# Including biotic interactions in species distribution models improves the understanding of species niche: a case of study with the brown bear in Europe

**DOI:** 10.1101/2023.03.10.532098

**Authors:** Pablo M. Lucas, Wilfried Thuiller, Matthew V. Talluto, Ester Polaina, Jörg Albrecht, Nuria Selva, Marta De Barba, Luigi Maiorano, Vincenzo Penteriani, Maya Guéguen, Niko Balkenhol, Trishna Dutta, Ancuta Fedorca, Shane C. Frank, Andreas Zedrosser, Ivan Afonso-Jordana, Hüseyin Ambarlı, Fernando Ballesteros, Andriy-Taras Bashta, Cemal Can Bilgin, Neda Bogdanović, Edgars Bojārs, Katarzyna Bojarska, Natalia Bragalanti, Henrik Brøseth, Mark W. Chynoweth, Duško Ćirović, Paolo Ciucci, Andrea Corradini, Daniele De Angelis, Miguel de Gabriel Hernando, Csaba Domokos, Aleksander Dutsov, Alper Ertürk, Stefano Filacorda, Lorenzo Frangini, Claudio Groff, Samuli Heikkinen, Bledi Hoxha, Djuro Huber, Otso Huitu, Georgeta Ionescu, Ovidiu Ionescu, Klemen Jerina, Ramon Jurj, Alexandros A. Karamanlidis, Jonas Kindberg, Ilpo Kojola, José Vicente López-Bao, Peep Männil, Dime Melovski, Yorgos Mertzanis, Paolo Molinari, Anja Molinari-Jobin, Andrea Mustoni, Javier Naves, Sergey Ogurtsov, Deniz Özüt, Santiago Palazón, Luca Pedrotti, Aleksandar Perović, Vladimir N. Piminov, Ioan-Mihai Pop, Marius Popa, Maria Psaralexi, Pierre-Yves Quenette, Georg Rauer, Slaven Reljic, Eloy Revilla, Urmas Saarma, Alexander P. Saveljev, Ali Onur Sayar, Cagan H. Şekercioğlu, Agnieszka Sergiel, George Sîrbu, Tomaž Skrbinšek, Michaela Skuban, Anil Soyumert, Aleksandar Stojanov, Egle Tammeleht, Konstantin Tirronen, Aleksandër Trajçe, Igor Trbojević, Tijana Trbojević, Filip Zięba, Diana Zlatanova, Tomasz Zwijacz-Kozica, Laura J. Pollock

## Abstract

Biotic interactions are expected to influence species’ responses to climate change, but they are usually not included when predicting future range shifts. We assessed the importance of biotic interactions to understand future consequences of climate and land use change for biodiversity using as a model system the brown bear (*Ursus arctos*) in Europe. By including biotic interactions using the spatial variation of energy contribution and habitat models of each food species, we showed that the use of biotic factors considerably improves our understanding of the distribution of brown bears. Predicted future range shifts, which included changes in the distribution of food species, varied greatly when considering various scenarios of change in biotic factors, warning about future indirect climate change effects. Our study confirmed that advancing our understanding of ecological networks of species interactions will improve future scenarios of biodiversity change, which is key for conserving biodiversity and ecosystem services.
