## Supplementary Table 1 for "Including biotic interactions in species distribution models improves the understanding of species niche: a case of study with the brown bear in Europe"

### Sheet: Sheet1
Supplementary Table 1. Research groups sharing brown bear occurrences at high resolution and description of the datasets received and processed. For each research group we report a identifier for the group (ID), the researcher responsible for the group (Researcher responsible), the names of the researchers included as coauthors (Researchers included as coauthors), the number of reseachers by rese…
ID	Researcher responsible	Researchers included as coauthors	Number of researchers included by research group	Additional Institutions and/or persons to be acknowledged	Funding to be acknowledged	Permit number/s for data collection and issuing agency/ies to be acknowledged	Country	Study area	Format	Number of databases	Type of data	Original CRS	Number of raw data	Number of individuals	Data collected with systematic methods	Period of time	Number of presences	Number of pixels by group
1	Ballesteros_Fernando	Fernando Ballesteros; José Vicente López-Bao	2	Rangers and technicians from Brown Bear Foundation, Rangers and technicians from regional governments of Galicia, Asturias, Cantabria and Castilla y León	Not reported	Not reported	Spain	Cantabrian	Raw	1	Tracks and observations	Tracks and observations: 4258	Tracks and observations: 13,103	Tracks and observations: >100	Yes	Tracks and observations: 1994-2017	Tracks and observations: 2081	2081
2	Cirovic_Dusko	Duško Ćirović; Neda Bogdanović	2	Not reported	Ministry of Education, Science and Technological Development, Republic of Serbia; WWF Adria	Not reported	Serbia	Dinaric	Raw	1	GPS telemetry	GPS telemetry: 4326	GPS telemetry: 88,617	GPS telemetry (n=13)	Yes	GPS telemetry: 2007-2009, 2011-2018	GPS telemetry: 2,539	2539
3	Filacorda_Stefano	Stefano Filacorda; Lorenzo Frangini	2	Regione Friuli Venezia Giulia and ISPRA	Regione Friuli Venezia Giulia	Not reported	Italy	Alpine	Raw	2	GPS telemetry; Genetic	GPS telemetry 4326; Genetic 32632	GPS telemetry: 13,406; Genetic: 356	GPS telemetry (n<10); genetic (n<10)	Yes	GPS telemetry: 2007-2018; Genetic: 2001-2017	GPS telemetry 1512; Genetic 68	1534
4	Huber_Djuro	Djuro Huber; Slaven Reljic; Daniele De Angelis	3	Not reported	LIFE DINALP BEAR, EURONATUR	Not reported	Croatia	Dinaric	Raw	1	GPS telemetry	GPS telemetry: 4326	GPS telemetry: 109,414	GPS telemetry (10-50)	Yes	GPS telemetry: 2004-2018	GPS telemetry 2807	2807
5	Jerina_Klemen	Klemen Jerina; Tomaz Skrbinšek	2	Slovenia Forest Service, Hunters Society of Slovenia	LIFE DINALP BEAR (LIFE13 NAT/SI/000550); Slovenia Research Agency, project J4-7362	Not reported	Slovenia	Dinaric	Raster	2	GPS telemetry; Genetic	GPS telemetry: 102013; Genetic: 4326	GPS telemetry: Not applicable; Genetic: 1,598	GPS tlemetry: 10-50; Genetic: 1051	Yes	GPS tlemetry: 2005-2017; Genetic: 2009-2014	GPS telemetry 3145; Genetic: 1,168	3786
6	Jobin_Anja	Anja Molinari-Jobin; Paolo Molinari	2	CUFAA	WWF Austria, LIFE13 NAT/SI/000550 LIFE DINALP BEAR	Not reported	Italy	Alpine Friuli	Raw	1	GPS telemetry; Genetic; Camera trap; Tracks; Observations	GPS telemetry, Genetic, Pictures, Tracks, Observations: 4326	GPS telemetry, Genetic, Pictures, Tracks, Observations: 375	GPS telemetry, Genetic, Pictures, Tracks, Observations: (<10)	Yes	GPS telemetry, Genetic, Pictures, Tracks, Observations: 2009-2018	GPS telemetry, Genetic, Pictures, Tracks, Observations: 174	174
7	Karamanlidis_Alexandros_A	Alexandros A. Karamandilis; Miguel de Gabriel Hernando	2	Not reported	Vodafone; Acturos; Hellenic Ministry of Rural Develoopment	98924/4791/17-9-2007; 119628/1442 CITES Permit 86729	Greece	Dinaric-Pindos	Raw	3	GPS telemetry; Genetic; Camera trap; Tracks; Observations	GPS telemetry: 4326; Tracks: 4326; Hairtraps: 4326	GPS telemetry: 38,222 ; Tracks: 2,654; Hairtraps: 346	GPS telemetry: 10-50 ; Tracks: >100; Hairtraps: unknown	Yes	GPS telemetry: 2003, 2004, 2008-2013, 2017 ; Tracks:2000-2010; Hairtraps: 200-2014	GPS telemetry: 1,311 ; Tracks: 762; Hairtraps: 163	1909
8	Kindber_Jonas	Jonas Kindberg; Henrik Brøseth	2	Not reported	Swedish Environmental Protection Agency, Norwegian Environmental Agency	Not reported	Sweden; Norway	Scandinavian	Raw	1	Genetic	Genetic: 32633	Genetic: 22,247	Genetic: >100	Yes	2000-2017	Genetic: 16,232	16232
9	Maiorano_Luigi	Luigi Maiorano; Paolo Ciucci	2	Not reported	Not reported	Not reported	Italy	Apennine	Raster	1	GPS telemetry, Genetic, Tracks, Observations	GPS telemetry, Genetic, Tracks, Observations: 32633	Not applicable	GPS telemetry, Genetic, Tracks, Observations: 10-50	Yes	GPS telemetry, Genetic, Tracks, Observations: 10-50	GPS telemetry, Genetic, Tracks, Observations: 1150	1150
10	Mertzanis_Yorgos	Yorgos Mertzanis; Maria Psaralexi	2	Aristotele University of Thessaloniki, Northern Pindos National Park, AnGre Regional Development, AnKas Regional Development, Rodopi Mountain Range National Park, University of Thessaly, Egnatia SA, Ministry of Environment, Energy and Climatic Change	LIFE PINDOS/GREVENA - Demostration of Conservation Actions for Ursus arctos and habitat type 9530 in Northern Pindos N.P., Grevena Prefecture, Greeece - (Life Extra - Improving Conditions for Large Carnivore Conservation: A Transfer of Best Practices (LIFE07 NAT/IT/000502); LIFE ARCPIN - Conservation actions for improving conditions of human-bear coexistence in Northern Pindos (LIFE12 NAT/GR/0007…	Not reported	Greece	Pindos	Raw	4	GPS telemetry; Tracks; Hairtraps; Camera trap	GPS telemetry: 4326; Tracks: 4326; Genetic: 4326; Camera trap: 4326	GPS telemetry: 108,672; Tracks: 3,918; Hairtraps: 334; Camera trap: 39	GPS telemetry: 10-50; Tracks: unknown; Hairtraps: >100; Camera trap: unknown	Yes	GPS telemetry:; Tracks: ; Hairtraps: ; Camera trap:	GPS telemetry: 2,104; Tracks: 1,054; Hairtraps: 261; Camera trap: 39	2834
11	Naves_Javier	Eloy Revilla; Javier Naves	2	Gobiernos del Principado de Asturias, Junta de Castilla y León, Xunta de Galicia y Gobierno de Cantabria	Principado de Asturias	Datos de observaciones de osos pardos de la Cordillera Cantábrica. Proyecto “Evolución demográfica de la población de osos pardos”. Estación Biológica de Doñana - CSIC / Principado de Asturias. Referencia: BOPA 0-29-02/2008; Ref. Pres. PA: 18.07-443F-610.000. Con la colaboración de los Gobiernos de Cantabria, Castilla y León y Galicia; Datos de Radioseguimiento de osos pardos de la Cordillera Can…	Spain	Cantabrian	Raw	2	VHF telemetry; GPS telemetry; Observations	VHF telemetry: 23029; GPS telemetry: 32629; Observations:25829, 25830, 23029, 23030	VHF telemetry: 473; GPS telemetry: 3,737; Observations: 556	VHF telemetry: ; GPS telemetry: ; Observations:	Yes	VHF telemetry: ; GPS telemetry: ; Observations:	VHF telemetry: 28; GPS telemetry: 69;Tracks: 267	357
12	Palazon_Santiago	Pierre-Yves Quenette; Santiago Palazón; Iván Afonso-Jordana	3	Government of Navarra, Government of Aragon, Government of Andorra, Conselh Generau d’Aran, Fundación Oso Pardo, Fauna and Flora Service, Alt Pirineu Natural Park, Ramón Jato, Ivan Afonso, Sergio Mir, Salvador Gonçalbez, Antoni Batet, Jordi Guillén, Xavier Garreta		Not reported	Spain; France	Pyrenees	Raw	2	GPS and VHF telemetry; Tracks	GPS and VHF telemetry; Tracks: 23031, 25831	GPS and VHF telemetry: 11,167; Tracks: 2,234	GPS and VHF telemetry: <10; Tracks 10-50	Yes	1996-2017	GPS and VHF telemetry: 1,166; Tracks: 224	1289
13	Pop_Mihai	Ioan-Mihai Pop	1	Not reported	”LIFE08NAT/RO/000500-LIFEURSUS” (financed by LIFE+ and ACDB),”Protecting and promoting the biodiversity in the ROSCI0190 Penteleu and ROSCI0229 Siriu” (Romanian Environmental SOP 2007-2014)	Not reported	Romania	Eastern Carpathian	Raw	1	GPS telemetry	GPS telemetry: 31700	GPS telemetry: 29,933	GPS telemetry: 10-50	Yes	2004-2005;2011-2015	GPS telemetry: 1,818	1818
14	Saarma_Urmas	Urmas Saarma; Egle Tammeleht	2	Not reported	Institutional research funding (IUT20-32) from the Estonian Ministry of Education and Research	Not reported	Estonia	Baltic	Raw	1	Observations	Observations: 4326	Observations: 47	Observations: 10-50	Yes	2008-2009	Observations: 47	47
15	Selva_Nuria	Nuria Selva; Tomasz Zwijacz-Kozica; Agnieska Sergiel; Filip Zieba	4	Members and students of the Carpathian Brown Bear Project; Personnel of Tatra National Park helping in the captures	Project GLOBE (POLNOR/198352/85/2013) funded by the Polish-Norwegian Research Programme operated by the National Centre for Research and Development and budget of Tatra National Park	All captures and handling were approved by the Polish authorities (no.DOP-OZ.6401.08.2.2013.ls, DOP-OZ. 6401.08.2.2013.ls.1, DZP-WG.6401.08.8.2014.JRO) and ethical committee (no. 21/2013, 101/2014).	Poland	Western Carphatian, Eastern Carpathian	Raw	2	GPS telemetry; Tracks	GPS telemetry: 4326; Tracks: 4326	GPS telemetry: 115,397; Tracks: 1,859	GPS telemetry: 22; Genetic, Camera trap, Tracks, Observations:	Yes	GPS telemetry: ; Genetic, Camera trap, Tracks, Observations:	GPS telemetry: 3,433; Genetic, Camera trap, Tracks, Observations: 432	3591
16	Soyumert_Anil	Anil Soyumert; Alper Ertürk	2	Hacettepe University	Hacettepe University, Kastamonu University, General Directorate of Nature Conservation and National Parks, Ministry of Forestry and Water Affairs, Turkey	Date: 10.05.2007 / B.18.0.DMP.0.00.02.549.03/229-3322 / Ministry of Forestry and Water Affairs, Turkey; Date: 16.05.2014 / Cooperation Protocol between 10. Regional Directorate of Nature Conserv. and National Parks and Araç Rafet Vergili MYO Kastamonu University Date: 10.05.2007 / B.18.0.DMP.0.00.02.549.03/229-3322 / Ministry of Forestry and Water Affairs, Turkey; Date: 16.05.2014 / Cooperation P…	Turkey	Turkey, North	Raw	2	Camera trap; Tracks	Camera trap: 23035, 23036; Tracks: 23036	Camera trap: 130; Tracks: 201	Camera trap: unknown; Tracks: unknown	Yes	Camera trap: 2007-2016	Camera trap: 123; Tracks: 92	202
17	Stojanov_Aleksandar	Aleksandar Stojanov; Dimce Melovski	2	Not reported	Balkan Lynx Recovery Programme	Not reported	Macedonia	Macedonia	Raw	1	Camera trap, tracks and genetic	Camera trap, tracks and genetic: 32634	Camera trap, tracks and genetic: 103	Camera trap, tracks and genetic: 10-50	Yes	2008-2017	Camera trap, tracks and genetic: 93	93
18	Taras_Bashta_Andriy	Andriy-Taras Bashta	1	Not reported	Not reported	Not reported	Ukraine	Carphatians	Raw	1	Camera trap, tracks and observation	Camera trap, tracks and observation: 4326	Camera trap, tracks and observation: 114	Camera trap, tracks and observation	Yes	Not Available	Camera trap, tracks and observation: 108	108
19	Zedrosser_Andreas	Shane Frank; Andreas Zedrosser	2	Jonas Kindberg	The Scandinavian Brown Bear Research Project is funded by the Swedish Environmental Protection Agency, the Norwegian Directorate for Nature Management and the Austrian Science Fund.	Not reported	Sweden; Norway	Scandinavian	Raster	1	GPS telemetry, VHF telemetry	GPS telemetry, VHF telemetry: 3021	GPS telemetry: 1959497	GPS telemetry ?	Yes	Not Available	GPS telemetry, VHF telemetry: 32,509	32509
20	Zlatanova_Diana	Diana Zlatanova; Aleksandar Dutsov	2	Regional Inspectorate of Environment and Waters – Smolyan; Central Balkan National Park; Vitosha Nature park	ALERTIS-Fund For Bear and Nature Conservation/PIN-MATRA/Frankfurt Zoological Society, Project: Creation of Brown bear Managenment Plan in Bulgaria LIFE + project (LIFE07/NAT/IT000502) Project „Mapping and defining the conservation status of priority habitats and species in Natura 2000 zones“	Kostadin Valchev, Genadi Gavrillov, Lubomir Petrov, Vladimir Todorov, Yanko Yankov BALKANI WS	Bulgaria	Bulgaria	Raster	1	GPS telemetry, Genetic, Camera trap, Tracks, Observations	GPS telemetry, Genetic, Camera trap, Tracks, Observations:	GPS telemetry, Genetic, Camera trap, Tracks, Observations: Not applicable	GPS telemetry, Genetic, Camera trap, Tracks, Observations: >100	Yes	2007-2017	GPS telemetry, Genetic, Camera trap, Tracks, Observations: 2,094	2094
21	Ogurtsov_Sergey	Sergey Ogurtsov	1	Not reported	Not reported	Not reported	Russia	Russia, West	Raw	1	Tracks and observations	Tracks and observations: 4326	Tracks and observations: 2318	Tracks and observations: ?	Yes	Not Available	Tracks and observations: 257	257
22	Bilgin_Cemal_C	Cemal Can Bilgin; Huseyin Ambarli	2	Not described	Kaçkar Mountains Sustainable Forest Use and Conservation Project	Permission No: B.23.0.DMP.0.13.02-445.05.36125 by the Directory of Wildlife Management in the Ministry of Agriculture and Forestry	Turkey	Turkey	Raw	1	GPS telemetry	GPS telemetry: 4326	GPS telemetry: 1309	GPS telemetry: <10	Yes	GPS telemetry: 2010-2012, 2018	GPS telemetry: 180	180
23	Kojola_Ilpo	Ilpo Kojola; Samuli Heikkinen; Otso Huitu	3	Sanna Kokko, Natural Resources Institute Finland	Ministry of Agriculture and Forestry, Government of Finland	Not reported	Finland	Karelian	Raw	1	GPS telemetry	GPS telemetry: 4326	GPS telemetry: 198,582	GPS telemetry: 72	Yes	GPS telemetry: 2002-2014	GPS telemetry: 17,485	16979
24	Groff_Claudio	Claudio Groff; Natalia Bragalanti; Andrea Mustoni; Andrea Corradini; Luca Pedrotti	5	Not available	Not available	Not available	Italy	Alpine, Italy	Raw	2	VHF telemetry; Tracks	VHF telemetry: 4326; Tracks: 4326	VHF telemetry: 10,165; Tracks: 1,736	VHF telemetry: 10-50; Tracks: 50-100	Yes	VHF telemetry: 1999-2003; Tracks: 2003-2016	VHF telemetry: 1,205; Tracks: 206	1297
25	Skuban_Michaela	Michaela Skuban	1	Slavomír Finďo	Not reported	Not reported	Slovakia	Slovakia	Raw	1	GPS telemetry	GPS telemetry	GPS telemetry: 165,165	GPS telemetry	Yes	GPS telemetry	GPS telemetry: 1,872	1872
26	Rauer_Georg	Georg Rauer	1	WWF Austria; Institute of Wildlife Biology and Game Management, University of Natural Resources and Life Sciences, Vienna	Not reported	Not reported	Austria	Alpine, Austria	Raw	1	VHF telemetry	VHF telemetry: 4326	VHF telemetry: 700	VHF telemetry: X	Yes	VHF telemetry: 1989-1998	VHF telemetry: 7	347
27	Popa_Marius	Marius Popa; Ramon Jurj; Georgeta Ionescu; Ovidiu Ionescu; George Sirbu	5	Not reported	Life for Bear LIFE 13 NAT/RO/001154; Nulceu Programmme ANCSI Eco-etologa carnicorelor mari in contextual dezvoltarii infrastructurii; BEAR Ethology Around Romania FP5	Not reported	Romania	Carphatians, Romania	Raw	2	GPS telemetry; Tracks	GPS telemetry: ; Tracks:	GPS telemetry: 36728; Tracks: 270	GPS telemetry: 14; Tracks: Unknown	Yes	GPS telemetry: 2007-2018; Tracks: 2012-2015	GPS telemetry: 1014; Tracks: 207	1218
28	Onur_Sayar_Ali	Ali Onur Sayar; Deniz Ozut	2	Eko-Zon Public Health and and Environmental Consultation, Ankara, Turkey	Project Owner: General Directorate of Nature Conservation and National Parks, Ministry of Forestry and Water Affairs, Turkey (Project Name: Evaluation and monitoring of highway wildlife overpass); Project Partners: (a) Doğa Koruma Merkezi (DKM) The Nature Conservation Centre (english) and (b) United Nations GEF-5 Programme (GEF-5, Integrated Management of High Conservation Value Mediterranean For…	Date: 3.12.2015 / Tender Registration Number 2015/131608 Ministry of Forestry and Water Affairs; Date: GEF-5 Programme 2014; Date: TUBITAK KAMAG Project Number: 109G016	Turkey	Turkey	Raw	3	GPS Telemetry; Camera trap; Tracks	GPS Telemetry: 32636; Camera trap: 23036; Tracks: 32635, 32636, 32637	GPS Telemetry: 1,438; Camera trap: 91; Tracks: 6	GPS Telemetry: <10; Camera trap: unknown; Tracks: unknown	Yes	GPS Telemetry: 2016-2017; Camera trap: 2013-2017; Tracks: 2013-2014	GPS Telemetry: 187; Camera trap: 73; Tracks: 5	233
29	Sekercioglu_Cagan	Cagan Sekercioglu; Mark Chynoweth	2	The KuzeyDoğa Society staff and volunteers	Christensen Fund, National Geographic Society, UNDP Small Grants Programme, University of Utah, Whitley Fund	General Directorate of Nature Conservation and National Parks and Forestry General Directorate of Turkey’s Ministry of Forestry and Water Affairs	USA	Turkey NorthEast	Raw	2	GPS telemetry; Scats	GPS telemetry: 4326; Scats: 4326	GPS telemetry: 124,561; Scats: 2,861	GPS telemetry: 10-50; Scats: >100	Yes	GPS telemetry: 2012-2018; Scats: 2013-2015	GPS telemetry: 1,791; Scats: 398	1988
30	Tirronen_Konstantin	Konstantin Tirronen	1	Not reported	Not reported	Not reported	Russia	Russia; Murmansk	Raw	1	Tracks	Tracks: 4326	Tracks: 640	Tracks: Unknown	Yes	Tracks:	Tracks: 92	92
31	Perovic_Alexander	Alexander Perovic	1	Not reported	Not reported	Not reported	Montenegro	Montenegro	Raw	1	Tracks	Tracks:	Tracks: 91	Tracks: Unknown	Yes	Tracks: 2017	Tracks: 39	39
32	Bojars_Edgars	Edgars Bojars; Peep Männil	2	Not reported	Not reported	Not reported	Estonia	Baltic - Estonia	Raw	1	Observations	Observations: 4326	Observations: 2408	Observations: >100	Yes	Observations: 2008-2017	Observations: 1824	1824
33	Saveljev_Alexander	Alexander P. Saveljev; Vladimir N. Piminov	2	Kolesnikov V.V., Mashkin V.I., Skumatov D.V., Zarubin B.E. (all – VNIIOZ, Kirov)	Russian Science Foundation (project No. 18-14-00093)	Not reported	Russia	Russia; Nizhny Novgorod region (the entire eastern part of the region, eastern of the Volga River)	Raw	1	Tracks	Tracks: 4326	Tracks: 401	Tracks: 401	Yes	1995-1996	Tracks: 326	326
34	Trajce_Aleksandar	Aleksandër Trajçe; Bledi Hoxha	2	The Balkan Lynx Recovery Programme, in the frame of which the data has been collected	MAVA foundation, EuroNatur foundation	Ministry of Environment, Prot. no. 2777, 22.12.2009	Albania	Dinaric-Pindos	Raw	1	Camera trap	Camera trap: KML	Camera trap: 106	Camera trap: unknown	Yes	Camera trap: 2012-2016	Camera trap: 71	71
35	Trbojevic_Igor	Igor Trbojević; Tijana Trbojević	2	Not reported	Not reported	Not reported	Bosnia and Herzegovina	Dinaric-Pindos	Raw	1	Tracks	Tracks: KML	Tracks: 598	Tracks: >100	Yes	Tracks: 2012-2018	Tracks: 583	583
36	Domokos_Csaba	Csaba Domokos	1	DVM Levente Borka-Vitális (Vets4Wild), Károly Illyés ("Mureșul" Private Forestry Service), Károly Pál ("Pro Diana" Hunting Association) and Ágoston Pál ("Târnava Mare" Hunting and Angling Association) assisted during the capturing and collaring of bears.	Milvus Group’s 'Brown bear conservation and research program in a model area in Romania' was financially supported by Bears in Mind (the Netherlands); Bernd Thies Foundation (Switzerland); Columbus Zoo and Aquarium (USA); EuroNatur (Germany); Frankfurt Zoological Society (Germany); the International Association for Bear Research and Management (USA); and the Nando Peretti Foundation (Italy).	Order of the Romanian Ministry of Environment no. 988 of June 24, 2010 (and subsequent local permits); Order of the Romanian Ministry of Environment no. 1169 of August 3, 2015 (and subsequent local permits)	Romania	Carphatians	Raw	1	GPS telemetry	GPS telemetry: 4329	GPS telemetry: 159827	GPS telemetry: 18	Yes	GPS telemetry: 2011-2018	GPS telemetry:	2605
