## Supplementary Table 4 for "Including biotic interactions in species distribution models improves the understanding of species niche: a case of study with the brown bear in Europe"

### Sheet: Sheet1
Supplementary Table 4. List of the 47 of brown bear diet studies reviewed. Each study include a code to identify it (Code), authors (Authors), year of publication (Year), latitude in decimal degrees (Latitude_dd) , longitude in decimal degrees (Longitude_dd), location, country and subpopulation. We also include the number of samples of each study (Number of samples), the type of samples (wheter t…
Code	Reference	Authors	Year	Latitude_dd	Longitude_dd	Location	Country	Subpopulation	Number of samples	Type of samples	Included	Reason for exclusion
AMBA	Ambarlı, H. (2015) Litter size and basic diet of brown bears (Ursus arctos, Carnivora) in northeastern Turkey. Mammalia, 80, 235–240.	Ambarli et al. (2015)	2015	40.5	41.31	Artvin province, Turkish-Georgian border	Turkey	Caucasian	72	Scat	no	Taxonomic resolution
BERD	Berducou, C., Faliu, L. & Barrat, J. (1983) Le regime alimentaire de’lours brun des pyrenees, d'après l'analyse des laissées récoltées en 1977, 1978 et 1979. Acta Zoologica Fennica, 174, 153–156.	Berducou et al. (1983)	1983	42.96	-0.45	Vallées d'Osseau, d'Aspe, de Barétou and de Saint-Engrâce, Pyrenees	France	Pyrenees	252	Scat	no	Year
BRAN	Braña, F., Naves, J. & Palomero, G. (1987) Habitos alimenticios configuracion de la dieta del oso pardo en la Cordilla Cantabrica. International Symposium on the Brown Bear pp. 1–15. Seix (Arilge), France.	Braña et al. (1987)	1987	43.09	-6.27	Cantabrian Mountains	Spain	Cantabrian	261	Scat	no	Year
CICN	Cicnjak, L., Huber, D., Roth, H.U., Ruff, R.L. & Vinovrski, Z. (1987) Food Habits of Brown Bears in Plitvice Lakes National Park, Yugoslavia. Bears: Their Biology and Management, 7, 221–226.	Cicnjak et al. (1987)	1987	44.9	15.6	Plitvice Lakes National Park	Croatia	Dinaric	95	Scat	no	Year
CIUC	Ciucci, P., Tosoni, E., Di Domenico, G., Quattrociocchi, F. & Boitani, L. (2014) Seasonal and annual variation in the food habits of Apennine brown bears, central Italy. Journal of Mammalogy, 95, 572–586.	Ciucci et al. (2014)	2014	41.81	13.79	Abruzzo National Park, Central Apennines	Italy	Apennine	2359	Scat	yes	-
CLEV	Clevenger, A.P., Purroy, F.J. & Pelton, M.R. (1992) Food habits of brown bears (Ursus arctos) in the Cantabrian Mountains, Spain. Journal of Mammalogy, 73, 415.	Clevenger et al. (1992)	1992	43.02	-5.07	Ria?o National Hunting Reserve, Cantabrian Mountains	Spain	Cantabrian	929	Scat	yes	-
DAH1	Dahle, B., Sørensen, O., Wedul, E., Swenson, J.E. & Sandegren, F. (1998) The diet of brown bears Ursus arctos in central Scandinavia: effect of access to free-ranging domestic sheep Ovis aries. Wildlife Biology, 4, 147–158.	Dahle et al. (1998)	1998	63.86	14.79	Northwestern Jämtland, Sweden	Sweden	Scandinavian	148	Scat	yes	-
DAH2	Dahle, B., Sørensen, O., Wedul, E., Swenson, J.E. & Sandegren, F. (1998) The diet of brown bears Ursus arctos in central Scandinavia: effect of access to free-ranging domestic sheep Ovis aries. Wildlife Biology, 4, 147–158.	Dahle et al. (1998)	1998	64.35	13.31	Eastern Nord-Tr?ndelag, Norway	Norway	Scandinavian	118	Scat	yes	-
DEBA	De Barba, M. (2018) Feeding ecology of a small brown bear population in the human dominated Alpine environment using DNA metabarcoding . Master thesis (not published yet)	De Barba (2018 in process)	2018	46.16	10.87	Trento province, North Italy	Italy	Alpine	257	Scat	yes	-
DIDO	Di Domenico, G., Tosoni, E., Boitani, L. & Ciucci, P. (2012) Efficiency of scat-analysis lab procedures for bear dietary studies: The case of the Apennine brown bear. Mammalian Biology, 77, 190–195.	Di Domenico et al. (2012)	2012	41.8	13.8	Abruzzo Lazio and Molise National Park	Italy	Apennine	328	Scat	yes	-
ELGM	Elgmork, K. & Kaasa, J. (1992) Food habits and foraging of the brown bear Ursus arctos in Central South Norway. Ecography, 15, 101–110.	Elgmork & Kaasa (1992)	1992	61	10	Vassfaret area	Norway	Scandinavian	134	Scat	yes	-
FRA1	Frackowiak, W. & Gula, R. (1992) The autumn and spring diet of brown bear Ursus arctos in the Bieszczady Mountains of Poland. Acta theriologica, 37, 339–344.	Frackowiak & Gula (1992)	1992	49.23	21.01	Eastern Beskids, Bieszczady Mountains	Poland	Eastern Carpathian	46	Scat	yes	-
FRA2	Frackowiak, W. (1997) Diet and food habits of the brown bear (Ursus arctos L.) in Polish eastern Carpathians. Journal of Wildlife Resources, 2, 154–160.	Frackowiak (1997)	1997	49.29	22.5	Forestry districts of Lutowiska, Stuposiany, Wetlina and Cisna, Bieszczady Mountains	Poland	Eastern Carpathian	184	Scat	yes	-
GENO1	Genov, P., Dzhindzieva A. and Bedrov G. (2008) Faculty of Natural Sciences. Volume XVIII In 6, 2008 Study of the bear and the wolf in the state game breeding station "Shiroka Polyana" for their purpose management.	Genov et. al., 2008	2008	41.77	24.14	Shiroka Polyana	Bulgaria	East_Balkan	128	Scat	yes	-
GENO2	Genov P., Dzhindzhieva A., Bedrov G. 2010. Feeding of the brown bear (Ursus arctos L.) in the game breeding station "Kormisosh", West Rhodopes	Genov et. al., 2008	2010	41.59	24.57	Rhodope Mountains	Bulgaria	East_Balkan	148	Scat	yes	-
GROS	Große, C., Kaczensky, P. & Knauer, F. (2003) Ants: A food source sought by Slovenian brown bears (Ursus arctos)? Canadian Journal of Zoology, 81, 1996–2005.	Große et al. (2003)	2003	45.88	14.3	Ljubljanski Vrh	Slovenia	Dinaric	200	Scat	no	Taxonomic resolution
GYNC	Gynchev, R. (1993) Brown bear nutrition in Stara Planina. Bears of Russia and adjacent countries - state of populations. in two vol., Vol. 1. Proceedings of the 6th Conference of Specialists, studying bears, Central Forest Reserve, Tver oblast, Russia (eds I.E. Chestin), & S.M. Uspensky), pp. 70–74. Central Forest State Reserve of The Ministry of Environmental Protection, Russian Federation, Mosc…	Gynchev (1993)	1993	42.74	25.09	Stara planina	Bulgaria	East_Balkan	355	Scat	no	Taxonomic resolution
JAMN	Jamnicky, J. (1988) The food of the brown bear (Ursus arctos L.) in the Tatra region. Folia Venatoria, 18, 197–213.	Jamnicky (1988)	1988	49.2	19.9	Tatra Mountains	Slovakia	Western Carpathian	68	Scat	no	Year
KALE	Kalecki, M.L. (1973) On the ecology of Brown Bear in Darvin Reserve. Natural resources of Mologa-Sheksna lowland: terrestrial vertebrates (ed General Department of Hunting and Reserves The Council of Ministers of the RSFSR State Reserve Darwin), pp. 13–40. North-West Book Publishing.	Kalecki (1973)	1973	58.52	37.84	Darwin State Reserve, Mologa-Sheksna lowland	Russia	Baltic	258	Scat	no	Year
KAVC	Kavcic, I., Adamic, M., Kaczensky, P., Krofel, M., Kobal, M. & Jerina, K. (2015) Fast food bears: brown bear diet in a human-dominated landscape with intensive supplemental feeding. Wildlife Biology, 21, 1–8.	Kavcic et al. (2015)	2015	45.7	14.5	Koèevska and Snežnik, in Slovenia	Slovenia	Dinaric	363	Scat	yes	-
KAZA	Kazanci, D.D., Soyumert, A., Ertürk, A., Degirmenci C.Ü., Bekar, I., Tavsanoglu, C. (2018) Temporal patterns of the brown bear diet in Anatolia and its role in the seed dispersal of plants. Poster in the International Bear Association Conference, Liubjiana (Slovenia), September 2018	Kazanci et al. (2018)	2018	41.24	32.57	Karabük province, North Turkey	Turkey	Turkey	197	Scat	yes	-
LAGA	Lagalisse (2002)ETUDE COPROSCOPIQUE DU REGIME ALIMENTAIRE D'UNE POPULATION D'OURS BRUNS (Ursus arctos) REINTRODUITE DANS LES PYRENEES (1996-1999). PhD Thesis	Lagalisse (2002)	2002	42.75	0.62	French Pirynees	France	Pyrenees	87	Scat	yes	-
MER2	Mertzanis, G. (1992) Brown bear in Greece: Distribution, present status - Ecology of a northern Pindus sub-population. International Conference on Bear Research and Management pp. 249–270. Direction de la nature et des paysages, Grenoble, France.	Mertzanis (1992)	1992	39.89	21.12	Pindus	Greece	Pindus	343	Scat	yes	-
MERT	Mertzanis, Y., Bousdouras, D. & Bourdakis, S. (2000) Status of brown bear (Ursus arctos L.) populations and habitat in the area of Prespa lakes. International Symposium Sustainable development of Prespa region pp. 55–64. Oteshevo.	Mertzanis et al. (2000)	2000	40.9	21	Prespa lakes bassin, massifs of Varnous, Vitsi and Triklari	Greece	Pindus	223	Scat	yes	-
MUST	“l’Orso bruno sulle alpi. Biologia comportamento e rapporti con l’uomo.” Nitida immagine Ed., Cles (TN), 236 pp.	Mustoni A.	2004	46.16	10.87	Trento province, North Italy	Italy	Alpine	108	Scat	yes	-
NAVE	Naves, J., Fernández-Gil, A., Rodríguez, C. & Delibes, M. (2006) Brown bear food habits at the border of its range: a long-term study. Journal of Mammalogy, 87, 899–908.	Naves et al. (2006)	2006	43.11	-6.52	Cantabrian Mountains	Spain	Cantabrian	1500	Scat	yes	-
NOV	Novikov, G.A., Airapetjants, A.E., Pukinsky, Y.B., Timofeeva, E.K. & Fokin, I.M. (1969) Some peculiarities of population of brown bears in the Leningrad district. Zoologicheskii Zhurnal, 68, 885–900.	Novikov et al. (1969)	1969	60.05	31.75	Leningrad District	Russia	Karelian	640	Scat	no	Year
OGUR	Ogurtsov S.S. (2018) The diet of the brown bear (Ursus arctos) in the Central Forest Nature Reserve (Russia), based on scat analysis data. Zoologicheskii zhurnal 97(4): 486–502. DOI: 10.7868/S0044513418040104 [In Russian]	Ogurtsov (2018)	2018	56.28	32.69	Central Forest Nature Reserve (Valdai Upland, West-European Russia)	Russia	Baltic	509	Scat	yes	-
OSTI	Osti, F. (1978) Contributo alla conoscenza delle abitudini alimentari dell’orso bruno delle Alpi (Ursus arctos L.). Studi Trentini di Scienze Naturali, 52, 231–255.	Osti (1978)	1978	46	11	Italian Alps	Italy	Alpine	25	Scat	no	Year
PARA	Paralikidis, N.P., Papageorgiou, N.K., Kontsiotis, V.J. & Tsiompanoudis, A.C. (2010) The dietary habits of the brown bear (Ursus arctos) in western Greece. Mammalian Biology - Zeitschrift für Säugetierkunde, 75, 29–35.	Paralikidis et al. (2010)	2010	39.9	21.13	Pindos Mountains	Greece	Pindus	360	Scat	yes	-
PAZ1	Pazhetnov, V. (1990) Brown Bear (Russian Title: Бурый Медведь) (ed T Руденко). Агропромиздат.	Pazhetnov (1990)	1990	56.46	32.98	Central-Forest Reserve, Tver oblast	Russia	Baltic	18	Stomachs	yes	-
PAZ2	Pazhetnov, V. (1990) Brown Bear (Russian Title: Бурый Медведь) (ed T Руденко). Агропромиздат.	Pazhetnov (1990)	1990	56.46	32.98	Central-Forest Reserve, Tver oblast	Russia	Baltic	200	Scat	yes	-
PERS	Persson, I.-L., Wikan, S., Swenson, J.E. & Mysterud, I. (2001) The diet of the brown bear Ursus arctos in the Pasvik Valley, northeastern Norway. Wildlife Biology, 7, 27–37.	Persson et al. (2001)	2001	69	28	Pasvik Valley, Finnmark	Norway	Karelian	137	Scat	yes	-
RAZ1	Razumovsky, B.I. (1966) Bears (Ursus arctos arctos L.) of the Mologa-Sheksna watershed. Zoologicheskii Zhurnal, 45, 725–729.	Razumovsky (1966)	1966	58.58	37.98	Mologa-Sheksna Watershed, Darwin Nature Reserve	Russia	Baltic	209	Scat	no	Year
RIGG	Rigg, R. & Gorman, M. (2005) Diet of brown bears (Ursus arctos): New results from Tatras region and a comparison of research methods. Výskum a ochrana cicavcov na Slovensku, 7, 61–79.	Rigg & Gorman (2005)	2005	49.2	19.9	Tatra Mountains, Nízke Tatry and Ve¾ká Fatra National Parks	Slovakia	Western Carpathian	373	Scat	yes	-
SEME	Semenov-Tian-Shanskii, C. (1972) The brown bear in the Lapland Reserve, U.S.S.R. Aquilo Serie Zoologica, 13, 98–102.	Semenov-Tian-Shanskii (1972)	1972	67.82	32.47	Lapland Reserve	Russia	Karelian	250	Scat	no	Year
SIDO	Sidorovich, V. (2006) Ecological studies on brown bear (Ursus arctos) in Belarus: distribution, population trends and dietary structure. Acta Zoologica Lituanica, 16, 185–190.	Sidorovich (2006)	2006	55.47	30	Gorodok, Rossony and Polotsk Districts	Belarus	Baltic	732	Scat	yes	-
SKUB	Skuban ,M., Finďo, S., Kajba, M. (2016) Human impacts on bear feeding habits and habitat selection in the Poľana Mountains, Slovakia. European Journal of Wildlife Research, 62, 353–364.	Skuban et al. (2016)	2016	48.71	19.48	Polana Mountains	Slovakia	Western Carpathian	243	Scat	yes	-
SLOB	Slobodyan, A. (1974) The European brown bear in the Carpathians. International Conference on Bear Research and Management, 3, 313–319.	Slobodyan (1974)	1974	48.9	24.03	State hunting perserve Osmoloda, Eastern Carpathian Mountains	Ukraine	Eastern Carpathian	149	Scat	no	Year
STEN	Stenset, N.E., Lutnæs, P.N., Bjarnadóttir, V., Dahle, B., Fossum, K.H., Jigsved, P., Johansen, T., Neumann, W., Opseth, O., Rønning, O., Steyaert, S.M.J.G., Zedrosser, A., Brunberg, S. & Swenson, J.E. (2016) Seasonal and annual variation in the diet of brown bears Ursus arctos in the boreal forest of southcentral Sweden. Wildlife Biology, 22, 107–116.	Stenset et al. (2016)	2016	61	15	Dalarna and Gävleborg counties,southcentral Sweden	Sweden	Scandinavian	527	Scat	yes	-
STOF	Stofik, J., Merganic, J., Merganicová, K. & Saniga, M. (2013) Seasonal changes in food composition of the brown bear (Ursus arctos) from the edge of its occurrence – Eastern Carpathians (Slovakia). Folia Zoologica, 62, 222–231.	Stofik et al. (2013)	2013	49.07	22.34	Eastern Carpathians (Slovakia)	Slovakia	Eastern Carpathian	215	Scat	yes	-
VA01	Vaisfeld, M.A. & Chestin, I.E. (1993) Game Animals of Russia and Adjacent Countries and Their Environment: Bears - Brown Bear, Polar Bear, Asian Black Bear, English an (eds MA Vaisfeld and IE Chestin). Nauka, Moscow, Russia.	Vaisfeld & Chestin (1993)	1993	63.82	33	Republic of Karelia, NW European Russia	Russia	Karelian	114	Scat	no	Taxonomic resolution
VA02	Vaisfeld, M.A. & Chestin, I.E. (1993) Game Animals of Russia and Adjacent Countries and Their Environment: Bears - Brown Bear, Polar Bear, Asian Black Bear, English an (eds MA Vaisfeld and IE Chestin). Nauka, Moscow, Russia.	Vaisfeld & Chestin (1993)	1993	43.84	40.4	Caucasian Reserve	Russia	Caucasian	108	Scat	yes	-
VA05	Vaisfeld, M.A. & Chestin, I.E. (1993) Game Animals of Russia and Adjacent Countries and Their Environment: Bears - Brown Bear, Polar Bear, Asian Black Bear, English an (eds MA Vaisfeld and IE Chestin). Nauka, Moscow, Russia.	Vaisfeld & Chestin (1993)	1993	48.5	24	NA	Ukraine	Eastern Carpathian	219	Scat	no	Taxonomic resolution
VLAC	Vlachos, C.G., Dimitriou, M., Kritikou, K., Chouvardas, D. & Bakaloudis, D.E. (2000) Seasonal food habits of the European brown bear (Ursus arctos) in the Pindos Mountains, Western Greece. Folia Zoologica, 49, 19 – 25.	Vlachos et al. (2000)	2000	39.9	21.6	Pindus Mountains	Greece	Pindus	208	Scat	yes	-
VULL	Vulla, E., Hobson, K.A., Korsten, M., Leht, M., Martin, A.-J., Lind, A., Männil, P., Valdmann, H. & Saarma, U. (2009) Carnivory is positively correlated with latitude among omnivorous mammals: evidence from brown bears, badgers and pine martens. Annales Zoologici Fennici, 46, 395–415.	Vulla et al. (2009)	2009	59	26	Lääne-Virumaa, Ida-Virumaa and J?gevamaa counties	Estonia	Baltic	142	Scat	yes	-
ZUN1	Zunino, F. & Herrero, S. (1972) The status of the brown bear (Ursus arctos) in Abruzzo National Park, Italy, 1971. Biological Conservation, 4, 263–272.	Zunino & Herrero (1972)	1972	41.76	13.87	Abruzzo National Park	Italy	Apennine	232	Scat	no	Year
