## Supplementary Table 6 for "Including biotic interactions in species distribution models improves the understanding of species niche: a case of study with the brown bear in Europe"

### Sheet: Sheet1
Supplementary Table 6. Coefficient factors (Cf1 and Cf2) associated to each category of diet used to convert rV to rEDEC.
Diet1	Diet2	Diet3	Diet4	Diet5	Description	Cf1	Cf2	Comment
animals	vertebrates	endotherm_vertebrates	animals	vertebrates	Mammals, Birds	3.125	14.2	NA
animals	vertebrates	ectotherm_vertebrates	animals	vertebrates	Reptiles, snakes, amphibians, salamanders	3.125	14.2	NA
animals	vertebrates	fish_vertebrates	animals	vertebrates	Fish	40.8	14.2	NA
animals	vertebrates	unknown_vertebrates	animals	vertebrates	Vertebrates - general or unknown	3.125	14.2	mean of endo and ecto vertebrates
animals	invertebrates	aquatic_invertebrates	animals	invertebrates	Aquatic invertebrates, shrimp, krill, squid, crustacaeans, molluscs, cephalapod, polychaetes, gastropods	1.1	14.5	assumed same as terrestrial invertebrates
animals	invertebrates	terrestrial_invertebrates	animals	invertebrates	Terrestrial Invertebrates, ground insects, insect larvae, worms, orthopterans, flying insects	1.1	14.5	NA
animals	invertebrates	unknown_invertebrates	animals	invertebrates	Invertebrates - general or unknown	1.1	14.5	mean of aquatic and terrestrial invertebrates
animals	unknown_animal_material	unknown_animal_material	animals	other	Animal material - general or unknown	2.113	14.35	mean of vertebrates and invertebrates
plants	reproductive_plant_material	fruit	plants	fruit	Fruit, drupes	1.064	18.1	NA
plants	reproductive_plant_material	seeds	plants	seeds	Seed, maize, nuts, spores, wheat, grains	1.45	26.7	NA
plants	reproductive_plant_material	flowers_nectar_pollen	plants	vegetation	Nectar, pollen, plant exudates, gums	0.27	8.4	assumed same as forbs, herbs, legumes
plants	reproductive_plant_material	unknown_reproductive_plant_material	plants	other	Reproductive plant material - general or unknown	0.928	17.733	mean of reproductive plant materials
plants	vegetative_plant_material	forbs_herbs_legumes	plants	vegetation	Above ground vegetation, forbs, herbs, legumes, shrubs, weeds, seedlings, shoots	0.27	8.4	NA
plants	vegetative_plant_material	grass	plants	vegetation	Grass	0.23	6.3	NA
plants	vegetative_plant_material	roots_tubers_bulbs	plants	vegetation	Roots, tubers, bulbs	0.8	16.5	NA
plants	vegetative_plant_material	leaves_branches_bark	plants	vegetation	Leaves, twigs, bark, woody debris	0.27	8.4	assumed same as forbs, herbs, legumes
plants	vegetative_plant_material	unknown_vegetative_plant_material	plants	other	Vegetative plant material - general or unknown	0.393	9.9	mean of vegetative plant materials
plants	unknown_plant_material	unknown_plant_material	plants	other	Plant material - general or unknown	0.66	13.817	mean of reproductive and vegetative plant materials
fungi_lichens_bryophytes_algae	fungi_lichens_bryophytes_algae	fungi_lichens_bryophytes_algae	plants	other	Fungi, lichens, bryophytes, algae	0.27	8.4	assumed same as forbs, herbs, legumes
other	other	other	other	other	Unidentified material, garbage	0	0	NA
