## Supplementary Table 9 for "Including biotic interactions in species distribution models improves the understanding of species niche: a case of study with the brown bear in Europe"

### Sheet: subpopulations_diet
Supplementary Table 9. Rate of estimated dietary energy contents (rEDEC) for each food species and subpopulation.
Species	Apennine	Cantabrian	Scandinavian	Alpine	Eastern Carpathian	East Balkan	Dinaric	Turkey	Pyrenees	Pindus	Baltic	Karelian	Western Carpathian	Caucasian
Abies alba	0	0	0	0.00263337	0	0	0	0	0	0	0	0	0	0
Achillea millefolium	0	6.79e-05	0	0	0	0	0	0	0	0	0	0	0	0
Aconitum septentrionale	0	0	0.000597001	0	0	0	0	0	0	0	0	0	0	0
Actaea spicata	0	7.41e-05	0	0	0	0	0	0	0	0	0	0	0	0
Aegopodium podagraria	0	0	0	0.00626657	0	0	0	0	0	0	0.000732045	0	0	0
Agrostis canina	0	0	0	0	0	0	0	0	0	0	1.6e-05	0	0	0
Agrostis stolonifera	0	0	0	0	0	0	0	0	0	0	1.6e-05	0	0	0
Alces alces	0	0	0.167243	0	0	0	0	0	0	0	0.0137576	0.49333	0	0.06108
Alectoris chukar	0	0	0	0.00360504	0	0	0	0	0	0	0	0	0	0
Alopecurus pratensis	0	0	0	0	0	0	0	0	0	0	1.6e-05	0	0	0
Amelanchier ovalis	0.00113996	0	0	0.000584411	0	0	0.0052	0	0	0	0	0	0	0
Anchusa officinalis	0	6.79e-05	0	0	0	0	0	0	0	0	0	0	0	0
Angelica razulii	0	0	0	0	0	0	0	0	0.00732	0	0	0	0	0
Angelica sylvestris	0	0	0	0	0	0	0	0	0	0	0.000687329	0	0	0
Anthoxanthum odoratum	0	9.26e-05	0	0	0	0	0	0	0	0	0	0	0	0
Anthriscus sylvestris	0	0	0	0	0	0	0	0	0	0	6.92e-05	0	0	0
Anthyllis vulneraria	0	0	0	0.000309808	0	0	0	0	0	0	0	0	0	0
Apis mellifera	0.00244217	0.00213668	0	0.00252775	0	0	0	0	0	0	0	0	0	0
Aposeris foetida	0	0	0	0.000302767	0	0	0	0	0	0	0	0	0	0
Arbutus unedo	0	0.00312474	0	0	0	0	0	0	0	0	0	0	0	0
Arctostaphylos uva-ursi	0	0.000234664	0	0.000309808	0	0	0	0	0	0	0	0	0	0
Aronia melanocarpa	0	0	0	0	0	0	0	0	0	0	0	0	0	0
Arvicola amphibius	0	0.00335323	0	0	0	0	0	0	0	0	0	0	0	0
Atadinus alpinus	0.155954	0.0378027	0	0	0	0	0	0	0	0	0	0	0	0
Avena sativa	0	0	0	0	0.0186595	0.104328	0	0	0	0	0.274353	0	0.101948	0
Avenella flexuosa	0	0.00591154	0	0	0	0	0	0	0	0	0	0	0	0
Avenula pubescens	0	0.000351997	0	0.000288685	0	0	0	0	0	0	0	0	0	0
Beta vulgaris	0	0	0	0.000591452	0.00544971	0	0	0	0	0	0	0	0	0
Betonica officinalis	0	0.000129683	0	0	0	0	0	0	0	0	0	0	0	0
Betula nana	0	0	0.000537735	0	0	0	0	0	0	0	0	0	0	0
Betula pubescens	0	0	0.000537735	0	0	0	0	0	0	0	0	0	0	0
Bison bonasus	0	0	0	0	0	0	0	0	0	0	0	0	0	0.01312
Bos taurus	0.0178083	0.0574041	0	0	0.03266	0	0	0	0	0.00119365	0.00700445	0	0	0
Brachypodium sylvaticum	0	9.26e-05	0	0	0	0	0	0	0	0	0	0	0	0
Brassica napus	0	0	0	0	0.0397146	0	0	0	0	0	6.92e-05	0	0	0
Bromus inermis	0	0	0	0.00132373	0	0	0	0	0	0	0	0	0	0
Bromus racemosus	0	0.000358172	0	0	0	0	0	0	0	0	0	0	0	0
Calluna vulgaris	0	0	0.000529061	0	0	0	0	0	0.00182	0	0	0	0	0
Campanula patula	0	0	0	0	0	0	0	0	0	0	6.92e-05	0	0	0
Camponotus herculeanus	0	0	0.00251955	0	0	0	0	0	0	0	0	0	0	0
Camponotus ligniperdus	0	0	0.0158157	0.00827644	0	0	0	0	0	0	0	0	0	0
Canis lupus familiaris	0	0	0	0	0	0	0	0.03536	0	0.000593651	0	0	0	0
Canis lupus lupus	0	0.000981886	0	0	0	0	0	0	0	0	0	0	0	0
Cannabis sativa	0	0	0	0.000302767	0	0	0	0	0	0	0	0	0	0
Capra hircus	0.00331811	0.0125767	0	0	0	0	0	0	0	0.022734	0	0	0	0.0374
Capreolus capreolus	0.0161491	0.0320386	0	0.0347631	0	0	0.02082	0.00975	0	0	0.00299925	0	0.0173982	0
Cardamine pratensis	0	0.000277892	0	0	0	0	0	0	0	0	0	0	0	0
Carex humilis	0	0	0	0.000626658	0	0	0	0	0	0	0	0	0	0
Carex sylvatica	0	8.65e-05	0	0	0	0	0	0	0	0	0	0	0	0
Carum carvi	0	0	0	0.000978712	0	0	0	0	0	0	0	0	0	0
Castanea sativa	0	0.0367929	0	0.00129556	0	0	0	0.0377	0	0	0	0	0	0
Castor fiber	0	0	0	0	0	0	0	0	0	0	0.00643758	0	0	0
Cervus elaphus	0.0216532	0.0122577	0	0.0399735	0.00981753	0.000922319	0.04165	0	0	0	0	0	0.0782705	0
Chaerophyllum hirsutum	0	0.00248868	0	0.00582299	0	0	0	0	0	0	0	0	0	0
Chenopodium album	0	0	0	0.000309808	0	0	0	0	0	0	0	0	0	0
Chrysosplenium oppositifolium	0	0.000135858	0	0	0	0	0	0	0	0	0	0	0	0
Cicerbita alpina	0	0	0.0134125	0	0	0	0	0	0	0	0	0	0	0
Cirsium arvense	0	0	0	0.000619616	0	0	0	0	0	0	0	0	0	0
Cirsium heterophyllum	0	0	0.000597001	0	0	0	0	0	0	0	6.92e-05	0	0	0
Cirsium oleraceum	0	0	0	0	0	0	0	0	0	0	6.92e-05	0	0	0
Cornus mas	0.00208047	0	0	0.00584945	0	0.0450377	0.00059	0.03125	0	0.0485884	0	0	0.00100592	0
Corylus avellana	0.00165051	0.0466619	0	0	0.0149557	0	0.00667	0	0	0	0.034991	0	0.00170021	0
Corylus colurna	0	0	0	0	0	0	0	0	0	0.00575718	0	0	0	0
Crataegus monogyna	0	0.00596971	0	0	0	0	0	0	0	0	0	0	0	0
Crepis paludosa	0	0	0	0	0	0	0	0	0	0	6.92e-05	0	0	0
Cynodon dactylon	0	0	0	0	0	0	0	0	0	0.00111429	0	0	0	0
Cynosurus cristatus	0	8.65e-05	0	0	0	0	0	0	0	0	0	0	0	0
Cyphella pteridophyta	0	0	0	0	0	0	0	0	0.01177	0	0	0	0	0
Cytisus multiflorus	0	9.26e-05	0	0	0	0	0	0	0	0	0	0	0	0
Cytisus scoparius	0	9.88e-05	0	0	0	0	0	0	0	0	0	0	0	0
Daboecia cantabrica	0	3.71e-05	0	0	0	0	0	0	0	0	0	0	0	0
Dactylis glomerata	0	0.000938658	0	0.00728049	0	0	0	0	0	0	1.6e-05	0	0	0
Daucus carota	0.0123983	0	0	0	0	0	0	0	0	0	0	0	0	0
Deschampsia cespitosa	0	0	0	0	0	0	0	0	0	0	1.6e-05	0	0	0
Elymus repens	0	0	0	0	0	0	0	0	0	0	1.6e-05	0	0	0
Empetrum nigrum	0	0	0.168733	0	0	0	0	0	0	0	0.00299804	0.25918	0	0
Epilobium angustifolium	0	0	0.000597001	0	0	0	0	0	0	0	0	0	0	0
Equisetum pratense	0	0	0	0	0	0	0	0	0	0	6.92e-05	0	0	0
Equus caballus	0.00749482	0.032874	0	0	0.0110565	0.0135142	0	0	0	0.0038812	0.00109731	0	0	0
Erinaceus europaeus	0	0.000444627	0	0	0	0	0	0	0	0	0	0	0	0
Euphorbia hyberna	0	7.41e-05	0	0	0	0	0	0	0	0	0	0	0	0
Fagus sylvatica	0.272537	0.128242	0	0.0194123	0.205892	0.05883	0.19784	0	0.02193	0.169323	0	0	0.0743503	0
Festuca ovina	0	0.000135858	0	0	0	0	0	0	0	0	1.6e-05	0	0	0
Festuca rubra	0	0.0019576	0	0	0	0	0	0	0	0	1.6e-05	0	0	0
Ficus carica	0.0145334	0.00024084	0	0	0	0	0	0	0	0.000311111	0	0	0	0
Filipendula vulgaris	0	0	0	0.000295726	0	0	0	0	0	0	0	0	0	0
Formica aquilonia	0	0	0.0259872	0	0	0	0	0	0	0	0.000188919	0	0	0
Formica cinerea	0	0	0	0	0	0	0	0	0	0	0.000188919	0	0	0
Formica cunicularia	0	0	0	0	0	0	0	0	0	0	0.000188919	0	0	0
Formica exsecta	0	0	0.00251955	0	0	0	0	0	0	0	0.000188919	0	0	0
Formica fusca	0	0	0.00251955	0	0	0	0	0	0	0	0.000188919	0	0	0
Formica lugubris	0	0	0	0.00176055	0	0	0	0	0	0	0.000188919	0	0	0
Formica polyctena	0	0	0	0	0	0	0	0	0	0	0.000188919	0	0	0
Formica pratensis	0	0.00515027	0	0.000650959	0	0	0	0	0	0	0.000188919	0	0	0
Formica rufa	0	0.00508851	0	0.0144779	0	0.010299	0	0	0	0	0.000188919	0	0	0
Formica sanguinea	0	0	0.00251955	0.00268077	0	0	0	0	0	0	0.000188919	0	0	0
Formica truncorum	0	0	0	0.000535562	0	0	0	0	0	0	0.000188919	0	0	0
Fragaria vesca	0.000412627	0	0	0.00032389	0	0	0	0	0	0.00031746	0	0	0	0
Frangula alnus	0	0.00593454	0	0	0	0	0	0	0	0	0.00126535	0	0	0
Fraxinus excelsior	0	0	0	0.00386556	0	0	0	0	0	0	0	0	0	0
Gallus gallus f. domesticus	0	0.000463154	0	0	0	0	0	0	0	0	0	0	0	0
Genista florida	0	0.00016056	0	0	0	0	0	0	0	0	0	0	0	0
Genista hispanica	0	0.000333471	0	0	0	0	0	0	0	0	0	0	0	0
Geranium phaeum	0	0	0	0.000591452	0	0	0	0	0	0	0	0	0	0
Glandora diffusa	0	0.000197612	0	0	0	0	0	0	0	0	0	0	0	0
Glechoma hederacea	0	0	0	0	0	0	0	0	0	0	6.92e-05	0	0	0
Glis glis	0	0	0	0	0	0	0	0.01236	0	0.000565079	0	0	0	0
Glycine max	0	0	0	0.00301359	0	0	0	0	0	0	0	0	0	0
Hedera helix	0	0.000228489	0	0	0	0	0	0	0	0	0	0	0	0
Helianthemum canum	0	6.79e-05	0	0	0	0	0	0	0	0	0	0	0	0
Helianthemum salicifolium	0	6.79e-05	0	0.00340789	0	0	0	0	0	0	0	0	0	0
Helianthus annuus	0	0	0	0	0.00462371	0	0	0	0	0.000787302	0	0	0	0
Helictochloa marginata	0	0.000463154	0	0	0	0	0	0	0	0	0	0	0	0
Helictochloa pratensis	0	0.000259366	0	0	0	0	0	0	0	0	0	0	0	0
Helminthotheca echioides	0	0	0	0.000887178	0	0	0	0	0	0	0	0	0	0
Heracleum sphondylium	0	0.00529848	0	0	0	0	0	0	0	0	6.92e-05	0	0	0
Holcus lanatus	0	0.000166735	0	0	0	0	0	0	0	0	0	0	0	0
Holcus mollis	0	0.000259366	0	0	0	0	0	0	0	0	0	0	0	0
Homogyne alpina	0	0	0	0.000302767	0	0	0	0	0	0	0	0	0	0
Hordeum murinum	0	0	0	0.000316849	0	0	0	0	0	0	0	0	0	0
Hordeum vulgare	0	0.000765747	0	0.00133077	0	0	0	0	0	0	0	0	0	0
Ilex aquifolium	0	0.000584776	0	0	0	0	0	0	0	0	0	0	0	0
Juglans regia	0	0	0	0.00235841	0	0.000241304	0	0	0	0.00544028	0	0	0	0
Juniperus communis	0	0	0.000754563	0	0	0	0	0	0	0	0	0	0	0
Laburnum anagyroides	0	0	0	0.000766356	0	0	0	0	0	0	0	0	0	0
Lactuca muralis	0	0	0	0.000626658	0	0	0	0	0	0	6.92e-05	0	0	0
Lamium galeobdolon	0	0	0	0	0	0	0	0	0	0	6.92e-05	0	0	0
Lamium purpureum	0	0	0	0	0	0	0	0	0	0	6.92e-05	0	0	0
Lapsana communis	0	0	0	0	0	0	0	0	0	0	6.92e-05	0	0	0
Laserpitium latifolium	0	0	0	0	0	0	0	0	0.00112	0	0	0	0	0
Lasius alienus	0	0	0	0	0	0	0	0	0	0	0.0003601	0	0	0
Lasius brunneus	0	0	0	0.000521041	0	0	0	0	0	0	0	0	0	0
Lasius emarginatus	0	0	0	0.00110959	0	0	0	0	0	0	0	0	0	0
Lasius flavus	0	0	0	0.00145578	0	0	0	0	0	0	0.0003601	0	0	0
Lasius fuliginosus	0	0	0	0.00471057	0	0	0	0	0	0	0.0003601	0	0	0
Lasius meridionalis	0	0	0	0.00536153	0	0	0	0	0	0	0	0	0	0
Lasius niger	0	0	0	0.00811923	0	0	0	0	0	0	0.0003601	0	0	0
Lasius umbratus	0	0	0	0.00134038	0	0	0	0	0	0	0.0003601	0	0	0
Lathyrus pratensis	0	0	0	0.000675945	0	0	0	0	0	0	0	0	0	0
Leontodon hispidus	0	0	0	0.000612575	0	0	0	0	0	0	0	0	0	0
Lepus europaeus	0	0	0	0.00362616	0	0	0	0	0	0	0	0	0	0
Lepus timidus	0	0	0	0	0.000210876	0	0	0	0	0	0	0	0	0
Lonicera xylosteum	0	0	0	0	0	0	0.00094	0	0	0	0	0	0	0
Luzula sylvatica	0	0.0016056	0	0	0	0	0	0	0	0	0	0	0	0
Maianthemum bifolium	0	0	0	0.000288685	0	0	0	0	0	0	0	0	0	0
Malus pumila	0.0271281	0.00824413	0	0.0132452	0.0294648	0.068902	0.02551	0	0	0.00743175	0.141389	0	0.00964899	0
Malus sylvestris	0.0271281	0.0588175	0	0	0	0.0525186	0	0.01271	0.03038	0	0	0	0.00964899	0
Manica rubida	0	0	0	0.000535562	0	0	0	0	0	0	0	0	0	0
Martes foina	0	0	0	0	0	0	0	0	0	0	0	0	0	0
Medicago sativa	0	0	0	0.00315441	0	0	0	0	0	0.00523809	0	0	0	0
Melampyrum sylvaticum	0	0	0	0.000316849	0	0	0	0	0	0	0	0	0	0
Meleagris gallopavo	0	0	0	0.00166874	0	0	0	0	0	0	0	0	0	0
Meles meles	0	0.000456978	0	0	0	0	0	0.02605	0	0	0	0	0	0
Melica nutans	0	0	0	0	0	0	0	0	0	0	1.6e-05	0	0	0
Meum athamanticum	0	0.00172911	0	0	0	0	0	0	0	0	0	0	0	0
Microtus agrestis	0	0	0.000925135	0	0	0	0	0	0	0	0	0	0	0
Microtus lusitanicus	0	0.00101894	0	0	0	0	0	0	0	0	0	0	0	0
Milium effusum	0	0	0	0.00064074	0	0	0	0	0	0	0	0	0	0
Molinia caerulea	0	0	0	0	0	0	0	0	0	0	1.6e-05	0	0	0
Morus alba	0	0	0	0	0	0	0	0	0	0.0036381	0	0	0	0
Mustela nivalis	0	0	0	0	0	0	0	0	0	0.000590476	0	0	0	0
Mutilla europaea	0	0	0	0.00145578	0	0	0	0	0	0	0	0	0	0
Myodes glareolus	0	0	0	0.00149129	0	0	0	0	0	0	0	0	0	0
Myodes rufocanus	0	0	0.000925135	0	0	0	0	0	0	0	0	0	0	0
Nyctereutes procyonoides	0	0	0	0	0	0	0	0	0	0	0.00895218	0	0	0
Olea europaea	0.000614552	0	0	0	0	0	0	0	0	0	0	0	0	0
Oryctolagus cuniculus	0	0	0	0.00373882	0	0	0	0	0	0	0	0	0	0
Oryza sativa	0	0	0	0.000619616	0	0	0	0	0	0	0	0	0	0
Ovis aries	0.00951398	0.0120169	0.0986207	0	0.0121109	0	0	0	0.09437	0.030425	0	0	0	0
Oxycoccus microcarpus	0	0	0	0	0	0	0	0	0	0	0.0316011	0	0	0
Petasites albus	0	0	0	0.0012674	0	0	0	0	0	0	0	0	0	0
Phleum pratense	0	0	0	0.00196447	0	0	0	0	0	0	1.6e-05	0	0	0
Picea abies	0	0	0.000754563	0.00195038	0	0	0	0	0	0	0	0	0	0
Picris hieracioides	0	0	0	0.000309808	0	0	0	0	0	0	0	0	0	0
Pimpinella saxifraga	0	0	0	0	0	0	0	0	0	0	6.92e-05	0	0	0
Pinus cembra	0	0	0	0	0	0	0	0	0	0	0	0	0.0127886	0
Pinus sylvestris	0	0	0.000754563	0	0	0	0	0	0	0	0	0	0	0
Plantago lanceolata	0	6.18e-05	0	0	0	0	0	0	0	0	6.92e-05	0	0	0
Plantago major	0	0	0	0	0	0	0	0	0	0	6.92e-05	0	0	0
Poa angustifolia	0	0	0	0	0	0	0	0	0	0	1.6e-05	0	0	0
Poa compressa	0	0	0	0.000281644	0	0	0	0	0	0	0	0	0	0
Poa nemoralis	0	0.000111157	0	0	0	0	0	0	0	0	0	0	0	0
Poa pratensis	0	0.000308769	0	0	0	0	0	0	0	0	1.6e-05	0	0	0
Poa trivialis	0	0	0	0.000654822	0	0	0	0	0	0	0	0	0	0
Polygonatum verticillatum	0	0	0.000597001	0	0	0	0	0	0	0	0	0	0	0
Populus alba	0	0	0	0.000309808	0	0	0	0	0	0	0	0	0	0
Populus tremula	0	0	0.000537735	0	0	0	0	0	0	0	0.00158262	0	0	0
Potentilla montana	0	0.000129683	0	0	0	0	0	0	0	0	0	0	0	0
Poterium sanguisorba	0	0.000277892	0	0	0	0	0	0	0	0	0	0	0	0
Prenanthes purpurea	0	0	0	0.00664679	0	0	0	0	0	0	0	0	0	0
Prunus armeniaca	0	0	0	0.000309808	0	0	0	0	0	0	0	0	0	0
Prunus avium	0.0112968	0.023028	0	6.51e-05	0.00881742	0.00360884	0.00788	0	0	0.00249524	0	0	0.00533732	0.03232
Prunus cerasifera	0.000412627	0	0	0	0	0.129334	0	0	0	0	0	0	0	0
Prunus cocomilia	0	0	0	0	0	0	0	0	0	0.0248371	0	0	0	0
Prunus domestica	0.00839302	0.00131536	0	0.00494899	0.00888989	0	0.02551	0	0	0.0472599	0.00457214	0	0.000793231	0.03232
Prunus mahaleb	0.0112639	0	0	0	0	0	0	0.03783	0	0.00351986	0	0	0	0
Prunus padus	0	0	0	0	0	0	0	0	0	0	0	0	0	0
Prunus persica	0	0.00427336	0	0.000302767	0	0	0	0	0	0	0	0	0	0
Prunus spinosa	0.0017383	0.00431659	0	0	0.0187342	0.000278841	0	0.02894	0	0	0	0	0.00903529	0
Pteridium aquilinum	0	9.88e-05	0	0	0	0	0	0	0	0	0	0	0	0
Puccinellia festuciformis	0	0	0	0	0	0	0	0.19736	0	0	0	0	0	0
Pyrus communis	0.0865113	0.00049403	0	0.00286066	0.0578577	0	0.02551	0	0	0.0468942	0.00457214	0	0	0
Pyrus elaeagrifolia	0	0	0	0	0	0	0	0.11676	0	0	0	0	0	0
Quercus cerris	0.0330365	0	0	0	0	0	0	0	0	0.0148724	0	0	0	0
Quercus frainetto	0	0	0	0	0	0	0	0	0	0.0148724	0	0	0	0
Quercus infectoria	0	0	0	0	0	0	0	0.01397	0	0	0	0	0	0
Quercus petraea	0	0.0842701	0	0	0.0758008	0.0999322	0.07412	0	0	0	0	0	0.00659571	0
Quercus pubescens	0.0330365	0	0	0	0	0	0	0	0	0.0148724	0	0	0	0
Quercus pyrenaica	0	0.084233	0	0	0	0	0	0	0.14366	0	0	0	0	0
Quercus robur	0	0.0388008	0	0	0	0	0	0	0	0	0	0	0.00659571	0
Quercus rotundifolia	0	0.0454323	0	0	0	0	0	0	0	0	0	0	0	0
Rangifer tarandus	0	0	0.0457069	0	0	0	0	0	0	0	0	0.09854	0	0
Ranunculus cassubicus	0	0	0	0	0	0	0	0	0	0	6.92e-05	0	0	0
Ranunculus platanifolius	0	0	0.000597001	0	0	0	0	0	0	0	0	0	0	0
Ranunculus repens	0	0	0	0	0	0	0	0	0	0	6.92e-05	0	0	0
Rhododendron tomentosum	0	0	0	0	0	0	0	0	0	0	6.92e-05	0	0	0
Ribes uva-crispa	0	0	0	0	0	0	0	0	0	0	0	0	0.00487183	0
Rosa canina	0.00945956	0.00409239	0	0.000307726	0.000272899	0.0316699	0	0	0.00642	0	0	0	0.0182927	0
Rosa majalis	0	0	0	0	0	0	0	0	0	0	0	0	0	0
Rubus chamaemorus	0	0	0.000754563	0	0	0	0	0	0	0	0	0.01081	0	0
Rubus fruticosus	0.00604016	0.00734253	0	0	0	0.00200551	0	0	0	0	0	0	0.00762136	0
Rubus idaeus	7.69e-05	0.00226019	0.00352338	0.00837186	0.00172423	0.0156954	0	0	0.02811	0	0.020685	0	0.0602737	0
Rubus ulmifolius	0	0.0204881	0	0	0	0	0	0	0	0	0	0	0	0
Rumex acetosa	0	0	0	0	0	0	0	0	0	0	6.92e-05	0	0	0
Rumex scutatus	0	0	0	0.000302767	0	0	0	0	0	0	0	0	0	0
Rupicapra pyrenaica	0	0.00274804	0	0	0	0	0	0	0	0	0	0	0	0
Rupicapra rupicapra	0	0	0	0.00741427	0	0	0	0	0	0	0	0	0	0
Sciurus vulgaris	0	0	0	0	0	0	0	0	0	0	0	0	0	0
Secale cereale	0	0	0	0	0.00136036	0	0	0	0	0	0	0	0	0
Sedum anglicum	0	0.000142034	0	0	0	0	0	0	0	0	0	0	0	0
Sempervivum tectorum	0	0	0	0.00032389	0	0	0	0	0	0	0	0	0	0
Sesleria caerulea	0	0	0	0.000309808	0	0	0	0	0	0	0	0	0	0
Sisymbrium officinale	0	0	0	0	0	0	0	0	0	0	6.92e-05	0	0	0
Solanum nigrum	0	0	0	0	0	0	0	0	0	0.00134921	0	0	0	0
Solanum tuberosum	0	0.000438452	0	0	0	0	0	0	0	0	0	0	0	0
Sorbus aria	0.00476833	0.00623714	0	0.00600066	0	0	0	0	0	0	0	0	0	0
Sorbus aucuparia	0	0.00929395	0.00229674	0	0	0	0	0	0	0.000622222	0.0294698	0	0.0116625	0
Sorbus chamaemespilus	0	0	0	0.00140118	0	0	0	0	0	0	0	0	0	0
Sorbus domestica	0.0115069	0	0	0	0	0	0	0	0	0	0	0	0	0
Sorbus torminalis	0	3.71e-05	0	0	0	0	0	0	0	0	0	0	0	0
Stellaria alsine	0	0.000142034	0	0	0	0	0	0	0	0	0	0	0	0
Stellaria nemorum	0	0	0	0.00197855	0	0	0	0	0	0	0	0	0	0
Sus scrofa	0.00731316	0.000512557	0	0.0119628	0.0228365	0.00740594	0	0.01286	0	0	0.0315997	0	0.0540314	0.02479
Sus scrofa domesticus	0	0.000741046	0	0	0	0	0	0	0	0	0	0	0	0
Taraxacum officinale	0	0	0	0.000302767	0	0	0	0	0	0	0	0	0	0
Tetrao urogallus	0	0	0	0	0	0	0	0	0	0	0.000513804	0	0	0
Teucrium scorodonia	0	6.79e-05	0	0	0	0	0	0	0	0	0	0	0	0
Tipula fenestralis	0	0	0	0.000528082	0	0	0	0	0	0	0	0	0	0
Tolpis staticifolia	0	0	0	0.000302767	0	0	0	0	0	0	0	0	0	0
Trifolium repens	0	0	0	0	0	0	0	0	0	0	6.92e-05	0	0	0
Trisetum flavescens	0	0	0	0.000598493	0	0	0	0	0	0	0	0	0	0
Triticum aestivum	0	0	0	0.00390781	0	0.024983	0	0	0	0	0	0	0.0937114	0
Tussilago farfara	0	0	0	0.0121529	0	0	0	0	0	0	6.92e-05	0	0	0
Ulex europaeus	0	3.71e-05	0	0	0	0	0	0	0	0	0	0	0	0
Ursus arctos	0.00589969	0.000938658	0.0193295	0	0	0	0.00412	0	0.09813	0	0.00739484	0	0.00370456	0
Urtica dioica	0	0	0	0.0064074	0	0	0	0	0.0276	0	6.92e-05	0	0	0
Vaccinium arctostaphylos	0	0	0	0	0	0	0	0.0582	0	0	0	0	0	0
Vaccinium myrtillus	0	0.072622	0.19894	0	0.0139964	0.00166493	0	0	0.02184	0	0.0728642	0.03685	0.0652144	0
Vaccinium oxycoccos	0	0	0.0013644	0	0	0	0	0	0	0	0.00263033	0.00462	0	0
Vaccinium uliginosum	0	0	0.0160966	6.51e-05	0	0.00166493	0	0	0	0	0.0154218	0	0	0
Vaccinium vitis-idaea	0	0	0.0621054	0	0	0.000463768	0	0	0	0	0.0235465	0	0.00715724	0
Verbascum nigrum	0	0	0	0	0	0	0	0	0	0	6.92e-05	0	0	0
Veronica chamaedrys	0	0	0	0	0	0	0	0	0	0	6.92e-05	0	0	0
Vespa crabro	0	0	0	0	0	0	0	0	0	0	0	0	0	0
Vespula germanica	0	0	0	0	0	0	0	0	0	0	0	0	0.00240239	0
Vespula vulgaris	0	0	0	0.000115397	0	0	0	0	0	0	0	0	0.00240239	0
Viburnum lantana	0	0.000549609	0	0.000302767	0	0	0	0	0	0	0	0	0	0
Viburnum opulus	0	0	0	0	0	0	0	0	0	0	0.00305317	0	0	0
Vicia cracca	0	0	0	0.000922384	0	0	0	0	0	0	0	0	0	0
Vicia faba	0	0	0	0	0.00927443	0	0	0	0	0	0	0	0	0
Vicia sepium	0	6.79e-05	0	0	0	0	0	0	0	0	0	0	0	0
Vitis vinifera	0.00482781	0	0	0.00499167	0	0	0	0	0	0.0222004	0	0	0	0
Vulpes vulpes	0	0	0	0.00171099	0	0	0	0	0	0.000615873	0	0	0	0
Zea mays	0	0.00356319	0	0.00363688	0.162929	0.324677	0.37148	0	0.00636	0.00736035	0	0	0.128646	0
