## Supplementary Table 13 for "Including biotic interactions in species distribution models improves the understanding of species niche: a case of study with the brown bear in Europe"

### Sheet: results_lm_all
Supplementary Table 13. Results for the univariable lineal models, including all the 47 reviewed locations, n = 47 (See Supplementary Table 4), for explaining the rate of energy dietary content for each category of diet (Category of diet) as a function of climatic, land use and latitude (in decimal degrees; latitude_d) variables (Predictor; See Supplementary Tables 59-60 for the definition of pre…
Scale	Category of diet	Predictor	Estimate	SE	p-value	r squared	AICc
18km	invertebrates	Clim_1	-0.000185754	0.000283936	0.516306	0.00942131	-136.064
18km	invertebrates	Clim_2	-0.000723744	0.000764916	0.349113	0.0195063	-136.545
18km	invertebrates	Clim_3	-8.99349e-05	0.000151769	0.556429	0.0077429	-135.984
18km	invertebrates	Clim_4	1.42729e-07	6.45541e-06	0.982458	1.08633e-05	-135.619
18km	invertebrates	Clim_5	-0.000237229	0.00030907	0.446757	0.012923	-136.23
18km	invertebrates	Clim_6	-9.02529e-05	0.000213692	0.674781	0.00394834	-135.805
18km	invertebrates	Clim_7	-3.10825e-05	0.000252201	0.902462	0.000337428	-135.635
18km	invertebrates	Clim_8	0.000156969	0.000130801	0.236397	0.0310107	-137.1
18km	invertebrates	Clim_9	-0.000141968	7.98871e-05	0.0823092	0.0655783	-138.807
18km	invertebrates	Clim_10	-0.000240572	0.00033643	0.478258	0.0112352	-136.15
18km	invertebrates	Clim_11	-9.48114e-05	0.000198899	0.635895	0.00502409	-135.856
18km	invertebrates	Clim_12	-4.33826e-06	2.69548e-05	0.872857	0.000575301	-135.646
18km	invertebrates	Clim_13	-0.000157493	0.000238562	0.512504	0.00959234	-136.072
18km	invertebrates	Clim_14	-0.000150966	0.000393415	0.702984	0.00326156	-135.772
18km	invertebrates	Clim_15	-0.000566295	0.000942665	0.551028	0.00795591	-135.994
18km	invertebrates	Clim_16	-5.63736e-05	8.16918e-05	0.49369	0.0104715	-136.114
18km	invertebrates	Clim_17	-3.18732e-05	0.000125805	0.801149	0.00142437	-135.686
18km	invertebrates	Clim_18	8.09998e-05	8.2995e-05	0.334302	0.0207279	-136.603
18km	invertebrates	Clim_19	-8.91451e-05	7.41098e-05	0.235314	0.0311521	-137.106
18km	invertebrates	LC_1	-0.131082	1.19009	0.912784	0.000269523	-135.632
18km	invertebrates	LC_2	-0.00836213	0.0477525	0.861776	0.000680979	-135.651
18km	invertebrates	LC_3	-0.0994872	0.0408678	0.0189487	0.116367	-141.433
18km	invertebrates	LC_4	0.0401008	0.031782	0.213542	0.0341689	-137.253
18km	invertebrates	LC_5	-0.012697	0.0995856	0.899114	0.000361109	-135.636
18km	invertebrates	LC_7	-0.00717889	0.157497	0.963846	4.61678e-05	-135.621
18km	invertebrates	LC_8	0.0515389	0.383651	0.893734	0.000400877	-135.638
18km	invertebrates	LC_9	0.628815	0.349623	0.0787986	0.0670636	-138.882
18km	invertebrates	Nat. Landscape	0.604965	4.73524	0.89891	0.000362582	-135.636
18km	reproductive_plant_material	Clim_1	0.00197076	0.00166854	0.243756	0.0300693	30.4057
18km	reproductive_plant_material	Clim_2	0.00235571	0.00457408	0.609065	0.00585963	31.5644
18km	reproductive_plant_material	Clim_3	0.000318226	0.000903569	0.726342	0.00274878	31.7112
18km	reproductive_plant_material	Clim_4	-1.93418e-06	3.83356e-05	0.959984	5.65654e-05	31.8379
18km	reproductive_plant_material	Clim_5	0.00290867	0.00179583	0.112289	0.0550856	29.1775
18km	reproductive_plant_material	Clim_6	0.00111547	0.00126064	0.380945	0.0171013	31.0299
18km	reproductive_plant_material	Clim_7	0.000364729	0.001497	0.808617	0.00131738	31.7786
18km	reproductive_plant_material	Clim_8	-0.0011444	0.000770455	0.144423	0.0467368	29.591
18km	reproductive_plant_material	Clim_9	0.000824779	0.000475138	0.0894296	0.0627589	28.7943
18km	reproductive_plant_material	Clim_10	0.0029761	0.00195967	0.13584	0.0487539	29.4914
18km	reproductive_plant_material	Clim_11	0.00100432	0.00117467	0.397088	0.0159848	31.0832
18km	reproductive_plant_material	Clim_12	2.62497e-05	0.000160074	0.870477	0.000597221	31.8125
18km	reproductive_plant_material	Clim_13	0.000586247	0.0014209	0.681867	0.00376863	31.6631
18km	reproductive_plant_material	Clim_14	0.000326511	0.00233967	0.889635	0.000432599	31.8203
18km	reproductive_plant_material	Clim_15	0.000840747	0.00561918	0.881732	0.000497229	31.8172
18km	reproductive_plant_material	Clim_16	0.00017314	0.000487017	0.723867	0.00280077	31.7088
18km	reproductive_plant_material	Clim_17	5.35602e-05	0.000747606	0.943204	0.000114045	31.8352
18km	reproductive_plant_material	Clim_18	-0.000918532	0.000478877	0.0614577	0.0755785	28.147
18km	reproductive_plant_material	Clim_19	0.000572293	0.000438919	0.198909	0.0364042	30.0977
18km	reproductive_plant_material	LC_1	-10.0015	6.90947	0.154685	0.0444905	29.7016
18km	reproductive_plant_material	LC_2	-0.22747	0.281649	0.423547	0.014288	31.1642
18km	reproductive_plant_material	LC_3	0.464328	0.248736	0.0684598	0.0718734	28.335
18km	reproductive_plant_material	LC_4	-0.127016	0.191117	0.509699	0.00971996	31.3815
18km	reproductive_plant_material	LC_5	0.118822	0.591247	0.841629	0.000896714	31.7984
18km	reproductive_plant_material	LC_7	-0.983517	0.923779	0.292706	0.0245703	30.6714
18km	reproductive_plant_material	LC_8	-1.9034	2.2611	0.404349	0.0155033	31.1062
18km	reproductive_plant_material	LC_9	-3.88591	2.0701	0.0669882	0.0726186	28.2972
18km	reproductive_plant_material	Nat. Landscape	9.95924	28.0869	0.724556	0.00278625	31.7095
18km	unknown_plant_material_and_others	Clim_1	0.000479348	0.00101828	0.640097	0.00490032	-16.0149
18km	unknown_plant_material_and_others	Clim_2	0.00330228	0.00271987	0.231032	0.031719	-17.299
18km	unknown_plant_material_and_others	Clim_3	0.00040189	0.000541861	0.462132	0.0120767	-16.3551
18km	unknown_plant_material_and_others	Clim_4	-8.33765e-06	2.30649e-05	0.719428	0.00289542	-15.9203
18km	unknown_plant_material_and_others	Clim_5	9.43129e-05	0.00111302	0.932847	0.000159535	-15.7915
18km	unknown_plant_material_and_others	Clim_6	0.000163283	0.000765746	0.832108	0.00100939	-15.8315
18km	unknown_plant_material_and_others	Clim_7	-0.000165257	0.000902222	0.85549	0.000744997	-15.819
18km	unknown_plant_material_and_others	Clim_8	6.33203e-05	0.00047536	0.894625	0.000394146	-15.8025
18km	unknown_plant_material_and_others	Clim_9	-3.90699e-05	0.000295649	0.895455	0.000387927	-15.8023
18km	unknown_plant_material_and_others	Clim_10	0.000241873	0.00121007	0.842472	0.000887065	-15.8257
18km	unknown_plant_material_and_others	Clim_11	0.000289833	0.00071217	0.685958	0.00366707	-15.9567
18km	unknown_plant_material_and_others	Clim_12	3.4222e-05	9.63406e-05	0.724085	0.00279617	-15.9156
18km	unknown_plant_material_and_others	Clim_13	0.00029394	0.000856607	0.733088	0.00260979	-15.9068
18km	unknown_plant_material_and_others	Clim_14	0.000438715	0.00140847	0.756872	0.0021514	-15.8852
18km	unknown_plant_material_and_others	Clim_15	-0.00048477	0.0033857	0.886786	0.000455368	-15.8054
18km	unknown_plant_material_and_others	Clim_16	9.30756e-05	0.000293519	0.752632	0.00222956	-15.8889
18km	unknown_plant_material_and_others	Clim_17	0.000134427	0.000450023	0.766535	0.00197893	-15.8771
18km	unknown_plant_material_and_others	Clim_18	0.000332603	0.000295969	0.267066	0.0272979	-17.0849
18km	unknown_plant_material_and_others	Clim_19	-0.000102076	0.000268974	0.706101	0.00319025	-15.9342
18km	unknown_plant_material_and_others	LC_1	11.2939	3.91197	0.00595632	0.156274	-23.7706
18km	unknown_plant_material_and_others	LC_2	-0.0248094	0.170883	0.885214	0.000468189	-15.806
18km	unknown_plant_material_and_others	LC_3	-0.104858	0.154774	0.501564	0.0100969	-16.261
18km	unknown_plant_material_and_others	LC_4	0.0934853	0.114872	0.420033	0.0145044	-16.4707
18km	unknown_plant_material_and_others	LC_5	-0.0602111	0.356281	0.866555	0.000634277	-15.8138
18km	unknown_plant_material_and_others	LC_7	-0.20101	0.562759	0.722622	0.00282714	-15.9171
18km	unknown_plant_material_and_others	LC_8	0.196374	1.37272	0.886885	0.000454568	-15.8054
18km	unknown_plant_material_and_others	LC_9	2.60407	1.23563	0.0406807	0.0898324	-20.208
18km	unknown_plant_material_and_others	Nat. Landscape	2.64453	16.9418	0.876656	0.000541168	-15.8095
18km	vegetative_plant_material	Clim_1	1.64885e-05	0.000146185	0.910698	0.000282629	-198.468
18km	vegetative_plant_material	Clim_2	-0.000280506	0.000393681	0.47982	0.0111561	-198.982
18km	vegetative_plant_material	Clim_3	2.82465e-05	7.79699e-05	0.718843	0.00290803	-198.592
18km	vegetative_plant_material	Clim_4	-3.4841e-06	3.26735e-06	0.291959	0.0246456	-199.628
18km	vegetative_plant_material	Clim_5	-5.58845e-05	0.000159212	0.727221	0.00273043	-198.583
18km	vegetative_plant_material	Clim_6	9.2801e-05	0.000108857	0.398451	0.0158935	-199.208
18km	vegetative_plant_material	Clim_7	-0.000165544	0.000126896	0.198673	0.0364416	-200.199
18km	vegetative_plant_material	Clim_8	-1.84142e-05	6.80437e-05	0.787919	0.00162484	-198.531
18km	vegetative_plant_material	Clim_9	1.94251e-05	4.22549e-05	0.647936	0.0046744	-198.675
18km	vegetative_plant_material	Clim_10	-7.13757e-05	0.000173068	0.681995	0.00376542	-198.632
18km	vegetative_plant_material	Clim_11	6.67961e-05	0.000101705	0.514679	0.00949426	-198.903
18km	vegetative_plant_material	Clim_12	1.11228e-05	1.37183e-05	0.421747	0.0143985	-199.136
18km	vegetative_plant_material	Clim_13	0.00012638	0.000121399	0.303424	0.0235167	-199.573
18km	vegetative_plant_material	Clim_14	3.71929e-05	0.000201876	0.854656	0.000753722	-198.49
18km	vegetative_plant_material	Clim_15	5.51877e-05	0.000484974	0.909906	0.000287681	-198.468
18km	vegetative_plant_material	Clim_16	3.89067e-05	4.1686e-05	0.355632	0.0189902	-199.356
18km	vegetative_plant_material	Clim_17	1.87764e-05	6.44598e-05	0.772168	0.001882	-198.543
18km	vegetative_plant_material	Clim_18	-8.98185e-06	4.29614e-05	0.835339	0.000970377	-198.5
18km	vegetative_plant_material	Clim_19	4.21365e-05	3.80719e-05	0.274279	0.0264991	-199.717
18km	vegetative_plant_material	LC_1	-0.730552	0.600197	0.229878	0.0318738	-199.977
18km	vegetative_plant_material	LC_2	-0.011613	0.0244199	0.636691	0.0050005	-198.69
18km	vegetative_plant_material	LC_3	0.00922093	0.0222386	0.680378	0.00380599	-198.634
18km	vegetative_plant_material	LC_4	-0.0114964	0.0164849	0.489147	0.0106923	-198.96
18km	vegetative_plant_material	LC_5	0.0358281	0.0507661	0.483983	0.0109473	-198.972
18km	vegetative_plant_material	LC_7	0.0101733	0.0807037	0.900248	0.000352996	-198.471
18km	vegetative_plant_material	LC_8	0.182786	0.194762	0.352993	0.0191976	-199.366
18km	vegetative_plant_material	LC_9	-0.00454898	0.185507	0.980545	1.33626e-05	-198.455
18km	vegetative_plant_material	Nat. Landscape	-0.0213619	2.42722	0.993017	1.72127e-06	-198.455
18km	vertebrates	Clim_1	-0.00259157	0.00107947	0.0205553	0.113541	-10.5296
18km	vertebrates	Clim_2	-0.00580904	0.0029813	0.0576081	0.0778051	-8.67202
18km	vertebrates	Clim_3	-0.000718665	0.000602868	0.23948	0.0306122	-6.32634
18km	vertebrates	Clim_4	1.06732e-05	2.58947e-05	0.682166	0.00376115	-5.04219
18km	vertebrates	Clim_5	-0.00315308	0.00115849	0.00920378	0.141349	-12.0275
18km	vertebrates	Clim_6	-0.00133655	0.000837116	0.117351	0.0536115	-7.45488
18km	vertebrates	Clim_7	-0.000217608	0.00101321	0.830916	0.00102398	-4.91324
18km	vertebrates	Clim_8	0.000770832	0.000521508	0.146351	0.0463017	-7.09326
18km	vertebrates	Clim_9	-0.000713492	0.000314639	0.0282007	0.102553	-9.95056
18km	vertebrates	Clim_10	-0.00340032	0.00126171	0.00986137	0.138971	-11.8976
18km	vertebrates	Clim_11	-0.00136598	0.000775059	0.0847901	0.064568	-8.00218
18km	vertebrates	Clim_12	-5.66218e-05	0.00010803	0.602759	0.00606773	-5.15114
18km	vertebrates	Clim_13	-0.000783969	0.000956262	0.416637	0.0147161	-5.56188
18km	vertebrates	Clim_14	-0.000778143	0.00157941	0.624634	0.00536513	-5.11792
18km	vertebrates	Clim_15	0.000465038	0.00380297	0.903219	0.000332181	-4.8807
18km	vertebrates	Clim_16	-0.000228322	0.000328281	0.490314	0.0106352	-5.36762
18km	vertebrates	Clim_17	-0.000209032	0.000504994	0.680892	0.00379307	-5.0437
18km	vertebrates	Clim_18	0.000505029	0.000328541	0.13125	0.0498901	-7.27043
18km	vertebrates	Clim_19	-0.000386529	0.00029705	0.199805	0.0362619	-6.60106
18km	vertebrates	LC_1	0.122107	4.78342	0.979747	1.44805e-05	-4.86577
18km	vertebrates	LC_2	0.281175	0.187344	0.14038	0.0476702	-7.16075
18km	vertebrates	LC_3	-0.380694	0.165249	0.0259098	0.105498	-10.105
18km	vertebrates	LC_4	0.0495564	0.129757	0.704321	0.00323087	-5.01718
18km	vertebrates	LC_5	0.00972686	0.40029	0.980721	1.31213e-05	-4.8657
18km	vertebrates	LC_7	1.25749	0.604577	0.0432556	0.0877058	-9.17934
18km	vertebrates	LC_8	1.72011	1.52068	0.263986	0.027647	-6.1828
18km	vertebrates	LC_9	0.736723	1.45056	0.614012	0.00569958	-5.13373
18km	vertebrates	Nat. Landscape	-12.6844	18.9396	0.506451	0.0098692	-5.33124
