## Supplementary Table 14 for "Including biotic interactions in species distribution models improves the understanding of species niche: a case of study with the brown bear in Europe"

### Sheet: results_lm_all_selected_studies
Supplementary Table 14. Results for the univariable lineal models, including only the 31 selected locations, n = 31 (See Supplementary Table 4), for explaining the rate of energy dietary content for each category of diet (Category of diet) as a function of climatic, land use and latitude (in decimal degrees; latitude_d) variables (Predictor; See Supplementary Tables 59-60 for the definition of pr…
Scale	Category of diet	Predictor	Estimate	SE	p-value	r squared	AICc
18km	invertebrates	Clim_1	-0.000345425	0.000325265	0.297009	0.0374339	-94.427
18km	invertebrates	Clim_2	-6.78607e-05	0.000845573	0.936586	0.000222045	-93.2511
18km	invertebrates	Clim_3	4.61874e-05	0.000181409	0.800826	0.0022303	-93.3135
18km	invertebrates	Clim_4	-7.18506e-06	8.29385e-06	0.39343	0.0252264	-94.0363
18km	invertebrates	Clim_5	-0.00048336	0.000316706	0.137791	0.0743496	-95.6393
18km	invertebrates	Clim_6	-0.000142831	0.000268278	0.598506	0.00967944	-93.5458
18km	invertebrates	Clim_7	-0.000270225	0.000324988	0.412491	0.0232854	-93.9746
18km	invertebrates	Clim_8	9.14689e-05	0.000142228	0.525203	0.0140614	-93.6833
18km	invertebrates	Clim_9	-0.000127377	8.59391e-05	0.149079	0.0704189	-95.5079
18km	invertebrates	Clim_10	-0.000591447	0.000353724	0.105269	0.0879295	-96.0974
18km	invertebrates	Clim_11	-0.000100447	0.000248113	0.688562	0.00561995	-93.419
18km	invertebrates	Clim_12	4.9601e-06	3.47988e-05	0.887642	0.000700084	-93.266
18km	invertebrates	Clim_13	-5.78156e-05	0.000297951	0.847494	0.00129669	-93.2845
18km	invertebrates	Clim_14	-1.19666e-05	0.000505102	0.981261	1.93543e-05	-93.2449
18km	invertebrates	Clim_15	-0.000435775	0.00103593	0.677102	0.00606496	-93.4328
18km	invertebrates	Clim_16	-3.03e-05	0.000102039	0.768625	0.00303136	-93.3384
18km	invertebrates	Clim_17	8.52466e-06	0.00016154	0.958276	9.60179e-05	-93.2472
18km	invertebrates	Clim_18	0.00010547	9.49917e-05	0.275987	0.0407766	-94.5348
18km	invertebrates	Clim_19	-8.86785e-05	8.78853e-05	0.321308	0.0339172	-94.3139
18km	invertebrates	LC_1	-0.738486	1.22639	0.551746	0.012349	-93.6295
18km	invertebrates	LC_2	-0.00951453	0.0775493	0.903199	0.000518795	-93.2603
18km	invertebrates	LC_3	-0.11287	0.0458215	0.0199433	0.173027	-99.1337
18km	invertebrates	LC_4	0.0293368	0.0337461	0.3918	0.0253985	-94.0418
18km	invertebrates	LC_5	0.0214526	0.11461	0.852824	0.00120667	-93.2817
18km	invertebrates	LC_7	0.191222	0.204868	0.358326	0.0291657	-94.1618
18km	invertebrates	LC_8	0.475783	0.51869	0.366563	0.0281957	-94.1309
18km	invertebrates	LC_9	1.18936	0.333123	0.00126646	0.305344	-104.539
18km	invertebrates	Nat. Landscape	-1.07785	5.72055	0.851861	0.00122269	-93.2822
18km	reproductive_plant_material	Clim_1	0.00372435	0.00202881	0.076672	0.104106	19.0681
18km	reproductive_plant_material	Clim_2	0.00667857	0.00532501	0.219789	0.0514504	20.8385
18km	reproductive_plant_material	Clim_3	0.000862181	0.00116321	0.464528	0.0185922	21.8942
18km	reproductive_plant_material	Clim_4	-2.88997e-07	5.43119e-05	0.995791	9.76336e-07	22.476
18km	reproductive_plant_material	Clim_5	0.00398068	0.00199576	0.0555653	0.120634	18.4908
18km	reproductive_plant_material	Clim_6	0.00210981	0.00169836	0.224093	0.0505256	20.8687
18km	reproductive_plant_material	Clim_7	0.000833449	0.00212042	0.697151	0.00529919	22.3113
18km	reproductive_plant_material	Clim_8	-0.00048462	0.000921704	0.603034	0.00944281	22.1819
18km	reproductive_plant_material	Clim_9	0.000852224	0.000554132	0.134903	0.0754105	20.0454
18km	reproductive_plant_material	Clim_10	0.00443974	0.00224825	0.0578855	0.118532	18.5648
18km	reproductive_plant_material	Clim_11	0.00202582	0.00156406	0.205456	0.0546859	20.7326
18km	reproductive_plant_material	Clim_12	7.46449e-05	0.000224638	0.74206	0.00379303	22.3582
18km	reproductive_plant_material	Clim_13	0.00190041	0.00189503	0.324234	0.0335165	21.4192
18km	reproductive_plant_material	Clim_14	0.000304107	0.0032652	0.926436	0.000299023	22.4667
18km	reproductive_plant_material	Clim_15	0.00507821	0.0066515	0.451351	0.0197034	21.8591
18km	reproductive_plant_material	Clim_16	0.000665008	0.000649076	0.314048	0.0349319	21.3737
18km	reproductive_plant_material	Clim_17	3.34167e-05	0.00104445	0.974695	3.52974e-05	22.4749
18km	reproductive_plant_material	Clim_18	-0.000642309	0.000615623	0.305407	0.036179	21.3336
18km	reproductive_plant_material	Clim_19	0.000581355	0.000567927	0.314467	0.0348726	21.3756
18km	reproductive_plant_material	LC_1	-4.48818	7.93481	0.575994	0.010912	22.1359
18km	reproductive_plant_material	LC_2	0.493756	0.49306	0.324912	0.0334243	21.4221
18km	reproductive_plant_material	LC_3	0.667143	0.301298	0.0348305	0.144614	17.6337
18km	reproductive_plant_material	LC_4	-0.215051	0.217367	0.330676	0.03265	21.4469
18km	reproductive_plant_material	LC_5	-0.505294	0.735481	0.497525	0.0160153	21.9755
18km	reproductive_plant_material	LC_7	-2.88292	1.2331	0.0264965	0.158592	17.123
18km	reproductive_plant_material	LC_8	-1.90542	3.38336	0.577645	0.0108184	22.1388
18km	reproductive_plant_material	LC_9	-6.09196	2.32334	0.013779	0.191643	15.8807
18km	reproductive_plant_material	Nat. Landscape	-30.7393	36.565	0.407408	0.0237904	21.7296
18km	unknown_plant_material_and_others	Clim_1	0.000918515	0.00136469	0.506238	0.0153808	-5.51664
18km	unknown_plant_material_and_others	Clim_2	0.0029269	0.00346577	0.405293	0.0240031	-5.78931
18km	unknown_plant_material_and_others	Clim_3	0.000572972	0.000745837	0.448563	0.0199449	-5.66067
18km	unknown_plant_material_and_others	Clim_4	-2.29474e-05	3.45867e-05	0.512266	0.0149523	-5.50316
18km	unknown_plant_material_and_others	Clim_5	0.00036226	0.0013639	0.792421	0.00242675	-5.11145
18km	unknown_plant_material_and_others	Clim_6	0.00065756	0.00111165	0.558758	0.0119214	-5.40792
18km	unknown_plant_material_and_others	Clim_7	-0.00061794	0.00135931	0.652782	0.0070758	-5.25626
18km	unknown_plant_material_and_others	Clim_8	-0.000369701	0.000590225	0.53597	0.0133485	-5.45272
18km	unknown_plant_material_and_others	Clim_9	0.000101614	0.000369281	0.785138	0.00260414	-5.11697
18km	unknown_plant_material_and_others	Clim_10	0.000635961	0.00153193	0.681097	0.00590762	-5.21981
18km	unknown_plant_material_and_others	Clim_11	0.000744037	0.00102288	0.472815	0.0179181	-5.59663
18km	unknown_plant_material_and_others	Clim_12	4.52507e-05	0.000144164	0.755856	0.00338584	-5.14127
18km	unknown_plant_material_and_others	Clim_13	3.16129e-05	0.0012368	0.979783	2.25281e-05	-5.03683
18km	unknown_plant_material_and_others	Clim_14	0.000414736	0.00209395	0.844377	0.00135091	-5.07804
18km	unknown_plant_material_and_others	Clim_15	-0.00171466	0.0042987	0.692904	0.00545643	-5.20575
18km	unknown_plant_material_and_others	Clim_16	-3.87525e-05	0.000423876	0.927784	0.000288137	-5.04507
18km	unknown_plant_material_and_others	Clim_17	0.000153665	0.000669551	0.820088	0.00181299	-5.09239
18km	unknown_plant_material_and_others	Clim_18	7.46749e-05	0.000402109	0.853966	0.00118781	-5.07298
18km	unknown_plant_material_and_others	Clim_19	-2.19171e-05	0.000370902	0.953285	0.000120392	-5.03987
18km	unknown_plant_material_and_others	LC_1	11.9202	4.61591	0.0151261	0.186967	-11.4526
18km	unknown_plant_material_and_others	LC_2	-0.0633943	0.32157	0.845093	0.00133835	-5.07765
18km	unknown_plant_material_and_others	LC_3	-0.213502	0.205231	0.306796	0.0359756	-6.17193
18km	unknown_plant_material_and_others	LC_4	0.0914917	0.140782	0.520883	0.0143547	-5.48435
18km	unknown_plant_material_and_others	LC_5	0.114305	0.475258	0.811626	0.0019907	-5.09791
18km	unknown_plant_material_and_others	LC_7	0.12896	0.862206	0.882139	0.000770825	-5.06004
18km	unknown_plant_material_and_others	LC_8	0.24814	2.18221	0.910251	0.000445665	-5.04995
18km	unknown_plant_material_and_others	LC_9	3.91621	1.49005	0.0135798	0.192372	-11.6594
18km	unknown_plant_material_and_others	Nat. Landscape	5.17233	23.7259	0.828953	0.00163613	-5.08689
18km	vegetative_plant_material	Clim_1	-0.000200523	0.000205957	0.338299	0.0316525	-122.759
18km	vegetative_plant_material	Clim_2	-0.0006336	0.000520746	0.233522	0.0485689	-123.306
18km	vegetative_plant_material	Clim_3	-4.00106e-05	0.000114411	0.729084	0.00419942	-121.893
18km	vegetative_plant_material	Clim_4	-1.36534e-06	5.29718e-06	0.798421	0.0022856	-121.833
18km	vegetative_plant_material	Clim_5	-0.000203092	0.000204361	0.328545	0.0329343	-122.801
18km	vegetative_plant_material	Clim_6	-4.56737e-05	0.000169979	0.790061	0.0024835	-121.839
18km	vegetative_plant_material	Clim_7	-0.000134604	0.000206087	0.51881	0.0144969	-122.215
18km	vegetative_plant_material	Clim_8	3.8897e-05	9.0138e-05	0.669277	0.00638025	-121.961
18km	vegetative_plant_material	Clim_9	-1.28042e-05	5.62208e-05	0.82144	0.00178541	-121.818
18km	vegetative_plant_material	Clim_10	-0.000255194	0.000228971	0.274205	0.0410742	-123.063
18km	vegetative_plant_material	Clim_11	-7.92889e-05	0.000156385	0.61598	0.00878629	-122.036
18km	vegetative_plant_material	Clim_12	5.99059e-06	2.19481e-05	0.786831	0.00256231	-121.842
18km	vegetative_plant_material	Clim_13	0.0001574	0.000185936	0.404192	0.0241146	-122.519
18km	vegetative_plant_material	Clim_14	-9.44129e-05	0.000318393	0.768939	0.00302289	-121.856
18km	vegetative_plant_material	Clim_15	0.000503048	0.00064929	0.444749	0.020279	-122.397
18km	vegetative_plant_material	Clim_16	4.95972e-05	6.38546e-05	0.443613	0.0203793	-122.401
18km	vegetative_plant_material	Clim_17	-2.17673e-05	0.000101906	0.832351	0.00157085	-121.811
18km	vegetative_plant_material	Clim_18	1.80513e-06	6.1229e-05	0.976682	2.99704e-05	-121.763
18km	vegetative_plant_material	Clim_19	2.71367e-05	5.62224e-05	0.632956	0.00796932	-122.01
18km	vegetative_plant_material	LC_1	-1.12528	0.750503	0.144586	0.0719441	-124.077
18km	vegetative_plant_material	LC_2	-0.027377	0.0487052	0.57837	0.0107774	-122.098
18km	vegetative_plant_material	LC_3	0.00474915	0.0317976	0.882307	0.000768618	-121.786
18km	vegetative_plant_material	LC_4	-0.0101953	0.0214966	0.638855	0.00769677	-122.002
18km	vegetative_plant_material	LC_5	0.0318741	0.0721552	0.661952	0.00668389	-121.97
18km	vegetative_plant_material	LC_7	0.0749058	0.130523	0.570468	0.0112293	-122.112
18km	vegetative_plant_material	LC_8	0.395807	0.323933	0.231593	0.0489616	-123.319
18km	vegetative_plant_material	LC_9	0.0383238	0.252223	0.880283	0.000795468	-121.787
18km	vegetative_plant_material	Nat. Landscape	0.984196	3.60898	0.787011	0.0025579	-121.842
18km	vertebrates	Clim_1	-0.00409692	0.00121885	0.00219022	0.280368	-12.5238
18km	vertebrates	Clim_2	-0.00890402	0.0032708	0.0108553	0.203532	-9.37896
18km	vertebrates	Clim_3	-0.00144133	0.000740166	0.0612393	0.115638	-6.13389
18km	vertebrates	Clim_4	3.17868e-05	3.59245e-05	0.38353	0.0262872	-3.15014
18km	vertebrates	Clim_5	-0.00365649	0.00125466	0.00680183	0.226529	-10.2872
18km	vertebrates	Clim_6	-0.00257886	0.00106569	0.0220202	0.168005	-8.02613
18km	vertebrates	Clim_7	0.00018932	0.0014247	0.895203	0.000608532	-2.34321
18km	vertebrates	Clim_8	0.000723955	0.00060604	0.241935	0.0468988	-3.8134
18km	vertebrates	Clim_9	-0.000813657	0.00035552	0.0295737	0.152984	-7.47146
18km	vertebrates	Clim_10	-0.00422906	0.00139995	0.00521975	0.239358	-10.8057
18km	vertebrates	Clim_11	-0.00259012	0.000965102	0.0119022	0.198954	-9.20129
18km	vertebrates	Clim_12	-0.000130846	0.000148895	0.386744	0.0259387	-3.13905
18km	vertebrates	Clim_13	-0.0020316	0.00123581	0.110986	0.0852479	-5.0865
18km	vertebrates	Clim_14	-0.000612463	0.00218609	0.78134	0.00269931	-2.40813
18km	vertebrates	Clim_15	-0.00343082	0.0044579	0.447758	0.0200151	-2.9511
18km	vertebrates	Clim_16	-0.000645553	0.000426359	0.140823	0.0732609	-4.68292
18km	vertebrates	Clim_17	-0.000173839	0.000699377	0.805451	0.00212593	-2.39031
18km	vertebrates	Clim_18	0.000460359	0.000411552	0.272494	0.0413619	-3.63383
18km	vertebrates	Clim_19	-0.000497896	0.000376316	0.196147	0.0569271	-4.1413
18km	vertebrates	LC_1	-5.56828	5.24718	0.297359	0.0373807	-3.50535
18km	vertebrates	LC_2	-0.39347	0.328136	0.240193	0.047239	-3.82446
18km	vertebrates	LC_3	-0.34552	0.208732	0.108643	0.0863291	-5.12317
18km	vertebrates	LC_4	0.104418	0.146869	0.482787	0.0171313	-2.86001
18km	vertebrates	LC_5	0.337662	0.49303	0.498862	0.0159167	-2.82172
18km	vertebrates	LC_7	2.48783	0.773666	0.00318834	0.262844	-11.7779
18km	vertebrates	LC_8	0.785691	2.27562	0.732387	0.0040938	-2.4515
18km	vertebrates	LC_9	0.948066	1.7232	0.586412	0.0103299	-2.64623
18km	vertebrates	Nat. Landscape	25.6607	24.3451	0.300568	0.0368968	-3.48977
