## Supplementary Table 15 for "Including biotic interactions in species distribution models improves the understanding of species niche: a case of study with the brown bear in Europe"

### Sheet: Sheet1
Supplementary Table 15. Uncorrelated climate and land use variables (Supplementary Tables 59-60 for the definition of climate and land use variables) based on VIF with a threshold of 10, for the 31 selected studies at the scale of 18km of radius around each study site (n sample = 31; See Supplementary Table 4).
Variables	VIF
Clim_2	5.32044
Clim_4	7.11537
Clim_5	7.7032
Clim_13	5.23239
Clim_15	1.98594
Clim_18	5.06653
LC_1	1.15474
LC_2	3.06063
LC_3	1.60406
LC_5	4.35427
LC_7	2.71104
LC_8	3.54255
LC_9	3.33504
Nat. Landscape	3.267
