## Supplementary Table 16 for "Including biotic interactions in species distribution models improves the understanding of species niche: a case of study with the brown bear in Europe"

### Sheet: Supplementary Table 16
Supplementary Table 16. Best multivariable models explaining % invertebrates on brown bear diet obtained from the combination of all uncorrelated variables from Supplementary Table 15. See Supplementary Tables 59-60 for the definition of predictors of climate and land use.
Intercept	Clim_13	Clim_15	Clim_18	Clim_2	Clim_4	Clim_5	Nat. Landscape	LC_1	LC_2	LC_3	LC_5	LC_7	LC_8	LC_9	df	logLik	AICc	delta	weight
0.0575878	NA	NA	NA	NA	NA	NA	NA	NA	NA	-0.0811462	NA	NA	NA	1.03248	4	57.7145	-105.891	0	0.185734
0.0372917	NA	NA	NA	NA	NA	NA	NA	NA	NA	NA	NA	NA	NA	1.18936	3	55.7138	-104.539	1.35185	0.0944801
0.0585348	NA	NA	NA	NA	NA	NA	NA	NA	NA	-0.0742093	NA	NA	-0.494401	1.26417	5	58.2189	-104.038	1.85281	0.073546
0.0295765	NA	0.000838011	NA	NA	NA	NA	NA	NA	NA	-0.0815457	NA	NA	NA	1.15093	5	58.214	-104.028	1.86269	0.0731835
0.0748678	-0.000166977	NA	NA	NA	NA	NA	NA	NA	NA	-0.0744697	NA	NA	NA	1.09556	5	57.9629	-103.526	2.3649	0.0569323
0.0408486	NA	NA	NA	NA	NA	NA	NA	NA	NA	NA	NA	NA	-0.655665	1.47883	4	56.5259	-103.513	2.37718	0.0565838
0.0856017	NA	NA	NA	-0.000395351	NA	NA	NA	NA	NA	-0.077151	NA	NA	NA	1.07862	5	57.8936	-103.387	2.50334	0.0531249
0.0607263	NA	NA	NA	NA	NA	NA	NA	NA	NA	-0.0836144	-0.030369	NA	NA	1.03349	5	57.7739	-103.148	2.74284	0.0471292
0.0679585	-0.000270221	NA	NA	NA	NA	NA	NA	NA	NA	NA	NA	NA	NA	1.27055	4	56.3261	-103.114	2.77696	0.0463321
0.0580791	NA	NA	NA	NA	NA	NA	NA	-0.188953	NA	-0.0803913	NA	NA	NA	1.02777	5	57.7347	-103.069	2.82125	0.0453174
0.0548967	NA	NA	1.20738e-05	NA	NA	NA	NA	NA	NA	-0.0805313	NA	NA	NA	1.01987	5	57.7269	-103.054	2.83673	0.044968
0.0538297	NA	NA	NA	NA	NA	NA	0.582399	NA	NA	-0.0804784	NA	NA	NA	1.04038	5	57.7232	-103.046	2.84418	0.0448009
0.0579839	NA	NA	NA	NA	NA	NA	NA	NA	-0.0047556	-0.0812019	NA	NA	NA	1.03164	5	57.7178	-103.036	2.85496	0.0445598
0.0577754	NA	NA	NA	NA	NA	NA	NA	NA	NA	-0.0815489	NA	-0.0083875	NA	1.03526	5	57.7158	-103.032	2.85893	0.0444715
0.0564314	NA	NA	NA	NA	NA	5.72043e-06	NA	NA	NA	-0.0814735	NA	NA	NA	1.03399	5	57.7147	-103.029	2.86113	0.0444227
0.0573765	NA	NA	NA	NA	2.77099e-08	NA	NA	NA	NA	-0.0811266	NA	NA	NA	1.03298	5	57.7145	-103.029	2.86152	0.044414
