## Supplementary Table 17 for "Including biotic interactions in species distribution models improves the understanding of species niche: a case of study with the brown bear in Europe"

### Sheet: sub_dr_model_lm_ 18km _ reprodu
Supplementary Table 17. Best multivariable models explaining the percentage of reproductive plan material on brown bear diet obtained from the combination of all uncorrelated variables from Supplementary Table 15.See Supplementary Tables 59-60 for the definition of predictors of climate and land use.
Intercept	Clim_13	Clim_15	Clim_18	Clim_2	Clim_4	Clim_5	Nat. Landscape	LC_1	LC_2	LC_3	LC_5	LC_7	LC_8	LC_9	df	logLik	AICc	delta	weight
-0.0169718	NA	NA	NA	0.00974011	NA	NA	NA	NA	NA	NA	NA	NA	NA	-7.03836	4	-2.34347	14.2254	0	0.0296308
0.405436	0.00276808	NA	NA	NA	NA	NA	NA	NA	NA	NA	NA	-2.10021	NA	-6.03291	5	-1.0174	14.4348	0.209385	0.0266855
-0.215879	0.00383853	NA	NA	0.00793105	NA	NA	NA	NA	NA	NA	-1.25227	NA	NA	-7.77767	6	0.468017	14.564	0.338558	0.0250165
0.721604	NA	NA	NA	NA	NA	NA	NA	NA	NA	NA	NA	-2.29547	NA	-5.11846	4	-2.54391	14.6263	0.400879	0.024249
-0.0360269	NA	NA	NA	0.00855529	NA	NA	NA	NA	NA	0.423816	NA	NA	NA	-6.10387	5	-1.1213	14.6426	0.417198	0.0240519
0.273017	0.00465314	NA	NA	NA	NA	NA	NA	NA	NA	NA	-1.24403	NA	NA	-7.25336	5	-1.1242	14.6484	0.422991	0.0239823
0.160886	NA	NA	NA	0.00755765	NA	NA	NA	NA	NA	NA	NA	-1.70763	NA	-6.1021	5	-1.25594	14.9119	0.68647	0.0210222
0.349045	0.00307319	NA	NA	NA	NA	NA	NA	NA	NA	NA	NA	NA	NA	-7.01528	4	-2.81137	15.1612	0.935787	0.0185584
0.614011	NA	NA	NA	NA	NA	NA	NA	NA	NA	0.41623	NA	-1.95909	NA	-4.45642	5	-1.39558	15.1912	0.96575	0.0182824
-0.135511	0.00225459	NA	NA	0.00786878	NA	NA	NA	NA	NA	NA	NA	NA	NA	-7.53391	5	-1.41431	15.2286	1.00321	0.0179432
0.570188	NA	NA	NA	NA	NA	NA	NA	NA	NA	0.510273	NA	NA	NA	-5.10545	4	-2.88963	15.3177	1.09232	0.0171613
-0.21349	0.0040527	NA	NA	0.00819467	NA	NA	NA	-9.24075	NA	NA	-1.40623	NA	NA	-8.14011	7	1.69195	15.4857	1.26025	0.0157791
0.271765	NA	NA	NA	0.00878846	NA	NA	-35.5005	NA	NA	NA	NA	NA	NA	-7.3483	5	-1.67047	15.7409	1.51553	0.0138883
0.290745	0.00488261	NA	NA	NA	NA	NA	NA	-8.78925	NA	NA	-1.39021	NA	NA	-7.58152	6	-0.130788	15.7616	1.53617	0.0137457
0.434443	0.00278588	NA	NA	NA	NA	NA	NA	-8.16631	NA	NA	NA	-2.25791	NA	-6.23806	6	-0.146277	15.7926	1.56715	0.0135345
0.631625	0.00302327	NA	NA	NA	NA	NA	-44.9092	NA	NA	NA	NA	NA	NA	-7.50934	5	-1.71726	15.8345	1.60912	0.0132534
0.310994	0.0025046	NA	NA	NA	NA	NA	NA	NA	NA	0.410127	NA	NA	NA	-6.05155	5	-1.73704	15.8741	1.64867	0.0129939
0.697816	NA	NA	NA	NA	NA	NA	NA	NA	NA	NA	NA	NA	NA	-6.09196	3	-4.4959	15.8807	1.65528	0.012951
-0.00682626	NA	NA	NA	0.00994781	NA	NA	NA	-7.05366	NA	NA	NA	NA	NA	-7.28888	5	-1.74538	15.8908	1.66535	0.012886
-0.0409912	NA	NA	NA	0.0095936	NA	NA	NA	NA	0.432711	NA	NA	NA	NA	-6.95764	5	-1.76841	15.9368	1.71141	0.0125926
0.385269	0.00275153	NA	NA	NA	NA	NA	NA	NA	NA	NA	NA	-2.08768	4.03996	-7.81685	6	-0.224693	15.9494	1.72398	0.0125137
0.752263	NA	NA	NA	NA	NA	NA	NA	-8.06622	NA	NA	NA	-2.45248	NA	-5.31528	5	-1.77621	15.9524	1.72701	0.0124947
1.15392	NA	NA	NA	NA	-5.79185e-05	NA	NA	NA	NA	NA	NA	-2.38869	NA	-6.03935	5	-1.77956	15.9591	1.73371	0.012453
0.629895	0.0027594	NA	NA	NA	NA	NA	-36.6128	NA	NA	NA	NA	-1.87984	NA	-6.53878	6	-0.230412	15.9608	1.73542	0.0124423
0.522815	0.00447305	NA	NA	NA	NA	NA	-38.6508	NA	NA	NA	-1.13606	NA	NA	-7.6579	6	-0.240458	15.9809	1.75551	0.012318
0.699273	NA	NA	NA	NA	NA	NA	NA	NA	NA	NA	NA	-2.2816	4.08982	-6.92995	5	-1.80902	16.018	1.79264	0.0120914
0.946532	NA	NA	NA	NA	NA	NA	-36.8522	NA	NA	NA	NA	-2.07305	NA	-5.63052	5	-1.82289	16.0458	1.82038	0.0119249
-0.0155458	NA	NA	NA	0.0104146	NA	NA	NA	NA	NA	NA	-0.613426	NA	NA	-6.98723	5	-1.8276	16.0552	1.82979	0.0118689
0.042003	0.00223177	NA	NA	0.0057242	NA	NA	NA	NA	NA	NA	NA	-1.69281	NA	-6.60076	6	-0.277875	16.0558	1.83034	0.0118656
0.118866	NA	NA	NA	0.00683161	NA	NA	NA	NA	NA	0.370943	NA	-1.46432	NA	-5.4176	6	-0.283192	16.0664	1.84098	0.0118027
0.36882	0.0023491	NA	NA	NA	NA	NA	NA	NA	NA	0.326786	NA	-1.86567	NA	-5.37473	6	-0.284223	16.0684	1.84304	0.0117905
-0.0258726	NA	NA	NA	0.008706	NA	NA	NA	-8.01291	NA	0.454309	NA	NA	NA	-6.32123	6	-0.286564	16.0731	1.84772	0.0117629
0.347272	0.00295184	NA	NA	NA	NA	NA	NA	NA	0.44403	NA	NA	-1.9429	NA	-6.08661	6	-0.372159	16.2443	2.01891	0.010798
0.640369	NA	NA	NA	NA	NA	NA	NA	-8.85169	NA	0.44442	NA	-2.1086	NA	-4.62757	6	-0.398305	16.2966	2.0712	0.0105193
-0.331513	NA	NA	0.0005601	0.0124223	NA	NA	NA	NA	NA	NA	NA	NA	NA	-7.93901	5	-1.95424	16.3085	2.08307	0.0104571
0.188758	NA	NA	NA	0.00759894	NA	NA	NA	-8.13869	NA	NA	NA	-1.86283	NA	-6.30606	6	-0.404425	16.3088	2.08344	0.0104551
0.284043	0.00326709	NA	NA	NA	NA	NA	NA	NA	0.535087	NA	NA	NA	NA	-6.99132	5	-1.95697	16.3139	2.08854	0.0104285
0.22238	0.0047124	NA	NA	NA	NA	NA	NA	NA	0.459286	NA	-1.15965	NA	NA	-7.21664	6	-0.434416	16.3688	2.14342	0.0101462
-0.0611676	NA	NA	NA	0.00838439	NA	NA	NA	NA	0.447269	0.430782	NA	NA	NA	-6.00508	6	-0.45489	16.4098	2.18437	0.0099406
1.05983	0.00321124	-0.0103958	NA	NA	NA	NA	-57.5791	NA	NA	NA	NA	-2.18879	NA	-8.26014	7	1.22466	16.4202	2.19484	0.00988873
0.543507	NA	NA	NA	NA	NA	NA	NA	NA	NA	0.529955	NA	-2.35789	NA	NA	4	-3.44598	16.4304	2.20502	0.00983852
0.98218	NA	NA	NA	NA	NA	NA	-46.1176	NA	NA	NA	NA	NA	NA	-6.61472	4	-3.46248	16.4634	2.23802	0.00967748
-0.128916	0.00181725	NA	NA	0.00721215	NA	NA	NA	NA	NA	0.364727	NA	NA	NA	-6.63358	6	-0.49974	16.4995	2.27407	0.00950461
0.574317	0.00302405	-0.00582507	NA	NA	NA	NA	NA	NA	NA	NA	NA	-2.34404	NA	-6.83513	6	-0.515896	16.5318	2.30638	0.00935229
0.824882	NA	NA	NA	NA	NA	NA	-39.4698	NA	NA	0.465013	NA	NA	NA	-5.64035	5	-2.06939	16.5388	2.31337	0.00931968
-0.101944	0.00278626	NA	NA	NA	NA	0.00223394	NA	NA	NA	NA	NA	NA	NA	-6.09439	5	-2.07441	16.5488	2.32341	0.00927303
0.115194	NA	NA	NA	NA	NA	0.00269162	NA	NA	NA	NA	NA	NA	NA	-5.08627	4	-3.50762	16.5537	2.3283	0.00925038
0.328926	0.00305455	NA	NA	NA	NA	NA	NA	NA	NA	NA	NA	NA	4.09896	-8.81932	5	-2.08603	16.5721	2.34665	0.00916589
0.581359	0.00470673	NA	NA	NA	NA	NA	-44.5854	-10.0096	NA	NA	-1.28596	NA	NA	-8.09374	7	1.11707	16.6354	2.41002	0.00888002
0.217637	NA	NA	NA	0.00780158	NA	NA	-31.0337	NA	NA	0.395847	NA	NA	NA	-6.43649	6	-0.572657	16.6453	2.41991	0.00883623
-0.243735	0.00392301	NA	NA	0.0076343	NA	NA	NA	NA	0.418577	NA	-1.17506	NA	NA	-7.72459	7	1.09934	16.6709	2.44547	0.00872399
0.691034	NA	NA	NA	NA	NA	NA	NA	NA	0.365125	NA	NA	-2.17677	NA	-5.1127	5	-2.14729	16.6946	2.46918	0.00862121
0.374849	0.0048767	NA	-0.000534387	NA	NA	NA	NA	NA	NA	NA	-1.42351	NA	NA	-6.67574	6	-0.601614	16.7032	2.47782	0.00858403
0.0230585	0.00410999	NA	NA	0.0137655	NA	-0.00307839	NA	NA	NA	NA	-1.6326	NA	NA	-9.50399	7	1.08244	16.7047	2.47928	0.00857776
-0.17439	0.00247042	NA	NA	0.00752171	NA	NA	NA	NA	0.495972	NA	NA	NA	NA	-7.48882	6	-0.615369	16.7307	2.50533	0.00846676
0.263272	0.00451134	NA	NA	NA	NA	NA	NA	NA	NA	NA	-1.14396	NA	3.23127	-8.65636	6	-0.637152	16.7743	2.5489	0.00828433
0.161431	0.00232242	NA	NA	0.00682204	NA	NA	-36.9478	NA	NA	NA	NA	NA	NA	-7.87139	6	-0.63861	16.7772	2.55181	0.00827225
0.0325463	0.00378608	NA	NA	0.0070704	NA	NA	-30.2295	NA	NA	NA	-1.16693	NA	NA	-8.03717	7	1.04105	16.7875	2.56205	0.00823001
0.0590202	NA	-0.00322876	NA	0.0101805	NA	NA	NA	NA	NA	NA	NA	NA	NA	-7.54049	5	-2.19602	16.792	2.56663	0.0082112
0.341058	0.0037964	NA	NA	NA	NA	NA	NA	NA	NA	NA	-0.72389	-1.35019	NA	-6.52227	6	-0.647889	16.7958	2.57037	0.00819585
0.59016	NA	NA	NA	NA	NA	NA	NA	-7.68208	NA	0.540966	NA	NA	NA	-5.29697	5	-2.20798	16.816	2.59055	0.00811359
0.530845	NA	NA	NA	NA	NA	NA	NA	NA	0.472386	0.515805	NA	NA	NA	-5.02217	5	-2.22571	16.8514	2.62602	0.00797097
0.0356246	NA	NA	NA	0.00889539	NA	NA	NA	NA	NA	NA	NA	NA	1.73172	-7.72082	5	-2.23006	16.8601	2.63471	0.00793641
0.261854	0.00399871	NA	NA	NA	NA	NA	NA	NA	NA	0.267434	-1.02068	NA	NA	-6.58219	6	-0.683358	16.8667	2.64131	0.00791025
-0.353963	NA	NA	0.000566025	0.0112617	NA	NA	NA	NA	NA	0.425293	NA	NA	NA	-7.01079	6	-0.690619	16.8812	2.65583	0.00785302
-0.182789	NA	NA	0.00123863	0.0143235	NA	NA	-63.0782	-11.6399	NA	NA	NA	NA	NA	-9.99421	7	0.976437	16.9167	2.69128	0.00771504
-0.117044	NA	NA	0.000901754	0.0127191	NA	NA	-49.9595	NA	NA	NA	NA	NA	NA	-8.92456	6	-0.715156	16.9303	2.7049	0.00766268
0.231579	0.00499371	NA	NA	NA	NA	NA	NA	-10.2598	0.563552	NA	-1.31113	NA	NA	-7.59137	7	0.961044	16.9475	2.72207	0.00759719
0.396901	NA	NA	NA	0.00690584	NA	NA	-30.7455	NA	NA	NA	NA	-1.57276	NA	-6.44447	6	-0.724051	16.9481	2.72269	0.00759482
0.697648	0.00277838	NA	NA	NA	NA	NA	-42.2638	-9.32103	NA	NA	NA	-2.02582	NA	-6.85101	7	0.955669	16.9582	2.73282	0.00755646
0.369384	0.00310662	NA	NA	NA	NA	NA	NA	-6.70473	NA	NA	NA	NA	NA	-7.24427	5	-2.28758	16.9752	2.74975	0.00749278
0.41326	NA	NA	NA	NA	NA	0.00140759	NA	NA	NA	NA	NA	-1.94215	NA	-4.74238	5	-2.29422	16.9884	2.76304	0.00744316
-0.126051	0.00226958	NA	NA	0.00806615	NA	NA	NA	-7.12549	NA	NA	NA	NA	NA	-7.79027	6	-0.765248	17.0305	2.80509	0.00728829
0.674886	0.00423242	NA	NA	0.0168896	NA	-0.00556533	-55.8285	NA	NA	NA	-1.78226	NA	NA	-11.3779	8	2.75705	17.0313	2.80594	0.00728519
-0.106973	0.00409223	-0.00519003	NA	0.00847194	NA	NA	NA	NA	NA	NA	-1.29191	NA	NA	-8.63728	7	0.918286	17.033	2.80759	0.0072792
-0.24808	0.00419	NA	NA	0.00786103	NA	NA	NA	-10.5923	0.525014	NA	-1.3319	NA	NA	-8.12655	8	2.75347	17.0385	2.81311	0.00725913
0.0883758	NA	NA	NA	0.00932774	-1.0082e-05	NA	NA	NA	NA	NA	NA	NA	NA	-7.16547	5	-2.3246	17.0492	2.8238	0.00722043
1.01575	NA	NA	NA	NA	NA	NA	-42.4474	-9.22623	NA	NA	NA	-2.21886	NA	-5.93339	6	-0.778946	17.0579	2.83248	0.00718914
0.856418	NA	-0.00396382	NA	NA	NA	NA	NA	NA	NA	NA	NA	-2.47368	NA	-5.6068	5	-2.32961	17.0592	2.83381	0.00718436
0.146757	NA	NA	NA	0.0124796	NA	-0.00227977	NA	NA	NA	0.51458	NA	NA	NA	-7.1615	6	-0.781734	17.0635	2.83806	0.00716912
0.0131503	NA	NA	NA	0.0104136	NA	-0.000367492	NA	NA	NA	NA	NA	NA	NA	-7.24111	5	-2.334	17.068	2.8426	0.00715287
0.820506	NA	NA	NA	NA	NA	NA	-32.6011	NA	NA	0.387164	NA	-1.78581	NA	-4.95564	6	-0.796206	17.0924	2.867	0.00706612
0.672392	NA	NA	NA	NA	NA	NA	NA	NA	NA	NA	NA	-2.88292	NA	NA	3	-5.11704	17.123	2.89755	0.006959
0.127572	NA	NA	NA	0.00758924	NA	NA	NA	NA	0.369901	NA	NA	-1.58492	NA	-6.10038	6	-0.812971	17.1259	2.90053	0.00694864
0.990748	NA	NA	NA	NA	-4.9083e-05	NA	NA	NA	NA	0.376103	NA	-2.07052	NA	-5.30065	6	-0.819261	17.1385	2.91311	0.00690507
0.368282	0.00301401	NA	NA	NA	NA	NA	NA	-9.59272	0.543749	NA	NA	-2.09281	NA	-6.33965	7	0.86093	17.1477	2.9223	0.00687344
0.328168	NA	NA	NA	0.00888485	NA	NA	-40.9751	-8.25755	NA	NA	NA	NA	NA	-7.68938	6	-0.824404	17.1488	2.9234	0.00686965
0.246447	0.00269974	NA	NA	NA	NA	NA	NA	NA	0.532534	0.408561	NA	NA	NA	-6.03138	6	-0.828491	17.157	2.93157	0.00684163
0.566445	0.0025248	NA	NA	NA	NA	NA	-39.9111	NA	NA	0.363553	NA	NA	NA	-6.60006	6	-0.831216	17.1624	2.93702	0.00682301
0.675243	NA	NA	NA	NA	NA	NA	NA	NA	NA	NA	NA	NA	4.16103	-7.92901	4	-3.82654	17.1915	2.96614	0.00672442
-0.0331426	NA	NA	NA	0.00915206	NA	NA	NA	NA	NA	0.382263	-0.437085	NA	NA	-6.15906	6	-0.852475	17.2049	2.97954	0.00667949
