## Supplementary Table 18 for "Including biotic interactions in species distribution models improves the understanding of species niche: a case of study with the brown bear in Europe"

### Sheet: sub_dr_model_lm_ 18km _ unknown
Supplementary Table 18. Best multivariable models explaining the percentage of unknown plant material and others on brown bear diet obtained from the combination of all uncorrelated variables from Supplementary Table 15. See Supplementary Tables 59-60 for the definition of predictors of climate and land use.
Intercept	Clim_13	Clim_15	Clim_18	Clim_2	Clim_4	Clim_5	Nat. Landscape	LC_1	LC_2	LC_3	LC_5	LC_7	LC_8	LC_9	df	logLik	AICc	delta	weight
0.453057	-0.00366421	NA	NA	-0.0132062	-0.000172782	0.00916081	55.1974	15.0942	NA	-0.337408	NA	NA	-8.92237	11.2633	11	43.5208	-51.1469	0	0.56847
0.386913	-0.00390073	0.00329721	NA	-0.0129069	-0.00017503	0.00885395	61.125	15.1443	NA	-0.309942	NA	NA	-8.92563	11.7458	12	45.9645	-50.5957	0.55122	0.43153
