## Supplementary Table 19 for "Including biotic interactions in species distribution models improves the understanding of species niche: a case of study with the brown bear in Europe"

### Sheet: sub_dr_model_lm_ 18km _ vegetat
Supplementary Table 19. Best multivariable models explaining the percentage of vegetative plant material on brown bear diet obtained from the combination of all uncorrelated variables from Supplementary Table 15. See Supplementary Tables 59-60 for the definition of predictors of climate and land use.
Intercept	Clim_13	Clim_15	Clim_18	Clim_2	Clim_4	Clim_5	Nat. Landscape	LC_1	LC_2	LC_3	LC_5	LC_7	LC_8	LC_9	df	logLik	AICc	delta	weight
0.106539	NA	NA	NA	-0.00107544	NA	NA	NA	NA	NA	NA	NA	NA	0.670249	NA	4	67.1271	-124.716	0	0.0378836
0.108636	NA	NA	NA	-0.00105548	NA	NA	NA	-1.08673	NA	NA	NA	NA	0.663041	NA	5	68.4253	-124.451	0.265182	0.0331793
0.0965246	NA	0.00103506	NA	-0.0013312	NA	NA	NA	NA	-0.0926553	NA	NA	NA	0.986475	NA	6	69.9045	-124.309	0.406795	0.0309113
0.0334268	NA	NA	NA	NA	NA	NA	NA	NA	NA	NA	NA	NA	NA	NA	2	64.3256	-124.223	0.493082	0.029606
0.118082	NA	NA	NA	-0.00118422	NA	NA	NA	NA	-0.0692678	NA	NA	NA	0.862313	NA	5	68.2707	-124.141	0.574284	0.028428
0.0370596	NA	NA	NA	NA	NA	NA	NA	-1.12528	NA	NA	NA	NA	NA	NA	3	65.4829	-124.077	0.638836	0.0275251
0.0941772	0.000256034	NA	NA	-0.00131098	NA	NA	NA	NA	NA	NA	NA	NA	0.668059	NA	5	68.2237	-124.047	0.668293	0.0271227
0.0289603	NA	0.00119072	NA	-0.00120416	NA	NA	7.42199	NA	NA	NA	NA	NA	1.08591	NA	6	69.7201	-123.94	0.775502	0.0257071
0.0963894	0.000253239	NA	NA	-0.00128863	NA	NA	NA	-1.07666	NA	NA	NA	NA	0.660942	NA	6	69.5944	-123.689	1.02697	0.0226698
0.0892456	NA	0.00079502	NA	-0.00113862	NA	NA	NA	-1.17058	NA	NA	NA	NA	0.708043	NA	6	69.4553	-123.411	1.30517	0.0197259
0.0891775	NA	0.000705955	NA	-0.00115064	NA	NA	NA	NA	NA	NA	NA	NA	0.710703	NA	5	67.8733	-123.347	1.36924	0.019104
0.0292951	NA	NA	NA	NA	NA	NA	NA	NA	NA	NA	NA	NA	0.395807	NA	3	65.1037	-123.319	1.39717	0.018839
0.0806233	NA	NA	NA	-0.0006336	NA	NA	NA	NA	NA	NA	NA	NA	NA	NA	3	65.0973	-123.306	1.40997	0.0187189
0.0956201	NA	0.00106557	NA	-0.00129767	NA	NA	NA	-0.966625	-0.0805393	NA	NA	NA	0.948217	NA	7	71.08	-123.29	1.42537	0.0185753
0.035096	NA	0.00122026	NA	-0.00118818	NA	NA	6.67314	-1.03101	NA	NA	NA	NA	1.04571	NA	7	71.0718	-123.274	1.4418	0.0184233
0.0785899	NA	NA	NA	-0.00107653	NA	NA	4.29522	NA	NA	NA	NA	NA	0.871312	NA	5	67.8128	-123.226	1.49016	0.0179832
0.125398	NA	NA	NA	-0.00125124	NA	NA	NA	NA	-0.0907088	NA	NA	NA	1.23615	-0.399781	6	69.3366	-123.173	1.54246	0.017519
0.0329371	NA	NA	NA	NA	NA	NA	NA	-1.12107	NA	NA	NA	NA	0.393626	NA	4	66.3135	-123.089	1.62721	0.0167921
0.0830427	NA	NA	NA	-0.000618108	NA	NA	NA	-1.10686	NA	NA	NA	NA	NA	NA	4	66.2744	-123.01	1.70532	0.016149
0.108499	NA	NA	NA	-0.00118712	NA	NA	NA	NA	NA	NA	0.0683183	NA	0.721953	NA	5	67.6807	-122.961	1.7544	0.0157575
0.117826	NA	NA	NA	-0.0011481	NA	NA	NA	-0.922036	-0.0570531	NA	NA	NA	0.822329	NA	6	69.2279	-122.956	1.76001	0.0157134
0.105868	0.000227879	NA	NA	-0.00138244	NA	NA	NA	NA	-0.0619931	NA	NA	NA	0.840193	NA	6	69.1871	-122.874	1.84155	0.0150857
0.0765259	NA	NA	NA	NA	NA	-0.000203092	NA	NA	NA	NA	NA	NA	NA	NA	3	64.8447	-122.801	1.91525	0.0145399
0.111898	0.000278731	NA	NA	-0.00150689	NA	NA	NA	NA	-0.0860342	NA	NA	NA	1.28273	-0.478529	7	70.7855	-122.701	2.01432	0.0138372
0.0208811	0.000230423	0.00112975	NA	-0.00140959	NA	NA	7.18431	NA	NA	NA	NA	NA	1.06932	NA	7	70.7625	-122.655	2.06035	0.0135223
0.0682642	0.000257743	NA	NA	-0.00087217	NA	NA	NA	NA	NA	NA	NA	NA	NA	NA	4	66.0684	-122.598	2.11749	0.0131414
0.108708	NA	NA	NA	-0.00109476	NA	NA	NA	NA	NA	NA	NA	NA	0.852397	-0.231627	5	67.4879	-122.576	2.1399	0.012995
0.0978211	0.000302411	NA	NA	-0.00136376	NA	NA	NA	-1.18989	NA	NA	NA	NA	0.961112	-0.3832	7	70.7164	-122.563	2.15243	0.0129139
0.111495	NA	NA	NA	-0.00107788	NA	NA	NA	-1.17317	NA	NA	NA	NA	0.888602	-0.287563	6	69.0259	-122.552	2.16388	0.0128402
0.0150268	0.0001574	NA	NA	NA	NA	NA	NA	NA	NA	NA	NA	NA	NA	NA	3	64.704	-122.519	2.19669	0.0126313
0.0871978	0.000200282	0.000967416	NA	-0.00149581	NA	NA	NA	NA	-0.0847332	NA	NA	NA	0.958919	NA	7	70.6799	-122.49	2.22542	0.0124511
0.0951944	0.000297998	NA	NA	-0.00137671	NA	NA	NA	NA	NA	NA	NA	NA	0.92334	-0.325084	6	68.9647	-122.429	2.28645	0.0120769
0.0173647	NA	0.000503048	NA	NA	NA	NA	NA	NA	NA	NA	NA	NA	NA	NA	3	64.6432	-122.397	2.31829	0.0118861
0.0182651	NA	0.000595196	NA	NA	NA	NA	NA	-1.19028	NA	NA	NA	NA	NA	NA	4	65.9603	-122.382	2.33359	0.0117955
0.066936	0.000252844	NA	NA	-0.00130912	NA	NA	4.21009	NA	NA	NA	NA	NA	0.865164	NA	6	68.9311	-122.362	2.35352	0.0116786
0.0785674	0.000244293	0.000657773	NA	-0.00137025	NA	NA	NA	NA	NA	NA	NA	NA	0.705852	NA	6	68.9153	-122.331	2.38508	0.0114958
0.0856633	NA	NA	NA	-0.00105814	NA	NA	3.50171	-0.989955	NA	NA	NA	NA	0.827602	NA	6	68.9067	-122.313	2.40235	0.0113969
0.127954	NA	NA	-4.06665e-05	-0.00124095	NA	NA	NA	NA	NA	NA	NA	NA	0.669055	NA	5	67.349	-122.298	2.41772	0.0113097
0.0788339	0.000239706	0.00074663	NA	-0.00135426	NA	NA	NA	-1.15595	NA	NA	NA	NA	0.703317	NA	7	70.5687	-122.268	2.44795	0.01114
0.0809662	NA	NA	NA	NA	NA	-0.000246431	NA	NA	NA	NA	NA	NA	0.455686	NA	4	65.8957	-122.253	2.46291	0.011057
0.0187485	0.000156586	NA	NA	NA	NA	NA	NA	-1.12334	NA	NA	NA	NA	NA	NA	4	65.8867	-122.235	2.48079	0.0109586
0.0707987	0.000254877	NA	NA	-0.000854168	NA	NA	NA	-1.09666	NA	NA	NA	NA	NA	NA	5	67.3006	-122.201	2.51452	0.0107753
0.127474	0.000305628	NA	-6.77762e-05	-0.00163245	NA	NA	NA	NA	NA	NA	NA	NA	0.665645	NA	6	68.8505	-122.201	2.51481	0.0107738
0.125587	NA	NA	NA	-0.00121684	NA	NA	NA	-0.986464	-0.0789989	NA	NA	NA	1.21705	-0.425107	7	70.5139	-122.158	2.55756	0.0105459
0.0714505	NA	NA	NA	NA	NA	-0.000163394	NA	-1.03741	NA	NA	NA	NA	NA	NA	4	65.8356	-122.133	2.58303	0.0104125
0.0322898	NA	NA	NA	NA	NA	NA	NA	NA	NA	NA	NA	0.0749058	NA	NA	3	64.5007	-122.112	2.60332	0.0103073
0.110047	NA	NA	NA	-0.0011464	NA	NA	NA	-1.00482	NA	NA	0.0547001	NA	0.704982	NA	6	68.8012	-122.102	2.61339	0.0102556
0.0355789	NA	NA	NA	NA	NA	NA	NA	NA	-0.027377	NA	NA	NA	NA	NA	3	64.4936	-122.098	2.61749	0.0102346
0.105714	NA	NA	NA	-0.00110274	NA	NA	NA	NA	NA	0.012188	NA	NA	0.677704	NA	5	67.22	-122.04	2.67575	0.00994075
0.0764605	NA	0.00105646	NA	NA	NA	-0.000387404	NA	NA	NA	NA	NA	NA	0.521763	NA	5	67.2129	-122.026	2.69001	0.00987012
0.0720994	NA	0.000908107	NA	NA	NA	-0.000318867	NA	NA	NA	NA	NA	NA	NA	NA	4	65.7588	-121.979	2.73664	0.00964269
0.0307118	NA	NA	NA	NA	NA	NA	NA	NA	NA	NA	0.0318741	NA	NA	NA	3	64.4296	-121.97	2.7455	0.00960003
0.123232	NA	NA	NA	-0.00112954	-1.69135e-06	NA	NA	NA	NA	NA	NA	NA	0.633301	NA	5	67.1719	-121.944	2.77198	0.00947378
0.119096	NA	NA	NA	-0.00127477	NA	NA	NA	NA	-0.0651303	NA	0.0593665	NA	0.89577	NA	6	68.7149	-121.93	2.786	0.00940759
0.0322267	NA	NA	NA	NA	NA	NA	NA	NA	-0.0544397	NA	NA	NA	0.524939	NA	4	65.7257	-121.913	2.80287	0.00932857
0.109874	NA	NA	NA	-0.00111719	NA	NA	NA	NA	NA	NA	NA	-0.02801	0.689413	NA	5	67.1526	-121.905	2.81053	0.0092929
0.0976041	NA	0.00103127	NA	-0.00142003	NA	NA	NA	NA	-0.0884864	NA	0.05859	NA	1.01904	NA	7	70.3857	-121.902	2.81389	0.00927732
0.118261	NA	NA	NA	NA	NA	-0.000416132	NA	NA	NA	NA	NA	NA	0.885748	-0.508206	5	67.1485	-121.897	2.81871	0.00925498
0.147435	NA	NA	-5.39771e-05	-0.00141264	NA	NA	NA	NA	-0.0748346	NA	NA	NA	0.876164	NA	6	68.6865	-121.873	2.84278	0.00914428
0.0013593	NA	NA	NA	NA	NA	NA	4.28115	NA	NA	NA	NA	NA	0.595934	NA	4	65.6999	-121.861	2.85449	0.0090909
0.107582	NA	NA	NA	-0.00105455	NA	-1.21278e-05	NA	NA	NA	NA	NA	NA	0.667866	NA	5	67.1284	-121.857	2.85891	0.00907083
0.0274849	NA	NA	NA	NA	NA	NA	0.984196	NA	NA	NA	NA	NA	NA	NA	3	64.3653	-121.842	2.874	0.00900263
0.043338	NA	NA	NA	NA	-1.36534e-06	NA	NA	NA	NA	NA	NA	NA	NA	NA	3	64.3611	-121.833	2.88246	0.00896462
0.0270545	0.000227796	0.00115972	NA	-0.00139141	NA	NA	6.44479	-1.02188	NA	NA	NA	NA	1.02967	NA	8	72.1857	-121.826	2.88975	0.00893204
0.105279	NA	0.000842134	NA	-0.00134719	NA	NA	NA	NA	-0.102177	NA	NA	NA	1.20535	-0.258816	7	70.3301	-121.791	2.92505	0.00877576
0.0329916	NA	NA	NA	NA	NA	NA	NA	NA	NA	NA	NA	NA	NA	0.0383238	3	64.338	-121.787	2.92873	0.00875962
0.0323432	NA	NA	NA	NA	NA	NA	NA	NA	NA	0.00474915	NA	NA	NA	NA	3	64.3375	-121.786	2.92956	0.00875598
0.111779	0.000285213	NA	NA	-0.00147747	NA	NA	NA	-1.01432	-0.0738848	NA	NA	NA	1.26417	-0.506402	8	72.1599	-121.774	2.9415	0.00870388
0.107543	NA	NA	NA	-0.00109385	NA	NA	NA	-1.13556	NA	0.0175355	NA	NA	0.673443	NA	6	68.6324	-121.765	2.95097	0.00866277
0.033024	NA	NA	1.80513e-06	NA	NA	NA	NA	NA	NA	NA	NA	NA	NA	NA	3	64.3261	-121.763	2.95247	0.00865626
