## Supplementary Table 20 for "Including biotic interactions in species distribution models improves the understanding of species niche: a case of study with the brown bear in Europe"

### Sheet: sub_dr_model_lm_ 18km _ vertebr
Supplementary Table 20. Best multivariable models explaining the percentage of vertebrates on brown bear diet obtained from the combination of all uncorrelated variables from Supplementary Table 15. See Supplementary Tables 59-60 for the definition of predictors of climate and land use.
Intercept	Clim_13	Clim_15	Clim_18	Clim_2	Clim_4	Clim_5	Nat. Landscape	LC_1	LC_2	LC_3	LC_5	LC_7	LC_8	LC_9	df	logLik	AICc	delta	weight
1.29449	-0.00273332	NA	NA	-0.0115609	NA	NA	NA	NA	-0.663571	NA	1.04349	NA	6.32942	NA	7	16.6694	-14.4693	0	0.113147
0.688769	NA	NA	NA	-0.00675932	NA	NA	NA	NA	NA	NA	NA	2.06305	NA	NA	4	11.8291	-14.1198	0.349526	0.0950049
0.928292	NA	NA	NA	-0.00988976	NA	NA	NA	NA	-0.51337	NA	NA	1.50541	4.06984	NA	6	14.3875	-13.275	1.19429	0.0622743
0.877066	-0.0017767	NA	NA	NA	NA	-0.00226185	NA	NA	NA	NA	NA	1.79275	NA	NA	5	12.6303	-12.8607	1.60862	0.0506216
0.803767	NA	NA	NA	-0.00859567	NA	NA	NA	NA	NA	NA	NA	1.83272	2.42243	NA	5	12.5952	-12.7905	1.67879	0.0488764
0.745568	-0.00125052	NA	NA	-0.00556629	NA	NA	NA	NA	NA	NA	NA	2.09723	NA	NA	5	12.5577	-12.7153	1.75398	0.047073
0.723145	NA	NA	NA	-0.00659275	NA	NA	NA	NA	NA	-0.193019	NA	1.88229	NA	NA	5	12.4675	-12.535	1.93424	0.0430158
0.71487	NA	NA	NA	-0.00678482	NA	NA	NA	NA	-0.289282	NA	NA	1.96688	NA	NA	5	12.4632	-12.5264	1.94292	0.0428296
0.692271	NA	NA	NA	NA	NA	-0.0023717	NA	NA	NA	NA	NA	1.81978	NA	NA	4	11.0282	-12.5179	1.95136	0.0426494
0.398213	-0.00186881	NA	NA	NA	NA	NA	NA	NA	NA	NA	NA	2.42687	NA	NA	4	10.9259	-12.3133	2.15594	0.0385023
1.0058	-0.00147731	NA	NA	-0.00858425	NA	NA	NA	NA	-0.5594	NA	NA	1.51797	4.20152	NA	7	15.589	-12.3085	2.16076	0.0384097
0.705197	NA	NA	NA	-0.00679667	NA	NA	NA	-3.81619	NA	NA	NA	1.97574	NA	NA	5	12.2611	-12.1222	2.3471	0.0349927
0.349947	NA	NA	NA	NA	4.41692e-05	-0.00228213	NA	NA	NA	NA	NA	1.99669	NA	NA	5	12.2394	-12.0788	2.39051	0.0342414
1.13015	NA	NA	NA	-0.0123468	NA	NA	NA	NA	-0.649038	NA	NA	NA	5.47602	NA	5	12.2348	-12.0696	2.39972	0.0340841
0.178823	NA	NA	NA	NA	NA	NA	NA	NA	NA	NA	NA	2.48783	NA	NA	3	9.33342	-11.7779	2.69134	0.0294597
0.809134	NA	NA	NA	-0.00525902	NA	-0.00107881	NA	NA	NA	NA	NA	1.85346	NA	NA	5	12.0881	-11.7761	2.69317	0.0294327
1.14789	NA	NA	NA	-0.0117337	NA	NA	NA	NA	-0.645331	-0.271131	NA	NA	5.2999	NA	6	13.6229	-11.7458	2.72354	0.0289892
0.969463	NA	NA	NA	-0.00975461	NA	NA	NA	NA	-0.529044	-0.208101	NA	1.29992	4.12661	NA	7	15.2677	-11.6659	2.80342	0.0278541
1.14753	-0.00309145	NA	0.0003092	-0.0101188	NA	NA	NA	NA	-0.634982	NA	1.16019	NA	6.35061	NA	8	17.0807	-11.616	2.85331	0.0271679
0.717973	NA	NA	NA	-0.00725238	NA	NA	NA	NA	NA	NA	NA	1.93665	NA	0.831416	5	12.0023	-11.6047	2.8646	0.0270149
-0.162109	NA	NA	NA	NA	4.66309e-05	NA	NA	NA	NA	NA	NA	2.64798	NA	NA	4	10.5463	-11.5541	2.9152	0.0263401
0.637759	NA	NA	NA	-0.00894105	NA	NA	29.6595	NA	NA	NA	NA	1.60608	3.9659	NA	6	13.5213	-11.5426	2.92672	0.0261888
0.492456	NA	NA	NA	-0.00583434	1.7306e-05	NA	NA	NA	NA	NA	NA	2.18062	NA	NA	5	11.9678	-11.5356	2.93373	0.0260971
0.610466	NA	NA	NA	-0.00648945	NA	NA	9.70592	NA	NA	NA	NA	2.03691	NA	NA	5	11.9537	-11.5075	2.96183	0.0257331
