## Supplementary Table 21 for "Including biotic interactions in species distribution models improves the understanding of species niche: a case of study with the brown bear in Europe"

### Sheet: coef_avg_model_subset_ 18km _ i
Supplementary Table 21. Estimates, coefficients, standard error and p-values for the averaged model using the best multivariable models from Supplementary Table 16 explaining the percentage of invertebrates on brown bear diet as a function of climate and land use variables. Significative variables are shaded in grey. See Supplementary Tables 59-60 for the definition of predictors of climate and l…
	Estimate	Std. Error	Adjusted SE	z value	p-value
Intercept	0.0555413	0.0311558	0.0323552	1.71661	0.08605
LC_3	-0.079882	0.0423469	0.0443074	1.8029	0.0714034
LC_9	1.11514	0.368847	0.384042	2.90369	0.003688
LC_8	-0.564523	0.534038	0.558115	1.01148	0.311786
Clim_15	0.000838011	0.000891233	0.000933006	0.898184	0.369088
Clim_13	-0.0002133	0.000258711	0.000270174	0.789491	0.429825
Clim_2	-0.000395351	0.00070577	0.000738851	0.535089	0.592589
LC_5	-0.030369	0.0943626	0.0987855	0.307424	0.758521
LC_1	-0.188953	1.00837	1.05564	0.178994	0.857942
Clim_18	1.20738e-05	8.21174e-05	8.59664e-05	0.140448	0.888306
Nat. Landscape	0.582399	4.73525	4.9572	0.117485	0.906475
LC_2	-0.0047556	0.062846	0.0657916	0.0722827	0.942377
LC_7	-0.0083875	0.17607	0.184322	0.0455045	0.963705
Clim_5	5.72043e-06	0.000303007	0.00031721	0.0180336	0.985612
Clim_4	2.77099e-08	7.31252e-06	7.65526e-06	0.00361971	0.997112
