## Supplementary Table 22 for "Including biotic interactions in species distribution models improves the understanding of species niche: a case of study with the brown bear in Europe"

### Sheet: coef_avg_model_subset_ 18km _ r
Supplementary Table 22. Estimates, coefficients, standard error and p-values for the averaged model using the best multivariable models from Supplementary Table 17 explaining the percentage of reproductive plant material on brown bear diet as a function of climate and land use variables. Significative variables are shaded in grey. See Supplementary Tables 59-60 for the definition of predictors of…
	Estimate	Std. Error	Adjusted SE	z value	p-value
Intercept	0.301552	0.468164	0.478217	0.630576	0.528318
Clim_2	0.00900806	0.00552645	0.00575714	1.56468	0.117658
LC_9	-6.74676	2.61865	2.71966	2.48073	0.0131112
Clim_13	0.0033809	0.00198053	0.00205851	1.6424	0.100507
LC_7	-2.04832	1.2321	1.28755	1.59087	0.11164
LC_5	-1.20836	0.761207	0.793994	1.52187	0.128041
LC_3	0.42545	0.297501	0.31107	1.3677	0.171406
LC_1	-8.68822	6.82562	7.15085	1.21499	0.224369
Nat. Landscape	-41.4432	33.3483	34.8728	1.18841	0.234671
LC_2	0.468617	0.427324	0.447765	1.04657	0.295298
LC_8	3.63336	3.70844	3.87537	0.937551	0.348475
Clim_4	-4.26276e-05	5.50883e-05	5.73518e-05	0.743265	0.457321
Clim_18	0.000524717	0.000886909	0.000911288	0.575797	0.564752
Clim_15	-0.00596549	0.00689461	0.00718386	0.830402	0.406312
Clim_5	-0.000531274	0.0038827	0.00397149	0.133772	0.893583
