## Supplementary Table 23 for "Including biotic interactions in species distribution models improves the understanding of species niche: a case of study with the brown bear in Europe"

### Sheet: coef_avg_model_subset_ 18km _ u
Supplementary Table 23. Estimates, coefficients, standard error and p-values for the averaged model using the best multivariable models from Supplementary Table 18 explaining the percentage of unknown plant material and others on brown bear diet as a function of climate and land use variables. Significative variables are shaded in grey. See Supplementary Tables 59-60 for the definition of predict…
	Estimate	Std. Error	Adjusted SE	z value	p-value
Intercept	0.424514	0.234503	0.248854	1.70587	0.0880317
Clim_13	-0.00376628	0.000646779	0.000685849	5.49141	4e-08
Clim_2	-0.013077	0.00249194	0.00264682	4.94067	7.8e-07
Clim_4	-0.000173752	2.32756e-05	2.47239e-05	7.0277	0
Clim_5	0.00902839	0.00110984	0.00117781	7.66539	0
Nat. Landscape	57.7553	11.9664	12.6696	4.55856	5.15e-06
LC_1	15.1158	1.79807	1.91018	7.9133	0
LC_3	-0.325556	0.087289	0.092606	3.51549	0.00043894
LC_8	-8.92377	1.23461	1.3116	6.80376	0
LC_9	11.4716	0.985621	1.04363	10.992	0
Clim_15	0.00329721	0.00178415	0.00189885	1.73642	0.0824889
