## Supplementary Table 24 for "Including biotic interactions in species distribution models improves the understanding of species niche: a case of study with the brown bear in Europe"

### Sheet: coef_avg_model_subset_ 18km _ v
Supplementary Table 24. Estimates, coefficients, standard error and p-values for the averaged model using the best multivariable models from Supplementary Table 19 explaining the percentage of vegetative plant material on brown bear diet as a function of climate and land use variables. Significative variables are shaded in grey. See Supplementary Tables 59-60 for the definition of predictors of c…
	Estimate	Std. Error	Adjusted SE	z value	p-value
Intercept	0.0783033	0.0523179	0.0536735	1.45888	0.144598
Clim_2	-0.00119525	0.000580762	0.000605567	1.97377	0.0484083
LC_8	0.814764	0.419237	0.434388	1.87566	0.0607018
LC_1	-1.0812	0.719669	0.753743	1.43444	0.151446
Clim_15	0.000942343	0.000660102	0.000689051	1.3676	0.171439
LC_2	-0.0757855	0.0515631	0.0538339	1.40777	0.1592
Clim_13	0.000246645	0.000185029	0.000193619	1.27386	0.202711
Nat. Landscape	5.4284	4.39238	4.56719	1.18857	0.234611
LC_9	-0.348863	0.321863	0.334847	1.04186	0.297477
LC_5	0.0560896	0.069914	0.0731358	0.766923	0.443127
Clim_5	-0.000246978	0.000249914	0.000258615	0.955004	0.339576
Clim_18	-4.18234e-05	6.89137e-05	7.17422e-05	0.582969	0.559914
LC_7	0.0261112	0.141303	0.146853	0.177806	0.858876
LC_3	0.0115005	0.0309969	0.0323928	0.355033	0.722565
Clim_4	-1.53285e-06	5.69958e-06	5.95846e-06	0.257256	0.796982
