## Supplementary Table 25 for "Including biotic interactions in species distribution models improves the understanding of species niche: a case of study with the brown bear in Europe"

### Sheet: coef_avg_model_subset_ 18km _ v
Supplementary Table 25. Estimates, coefficients, standard error and p-values for the averaged model using the best multivariable models from Supplementary Table 20 explaining the percentage of vertebrates on brown bear diet as a function of climate and land use variables. Significative variables are shaded in grey. See Supplementary Tables 59-60 for the definition of predictors of climate and lan…
	Estimate	Std. Error	Adjusted SE	z value	p-value
Intercept	0.789814	0.404651	0.412535	1.91454	0.0555512
Clim_13	-0.00212992	0.00127232	0.00131951	1.61417	0.106491
Clim_2	-0.00848348	0.0039399	0.00407042	2.08418	0.0371438
LC_2	-0.570355	0.301925	0.314706	1.81234	0.0699337
LC_5	1.06608	0.427264	0.448925	2.37475	0.017561
LC_8	4.86743	2.49098	2.58042	1.88629	0.0592554
LC_7	1.93115	0.831127	0.865112	2.23225	0.0255983
Clim_5	-0.00207426	0.00143992	0.00149948	1.38332	0.166566
LC_3	-0.219902	0.179662	0.188073	1.16924	0.242309
LC_1	-3.81619	4.36866	4.57342	0.834427	0.404041
Clim_4	3.68293e-05	3.43224e-05	3.5695e-05	1.03178	0.302176
Clim_18	0.0003092	0.000384892	0.000405302	0.762888	0.44553
LC_9	0.831416	1.5093	1.58005	0.526198	0.598751
Nat. Landscape	19.7703	24.3092	25.282	0.781988	0.434222
