## Supplementary Table 26 for "Including biotic interactions in species distribution models improves the understanding of species niche: a case of study with the brown bear in Europe"

### Sheet: DF_index_div
Supplementary Table 26. Diversity indexes (Simpson, Shannon and inverse Simpson) calculated for each study site based in diet categories for each of the brown bear diet studies included the Diet Database (Suppementary Table 4)
code	Simpson	Shannon	Inverse Simpson
AMBA	0.266276	0.540677	1.36291
BERD	0.573292	1.02113	2.34352
BRAN	0.358796	0.691786	1.55957
CICN	0.0760448	0.202101	1.0823
CIUC	0.342212	0.705294	1.52025
CLEV	0.470325	0.862065	1.88795
DAH1	0.59197	1.08026	2.4508
DAH2	0.385861	0.772618	1.6283
DEBA	0.574084	0.968226	2.34788
DIDO	0.288437	0.617616	1.40536
ELGM	0.61997	1.12831	2.63137
FRA1	0.210224	0.423699	1.26618
FRA2	0.527217	0.849179	2.11513
GENO	0.141699	0.338397	1.16509
GENO2	0.0255505	0.0824033	1.02622
GROS	0.345238	0.709753	1.52727
GYNC	0.499959	0.693107	1.99984
JAMN	0.641275	1.18309	2.78765
KALE	0.544444	1.06318	2.19512
KAVC	0.329388	0.641763	1.49118
KAZA	0.250176	0.481076	1.33365
LAGA	0.631991	1.22063	2.71733
MER2	0.150379	0.360899	1.177
MERT	0.133411	0.312027	1.15395
MUST	0.596549	0.999538	2.47861
NAVE	0.360055	0.711247	1.56264
NOV	0.559381	1.01216	2.26954
OGUR	0.193015	0.445061	1.23918
OSTI	0.555995	1.04811	2.25223
PARA	0.499302	0.963556	1.99721
PAZ1	0.342387	0.641176	1.52065
PAZ2	0.136566	0.329584	1.15817
PERS	0.504578	0.860185	2.01848
RAZ1	0.622178	1.09582	2.64675
RIGG	0.321685	0.676282	1.47424
SEME	0.441709	0.724226	1.79118
SIDO	0.532934	0.981878	2.14102
SKUB	0.569673	0.992854	2.32382
SLOB	0.495525	0.885949	1.98226
STEN	0.630091	1.16465	2.70337
STOF	0.1228	0.269721	1.13999
VA01	0.144999	0.275564	1.16959
VA02	0.277444	0.511408	1.38398
VA05	0.438718	0.740023	1.78164
VLAC	0.26204	0.518445	1.35509
VULL	0.319149	0.649748	1.46875
ZUN1	0.575857	0.984196	2.3577
