## Supplementary Table 27 for "Including biotic interactions in species distribution models improves the understanding of species niche: a case of study with the brown bear in Europe"

### Sheet: DIV_sub_dr_model_lm_ 18km _ div
Supplementary Table 27. Best multivariable models explaining the diversity of brown bear diet, using the Simpons´diversity index, as a function climate and land use variables, obtained from the combination of all uncorrelated variables from Supplementary Table 15. See Supplementary Tables 59-60 for the definition of predictors of climate and land use.
Intercept	Clim_13	Clim_15	Clim_18	Clim_2	Clim_4	Clim_5	Nat. Landscape	LC_1	LC_2	LC_3	LC_5	LC_7	LC_8	LC_9	df	logLik	AICc	delta	weight
0.898673	NA	NA	NA	-0.00642834	NA	NA	NA	NA	NA	-0.416068	NA	NA	3.92244	NA	5	17.0518	-21.7036	0	0.0876236
0.956835	NA	NA	NA	-0.00698151	NA	NA	NA	NA	-0.349731	-0.414306	NA	NA	4.89325	NA	6	18.2045	-20.909	0.794558	0.0588959
0.902425	NA	NA	NA	NA	NA	-0.0023404	NA	NA	NA	-0.305568	NA	NA	2.85511	NA	5	16.6016	-20.8032	0.900319	0.0558624
0.794841	NA	NA	NA	-0.00508767	NA	NA	NA	NA	NA	-0.347232	NA	NA	NA	2.57174	5	16.4653	-20.5306	1.17297	0.0487433
1.26945	NA	NA	NA	-0.007634	-3.75778e-05	NA	NA	NA	NA	-0.414407	NA	NA	3.10256	NA	6	17.9498	-20.3995	1.30401	0.0456519
0.866267	NA	NA	NA	NA	NA	-0.00200489	NA	NA	NA	-0.328523	NA	NA	NA	NA	4	14.9307	-20.323	1.38053	0.0439383
1.34538	NA	NA	NA	-0.00641015	-5.57596e-05	NA	NA	NA	NA	-0.426381	NA	NA	NA	NA	5	16.3432	-20.2865	1.41709	0.0431423
1.01559	NA	NA	NA	NA	NA	-0.00321321	NA	NA	NA	NA	NA	NA	3.07944	NA	4	14.8582	-20.1779	1.5257	0.040862
0.470667	NA	NA	NA	NA	NA	NA	NA	NA	NA	-0.459422	NA	NA	NA	NA	3	13.3348	-19.7807	1.92286	0.0335026
1.23957	NA	NA	NA	-0.00679015	-4.2506e-05	NA	NA	NA	NA	-0.360145	NA	NA	NA	2.00735	6	17.6326	-19.7652	1.9384	0.0332433
1.34761	NA	NA	NA	-0.00826606	-3.93806e-05	NA	NA	NA	-0.363034	-0.412498	NA	NA	4.07096	NA	7	19.2708	-19.672	2.03153	0.0317307
0.882845	NA	NA	NA	-0.0064069	NA	NA	NA	NA	NA	-0.373999	NA	NA	2.85789	1.38645	6	17.5203	-19.5406	2.16294	0.0297129
0.434337	NA	NA	NA	NA	NA	NA	NA	NA	NA	-0.398646	NA	NA	NA	1.978	4	14.531	-19.5236	2.17998	0.0294608
0.903943	NA	NA	NA	-0.00640274	NA	NA	NA	-3.272	NA	-0.40066	NA	NA	3.91017	NA	6	17.4986	-19.4971	2.20641	0.029074
0.999214	NA	NA	NA	-0.00447361	NA	-0.00122211	NA	NA	NA	-0.349094	NA	NA	3.72326	NA	6	17.4749	-19.4499	2.25367	0.0283951
0.892084	NA	0.00416666	NA	NA	NA	-0.0029537	NA	NA	NA	-0.285506	NA	NA	3.13044	NA	6	17.4322	-19.3643	2.33922	0.0272061
0.98558	NA	NA	NA	NA	NA	-0.00292033	NA	NA	NA	NA	NA	NA	NA	NA	3	13.115	-19.3411	2.36241	0.0268924
0.864681	0.000727205	NA	NA	-0.00706034	NA	NA	NA	NA	NA	-0.43259	NA	NA	3.90612	NA	6	17.3863	-19.2725	2.43103	0.0259854
0.995353	NA	0.0047442	NA	NA	NA	-0.00384627	NA	NA	NA	NA	NA	NA	3.37617	NA	5	15.8344	-19.2687	2.43484	0.0259359
0.748701	NA	NA	NA	-0.00380859	NA	NA	NA	NA	NA	-0.434591	NA	NA	NA	NA	4	14.3701	-19.2017	2.50183	0.0250817
0.958588	NA	NA	NA	-0.00710442	NA	NA	NA	NA	NA	-0.440026	NA	-0.489559	4.24274	NA	6	17.3482	-19.1963	2.50724	0.0250138
0.806661	NA	NA	NA	-0.0064558	NA	NA	14.0293	NA	NA	-0.405399	NA	NA	4.5857	NA	6	17.3344	-19.1688	2.53473	0.0246724
0.903849	NA	NA	NA	-0.0068572	NA	NA	NA	NA	NA	-0.394092	0.232238	NA	4.11164	NA	6	17.2901	-19.0802	2.62334	0.0236032
0.446672	NA	NA	NA	NA	NA	NA	NA	NA	NA	-0.458584	NA	NA	2.28028	NA	4	14.303	-19.0676	2.63599	0.0234544
0.789902	NA	NA	0.000205039	-0.00562017	NA	NA	NA	NA	NA	-0.404311	NA	NA	3.93565	NA	6	17.2713	-19.0427	2.66088	0.0231643
1.06212	NA	NA	NA	-0.00814936	NA	NA	NA	NA	-0.41835	-0.451499	NA	-0.767065	5.58559	NA	7	18.9525	-19.0355	2.66805	0.0230814
1.60807	NA	NA	NA	-0.0102611	-5.09234e-05	NA	NA	NA	-0.462033	-0.463514	NA	-1.06307	4.78946	NA	8	20.7466	-18.9477	2.75586	0.0220899
0.776035	NA	NA	NA	NA	NA	-0.00169033	NA	NA	NA	-0.301946	NA	NA	NA	1.53338	5	15.6738	-18.9475	2.75601	0.0220882
0.862707	NA	0.00147942	NA	-0.00657212	NA	NA	NA	NA	NA	-0.422231	NA	NA	4.00345	NA	6	17.1778	-18.8556	2.84791	0.0210962
0.705318	NA	0.00379694	NA	-0.00561539	NA	NA	NA	NA	NA	-0.343709	NA	NA	NA	3.17001	6	17.1635	-18.8269	2.87661	0.0207957
