## Supplementary Table 28 for "Including biotic interactions in species distribution models improves the understanding of species niche: a case of study with the brown bear in Europe"

### Sheet: DIV_sub_dr_model_lm_ 18km _ div
Supplementary Table 28. Best multivariable models explaining the diversity of brown bear diet, using the Shanon diversity index, as a function climate and land use variables, obtained from the combination of all uncorrelated variables from Supplementary Table 15. See Supplementary Tables 59-60 for the definition of predictors of climate and land use.
Intercept	Clim_13	Clim_15	Clim_18	Clim_2	Clim_4	Clim_5	Nat. Landscape	LC_1	LC_2	LC_3	LC_5	LC_7	LC_8	LC_9	df	logLik	AICc	delta	weight
1.6219	NA	NA	NA	-0.0114004	NA	NA	NA	NA	NA	-0.685014	NA	NA	7.57581	NA	5	2.59345	7.21311	0	0.132795
1.71577	NA	NA	NA	-0.0122932	NA	NA	NA	NA	-0.56443	-0.68217	NA	NA	9.14259	NA	6	3.77589	7.94822	0.735112	0.0919505
2.28735	NA	NA	NA	-0.0135643	-6.74437e-05	NA	NA	NA	NA	-0.682033	NA	NA	6.10431	NA	6	3.74064	8.01871	0.805603	0.0887661
2.41399	NA	NA	NA	-0.0145884	-7.03647e-05	NA	NA	NA	-0.588201	-0.67894	NA	NA	7.67334	NA	7	5.13024	8.60909	1.39598	0.0660766
1.58583	NA	NA	NA	NA	NA	-0.00393119	NA	NA	NA	-0.503392	NA	NA	5.62904	NA	5	1.72793	8.94415	1.73104	0.0558845
1.63156	NA	NA	NA	-0.0113535	NA	NA	NA	-5.99827	NA	-0.656768	NA	NA	7.5533	NA	6	3.18701	9.12598	1.91287	0.0510279
1.55459	0.00143997	NA	NA	-0.0126519	NA	NA	NA	NA	NA	-0.717731	NA	NA	7.54348	NA	6	3.11253	9.27494	2.06183	0.0473653
1.63231	NA	NA	NA	-0.0122634	NA	NA	NA	NA	NA	-0.64079	0.467356	NA	7.95656	NA	6	2.97495	9.55009	2.33698	0.0412774
1.77013	NA	NA	NA	-0.00851852	NA	-0.00180178	NA	NA	NA	-0.586274	NA	NA	7.28215	NA	6	2.95462	9.59075	2.37765	0.0404466
2.80447	NA	NA	NA	-0.0175793	-8.76694e-05	NA	NA	NA	-0.736617	-0.755421	NA	-1.59373	8.75049	NA	8	6.45595	9.63356	2.42045	0.0395902
1.46691	NA	NA	NA	-0.0114467	NA	NA	23.6324	NA	NA	-0.667043	NA	NA	8.69306	NA	6	2.90933	9.68135	2.46824	0.0386554
1.77225	NA	NA	NA	NA	NA	-0.00536905	NA	NA	NA	NA	NA	NA	5.99861	NA	4	-0.0806356	9.69973	2.48662	0.0383017
2.43676	NA	NA	NA	-0.0111564	-0.000103217	NA	NA	NA	NA	-0.705592	NA	NA	NA	NA	5	1.31992	9.76015	2.54704	0.0371619
1.60508	NA	NA	NA	-0.0113776	NA	NA	NA	NA	NA	-0.640301	NA	NA	6.44435	1.47359	6	2.79995	9.90011	2.687	0.0346503
1.70089	NA	NA	NA	-0.0122917	NA	NA	NA	NA	NA	-0.716598	NA	-0.645385	7.99806	NA	6	2.79549	9.90902	2.69591	0.0344963
1.55076	NA	0.00292603	NA	-0.0116848	NA	NA	NA	NA	NA	-0.697204	NA	NA	7.73603	NA	6	2.78787	9.92427	2.71116	0.0342343
1.60529	NA	0.00537295	NA	-0.0130069	NA	NA	NA	NA	-0.685536	-0.703943	NA	NA	9.77297	NA	7	4.4363	9.99696	2.78386	0.0330123
1.56737	NA	0.00743738	NA	NA	NA	-0.0050259	NA	NA	NA	-0.467583	NA	NA	6.12051	NA	6	2.74771	10.0046	2.79147	0.0328868
1.51192	NA	NA	0.000207317	-0.0105832	NA	NA	NA	NA	NA	-0.673127	NA	NA	7.58917	NA	6	2.68139	10.1372	2.92411	0.0307764
1.86458	NA	NA	NA	-0.0139437	NA	NA	NA	NA	-0.661412	-0.734737	NA	-1.08412	10.1211	NA	7	4.36187	10.1458	2.93271	0.0306445
