## Supplementary Table 29 for "Including biotic interactions in species distribution models improves the understanding of species niche: a case of study with the brown bear in Europe"

### Sheet: DIV_sub_dr_model_lm_ 18km _ div
Supplementary Table 29. Best multivariable models explaining the diversity of brown bear diet, using the inverse Simpsons' diversity index, as a function climate and land use variables, obtained from the combination of all uncorrelated variables from Supplementary Table 15. See Supplementary Tables 59-60 for the definition of predictors of climate and land use.
Intercept	Clim_13	Clim_15	Clim_18	Clim_2	Clim_4	Clim_5	Nat. Landscape	LC_1	LC_2	LC_3	LC_5	LC_7	LC_8	LC_9	df	logLik	AICc	delta	weight
3.27448	NA	NA	NA	-0.0177421	NA	NA	NA	NA	-1.34962	-1.26496	NA	NA	15.3883	NA	6	-14.9253	45.3505	0	0.0713942
3.26942	NA	NA	NA	NA	NA	-0.00676209	NA	NA	NA	-0.932881	NA	NA	9.31575	NA	5	-16.4924	45.3849	0.0343415	0.0701787
3.67008	NA	NA	NA	-0.0221301	NA	NA	NA	NA	-1.60744	-1.40471	NA	-2.88206	17.9896	NA	7	-13.6588	46.1872	0.836677	0.0469873
3.05003	NA	NA	NA	-0.0156074	NA	NA	NA	NA	NA	-1.27176	NA	NA	11.6419	NA	5	-16.8966	46.1932	0.842632	0.0468476
3.61489	NA	NA	NA	NA	NA	-0.00942673	NA	NA	NA	NA	NA	NA	10.0006	NA	4	-18.4032	46.3448	0.994247	0.0434275
1.91115	NA	NA	NA	NA	NA	NA	NA	NA	NA	-1.17369	NA	NA	NA	6.64315	4	-18.4566	46.4518	1.10123	0.0411655
3.15144	NA	NA	NA	NA	NA	-0.00566739	NA	NA	NA	-1.00778	NA	NA	NA	NA	4	-18.5678	46.674	1.32351	0.0368355
3.70174	NA	NA	NA	NA	NA	-0.00864344	NA	NA	NA	-0.96139	NA	-2.60904	10.5644	NA	6	-15.5899	46.6797	1.32919	0.036731
2.74885	NA	NA	NA	-0.0118222	NA	NA	NA	NA	NA	-1.05422	NA	NA	NA	8.02283	5	-17.2413	46.8826	1.53212	0.033187
2.03316	NA	NA	NA	NA	NA	NA	NA	NA	NA	-1.3778	NA	NA	NA	NA	3	-20.0426	46.9741	1.62353	0.0317042
3.15594	NA	NA	NA	NA	NA	-0.00594268	NA	NA	-0.836583	-0.990991	NA	NA	11.0987	NA	6	-15.7669	47.0339	1.68336	0.0307698
1.95261	NA	NA	NA	NA	NA	NA	NA	NA	NA	-1.37499	NA	NA	7.65492	NA	4	-18.7633	47.065	1.71444	0.0302953
2.51866	NA	NA	NA	-0.015766	NA	NA	81.0192	NA	NA	-1.21015	NA	NA	15.4722	NA	6	-15.8145	47.1291	1.77854	0.0293399
2.83095	NA	NA	NA	NA	NA	-0.00455013	NA	NA	NA	-0.913383	NA	NA	NA	5.44631	5	-17.476	47.3519	2.0014	0.026246
2.01482	NA	NA	NA	NA	NA	NA	NA	NA	-1.12916	-1.38111	NA	NA	10.3331	NA	5	-17.5448	47.4897	2.13913	0.0244994
1.62321	NA	NA	0.00130024	NA	NA	NA	NA	NA	NA	-1.26654	NA	NA	9.04789	NA	5	-17.666	47.7321	2.38153	0.021703
3.44215	NA	NA	NA	-0.00798386	NA	-0.00476633	NA	NA	NA	-1.01056	NA	NA	10.8651	NA	6	-16.1693	47.8386	2.4881	0.0205769
4.02549	NA	NA	NA	NA	NA	-0.0112465	NA	NA	NA	NA	NA	-2.41889	11.1777	NA	5	-17.7207	47.8413	2.4908	0.0205491
3.23651	NA	NA	NA	NA	NA	-0.00650202	NA	-8.20965	NA	-0.9108	NA	NA	9.23748	NA	6	-16.1743	47.8487	2.49817	0.0204735
2.81541	NA	NA	NA	NA	NA	-0.00596644	44.6625	NA	NA	-0.951516	NA	NA	11.2095	NA	6	-16.1974	47.8949	2.54437	0.020006
3.4165	NA	NA	NA	NA	NA	-0.00710701	NA	NA	NA	-0.971566	-0.74302	NA	9.14565	NA	6	-16.2023	47.9046	2.55412	0.0199087
3.25151	NA	0.00721405	NA	NA	NA	-0.00782394	NA	NA	NA	-0.898147	NA	NA	9.79246	NA	6	-16.2031	47.9063	2.55574	0.0198926
3.10404	NA	NA	NA	NA	NA	-0.00686717	NA	NA	NA	NA	NA	NA	NA	6.34642	4	-19.1869	47.9123	2.56175	0.0198329
4.83623	NA	NA	NA	-0.0266408	-0.000108774	NA	NA	NA	-1.70075	-1.43037	NA	-3.51434	16.289	NA	8	-12.6861	47.9177	2.56718	0.0197791
3.9752	NA	NA	NA	-0.0200455	-7.06156e-05	NA	NA	NA	-1.37347	-1.26172	NA	NA	13.9138	NA	7	-14.5294	47.9284	2.57786	0.0196737
3.51744	NA	NA	NA	NA	NA	-0.0084756	NA	NA	NA	NA	NA	NA	NA	NA	3	-20.5267	47.9422	2.59171	0.019538
3.48123	-0.00183853	NA	NA	NA	NA	-0.00683155	NA	NA	NA	-0.876001	NA	NA	9.78227	NA	6	-16.2262	47.9523	2.6018	0.0194397
4.42056	-0.0125109	0.0252526	0.00371916	NA	-0.000359844	NA	NA	NA	-1.97182	-0.901193	NA	NA	9.32984	NA	9	-10.6919	47.9552	2.60464	0.0194121
5.2681	-0.0135335	0.0234429	0.00369349	NA	-0.000442544	NA	NA	NA	-1.61126	-0.879724	NA	NA	NA	NA	8	-12.7508	48.0471	2.69658	0.0185399
2.99653	NA	NA	NA	-0.015535	NA	NA	NA	NA	NA	-1.12955	NA	NA	8.04316	4.68698	6	-16.2949	48.0898	2.73925	0.0181485
1.42066	NA	NA	NA	NA	NA	NA	79.4411	NA	NA	-1.31561	NA	NA	11.3709	NA	5	-17.8456	48.0913	2.74074	0.0181351
3.61908	NA	NA	NA	NA	NA	-0.00791686	NA	NA	-0.942673	-1.02985	NA	-2.88188	12.704	NA	7	-14.6162	48.1019	2.75139	0.0180387
3.88743	-0.00262678	NA	NA	NA	NA	-0.00929384	NA	NA	NA	NA	NA	NA	10.6075	NA	5	-17.9052	48.2104	2.85988	0.0170863
2.97579	NA	NA	0.00046694	NA	NA	-0.00586175	NA	NA	NA	-0.952799	NA	NA	9.59486	NA	6	-16.3772	48.2544	2.90386	0.0167147
3.27061	NA	NA	NA	-0.0175514	NA	NA	NA	-6.65304	-1.26191	-1.23408	NA	NA	15.1198	NA	7	-14.7012	48.2719	2.92135	0.0165691
3.06666	NA	NA	NA	-0.0155267	NA	NA	NA	-10.3263	NA	-1.22314	NA	NA	11.6032	NA	6	-16.3978	48.2956	2.94511	0.0163734
