## Supplementary Table 30 for "Including biotic interactions in species distribution models improves the understanding of species niche: a case of study with the brown bear in Europe"

### Sheet: DIV_coef_avg_model_subset_ 18km
Supplementary Table 30. Estimates, coefficients, standard error and p-values for the averaged model using the best multivariable models from Supplementary Table 27 explaining the diet diversity of brown bear, with the Simpsons' diversity index, as a function of climate and land use variables. Significative variables are shaded in grey. See Supplementary Tables 59-60 for the definition of predicto…
	Estimate	Std. Error	Adjusted SE	z value	p-value
Intercept	0.9351	0.34086	0.349289	2.67715	0.007425
Clim_2	-0.00658511	0.0031527	0.00328321	2.00569	0.0448889
LC_3	-0.391918	0.166779	0.174074	2.25145	0.0243571
LC_8	3.78352	1.94475	2.02492	1.86848	0.0616951
LC_2	-0.38277	0.250558	0.262802	1.4565	0.145255
Clim_5	-0.00251057	0.00138741	0.00143365	1.75118	0.0799147
LC_9	2.12638	1.47898	1.53947	1.38124	0.167206
Clim_4	-4.49715e-05	3.05642e-05	3.19835e-05	1.40609	0.159699
LC_1	-3.272	3.75233	3.93529	0.83145	0.405719
Clim_15	0.00364685	0.00365354	0.00381087	0.956959	0.338588
Clim_13	0.000727205	0.000965607	0.00101269	0.718093	0.4727
LC_7	-0.761328	0.728061	0.761272	1.00007	0.317275
Nat. Landscape	14.0293	20.2825	21.2714	0.65954	0.509549
LC_5	0.232238	0.365889	0.383729	0.605213	0.545038
Clim_18	0.000205039	0.000336666	0.000353082	0.580713	0.561434
