## Supplementary Table 31 for "Including biotic interactions in species distribution models improves the understanding of species niche: a case of study with the brown bear in Europe"

### Sheet: DIV_coef_avg_model_subset_ 18km
Supplementary Table 31. Estimates, coefficients, standard error and p-values for the averaged model using the best multivariable models from Supplementary Table 28 explaining the diet diversity of brown bear, with the Shannon diversity index, as a function of climate and land use variables. Significative variables are shaded in grey. See Supplementary Tables 59-60 for the definition of predictors…
	Estimate	Std. Error	Adjusted SE	z value	p-value
Intercept	1.82194	0.545143	0.560566	3.25018	0.0011533
Clim_2	-0.0123668	0.00498394	0.00519875	2.37881	0.0173688
LC_3	-0.664903	0.256302	0.268011	2.48088	0.013106
LC_8	7.60226	3.11317	3.24409	2.34342	0.019108
LC_2	-0.62321	0.399069	0.418679	1.48851	0.136615
Clim_4	-7.74747e-05	4.90513e-05	5.13159e-05	1.50976	0.131105
Clim_5	-0.00396072	0.00237043	0.00244761	1.6182	0.105619
LC_1	-5.99827	5.95387	6.24417	0.960618	0.336744
Clim_13	0.00143997	0.00153027	0.00160489	0.897242	0.36959
LC_5	0.467356	0.580627	0.608938	0.767494	0.442788
LC_7	-1.13225	1.16897	1.22174	0.926756	0.354053
Nat. Landscape	23.6324	32.3005	33.8754	0.697626	0.485411
LC_9	1.47359	2.49545	2.61712	0.563058	0.573395
Clim_15	0.0052144	0.00560015	0.00584725	0.891771	0.372516
Clim_18	0.000207317	0.000539011	0.000565292	0.366742	0.713811
