## Supplementary Table 32 for "Including biotic interactions in species distribution models improves the understanding of species niche: a case of study with the brown bear in Europe"

### Sheet: DIV_coef_avg_model_subset_ 18km
Supplementary Table 32. Estimates, coefficients, standard error and p-values for the averaged model using the best multivariable models from Supplementary Table 27 explaining the diet diversity of brown bear, with the inverse Simpsons' diversity index, as a function of climate and land use variables. Significative variables are shaded in grey. See Supplementary Tables 59-60 for the definition of …
	Estimate	Std. Error	Adjusted SE	z value	p-value
Intercept	3.14114	1.0069	1.02911	3.05229	0.002271
Clim_2	-0.0171306	0.00950867	0.00988506	1.73298	0.0830994
LC_2	-1.37229	0.79246	0.826543	1.66028	0.0968587
LC_3	-1.12863	0.509019	0.530447	2.12769	0.033363
LC_8	11.665	5.89182	6.11374	1.908	0.056391
Clim_5	-0.00719257	0.00379338	0.00394039	1.82535	0.0679489
LC_7	-2.83249	2.08173	2.18321	1.2974	0.194495
LC_9	6.44823	4.12814	4.30674	1.49724	0.13433
Nat. Landscape	69.8165	63.2373	66.0885	1.05641	0.290781
Clim_18	0.00231371	0.0017779	0.00181201	1.27688	0.201646
LC_1	-8.3756	11.2326	11.7782	0.711108	0.477017
LC_5	-0.74302	1.06013	1.11183	0.668288	0.50395
Clim_15	0.0184692	0.0136003	0.0140604	1.31356	0.188995
Clim_4	-0.000241985	0.000192999	0.000196423	1.23195	0.217966
Clim_13	-0.00771227	0.0064982	0.00660362	1.16788	0.242853
