## Supplementary Table 33 for "Including biotic interactions in species distribution models improves the understanding of species niche: a case of study with the brown bear in Europe"

### Sheet: Sheet1
Supplemenry Table 33. List of the 236 species in the diet (including wild and human origin species) of the brown bear for which it has been fitted a species distribution model (notice that we finally only considered wild species for calculation of biotic interactions). We show the identificator of species (i), the scientific name of the species (Species), the TSS value, and the sensivity and spec…
i	Species	Eval.metric	Testing.data	Cutoff	Sensitivity	Specificity
1	Abies alba	TSS	0.407	874	60.131	80.549
2	Achillea millefolium	TSS	0.45	874	54.821	90.18
3	Aconitum septentrionale	TSS	0.458	207	94.283	51.523
4	Actaea spicata	TSS	0.556	126	94.442	61.182
5	Aegopodium podagraria	TSS	0.467	874	56.723	89.95
6	Agrostis canina	TSS	0.452	793	61.359	83.796
7	Agrostis stolonifera	TSS	0.503	460	73.71	76.583
8	Alces alces	TSS	0.469	126	94.979	51.933
9	Alectoris chukar	TSS	0.418	374	80.435	61.391
10	Alopecurus pratensis	TSS	0.52	126	92.724	59.228
11	Amelanchier ovalis	TSS	0.452	747	75.122	70.049
12	Anchusa officinalis	TSS	0.583	460	77.818	80.495
14	Angelica sylvestris	TSS	0.454	126	93.488	51.921
15	Anthoxanthum odoratum	TSS	0.478	874	62.201	85.562
16	Anthriscus sylvestris	TSS	0.463	460	72.32	74.025
17	Anthyllis vulneraria	TSS	0.452	874	53.959	91.266
18	Apis mellifera	TSS	0.471	207	89.654	57.484
19	Aposeris foetida	TSS	0.44	561	80.87	63.13
20	Arbutus unedo	TSS	0.316	702	63.322	68.235
21	Arctostaphylos uva-ursi	TSS	0.467	247.5	89.554	57.107
23	Arvicola amphibius	TSS	0.502	126	93.472	56.736
25	Avena sativa	TSS	0.505	207	86.746	63.793
26	Avenella flexuosa	TSS	0.488	126	91.635	57.195
27	Avenula pubescens	TSS	0.457	126	94.226	51.491
28	Beta vulgaris	TSS	0.48	162	76.993	71.025
29	Betonica officinalis	TSS	0.403	374	76.774	63.548
30	Betula nana	TSS	0.409	540	69.118	71.77
31	Betula pubescens	TSS	0.488	126	92.125	56.653
33	Bos taurus	TSS	0.505	641	71.143	79.314
34	Brachypodium sylvaticum	TSS	0.557	207	88.346	67.336
35	Brassica napus	TSS	0.501	126	93.062	56.988
36	Bromus inermis	TSS	0.614	126	92.98	68.435
37	Bromus racemosus	TSS	0.514	586	74.83	76.599
38	Calluna vulgaris	TSS	0.494	126	92.912	56.446
39	Campanula patula	TSS	0.421	460	73.475	68.673
40	Camponotus herculeanus	TSS	0.391	626	69.697	69.394
41	Camponotus ligniperdus	TSS	0.233	626	72.083	51.25
43	Canis lupus familiaris	TSS	0.492	651.5	66.792	82.415
44	Cannabis sativa	TSS	0.399	677	61.431	78.476
45	Capra hircus	TSS	0.417	621	70.769	70.974
46	Capreolus capreolus	TSS	0.422	874	53.67	88.572
47	Cardamine pratensis	TSS	0.399	621	68.766	71.121
48	Carex humilis	TSS	0.563	651.5	68.421	87.895
49	Carex sylvatica	TSS	0.591	126	92.023	67.092
50	Carum carvi	TSS	0.509	874	64.969	85.916
51	Castanea sativa	TSS	0.614	374	79.076	82.323
52	Castor fiber	TSS	0.442	874	57.672	86.546
53	Cervus elaphus	TSS	0.535	126	90.74	62.71
54	Chaerophyllum hirsutum	TSS	0.432	702	66	77.2
55	Chenopodium album	TSS	0.484	460	75.818	72.553
56	Chrysosplenium oppositifolium	TSS	0.457	793	70.34	75.326
57	Cicerbita alpina	TSS	0.441	207	93.548	50.519
58	Cirsium arvense	TSS	0.496	374	81.203	68.355
59	Cirsium heterophyllum	TSS	0.43	874	57.153	85.886
60	Cirsium oleraceum	TSS	0.705	126	93.534	76.922
61	Cornus mas	TSS	0.457	874	62.072	83.662
62	Corylus avellana	TSS	0.472	621	71.589	75.645
63	Corylus colurna	TSS	0.359	651.5	72.872	62.979
64	Crataegus monogyna	TSS	0.419	874	54.55	87.355
65	Crepis paludosa	TSS	0.435	207	89.656	53.794
66	Cynodon dactylon	TSS	0.564	540	76.119	80.299
67	Cynosurus cristatus	TSS	0.555	126	93.433	62.064
70	Cytisus scoparius	TSS	0.461	126	94.334	51.783
72	Dactylis glomerata	TSS	0.467	207	90.011	56.684
73	Daucus carota	TSS	0.434	793	59.3	84.112
74	Deschampsia cespitosa	TSS	0.456	207	90.243	55.333
75	Elymus repens	TSS	0.557	540	77.894	77.795
76	Empetrum nigrum	TSS	0.465	126	95.281	51.245
77	Epilobium angustifolium	TSS	0.475	126	90.046	57.429
78	Equisetum pratense	TSS	0.438	207	84.119	59.693
79	Equus caballus	TSS	0.526	414	70.04	82.591
80	Erinaceus europaeus	TSS	0.432	374	77.954	65.222
83	Fagus sylvatica	TSS	0.4	288	88.045	51.924
84	Festuca ovina	TSS	0.529	126	92.713	60.231
85	Festuca rubra	TSS	0.459	207	91.176	54.773
86	Ficus carica	TSS	0.48	768	66.502	81.483
87	Filipendula vulgaris	TSS	0.58	540	81.464	76.555
88	Formica aquilonia	TSS	0.492	348.5	74.286	74.952
89	Formica cinerea	TSS	0.658	621	89.691	76.082
90	Formica cunicularia	TSS	0.515	298	81.193	70.275
91	Formica exsecta	TSS	0.463	131	77.487	68.796
92	Formica fusca	TSS	0.432	460	82.184	61.057
93	Formica lugubris	TSS	0.606	374	79.859	80.707
94	Formica polyctena	TSS	0.581	217	82.979	75.076
95	Formica pratensis	TSS	0.229	747	53.571	69.351
96	Formica rufa	TSS	0.441	313	85.313	58.788
97	Formica sanguinea	TSS	0.457	187	88.974	56.769
98	Formica truncorum	TSS	0.272	495	36.232	91.014
99	Fragaria vesca	TSS	0.551	126	94.464	60.667
100	Frangula alnus	TSS	0.536	540	76.536	77.058
101	Fraxinus excelsior	TSS	0.504	460	75.212	75.195
102	Lamium galeobdolon	TSS	0.542	374	75.179	79.006
103	Gallus gallus f. domesticus	TSS	0.535	707	70.111	83.395
106	Geranium phaeum	TSS	0.385	651.5	60.707	77.839
108	Glechoma hederacea	TSS	0.449	126	92.676	52.266
111	Hedera helix	TSS	0.422	540	68.995	73.19
112	Helianthemum canum	TSS	0.679	540	81.132	86.792
113	Helianthemum salicifolium	TSS	0.583	874	70.756	87.571
114	Helianthus annuus	TSS	0.453	460	78.651	66.611
116	Helictochloa pratensis	TSS	0.568	207	90.349	66.493
117	Helminthotheca echioides	TSS	0.523	273	78.125	74.132
118	Heracleum sphondylium	TSS	0.402	859	51.949	88.257
119	Holcus lanatus	TSS	0.456	207	90.31	55.316
120	Holcus mollis	TSS	0.506	460	74.164	76.452
121	Homogyne alpina	TSS	0.541	707	82.278	71.772
122	Hordeum murinum	TSS	0.472	540	77.206	70
123	Hordeum vulgare	TSS	0.513	374	76.011	75.268
124	Ilex aquifolium	TSS	0.442	207	87.569	56.636
125	Juglans regia	TSS	0.569	460	74.19	82.668
126	Juniperus communis	TSS	0.481	874	61.472	86.677
127	Laburnum anagyroides	TSS	0.463	460	79.703	66.554
128	Lactuca muralis	TSS	0.505	207	93.331	57.177
129	Lamium purpureum	TSS	0.47	288	84.176	62.851
130	Lapsana communis	TSS	0.508	874	60.378	90.378
131	Laserpitium latifolium	TSS	0.488	288	86.787	62.027
132	Lasius alienus	TSS	0.562	621	75.362	80.87
133	Lasius brunneus	TSS	0.554	500	84.768	70.64
134	Lasius emarginatus	TSS	0.375	651.5	48.673	88.85
135	Lasius flavus	TSS	0.446	207	89.102	55.466
136	Lasius fuliginosus	TSS	0.423	460	77.098	65.232
137	Lasius meridionalis	TSS	0.604	813	77.778	82.593
138	Lasius niger	TSS	0.432	707	68.074	75.169
139	Lasius umbratus	TSS	0.433	449.5	66.667	76.667
140	Lathyrus pratensis	TSS	0.52	126	95.077	56.899
141	Leontodon hispidus	TSS	0.502	126	91.464	58.7
142	Lepus europaeus	TSS	0.487	313	87.533	61.122
143	Lepus timidus	TSS	0.468	207	89.443	57.326
145	Lonicera xylosteum	TSS	0.457	288	85.216	60.466
146	Luzula sylvatica	TSS	0.514	288	85.119	66.261
147	Maianthemum bifolium	TSS	0.512	207	90.434	60.743
148	Malus pumila	TSS	0.544	460	82.528	71.888
149	Malus sylvestris	TSS	0.515	374	82.621	68.834
152	Medicago sativa	TSS	0.525	374	80.093	72.428
153	Melampyrum sylvaticum	TSS	0.465	126	95.675	50.86
155	Meles meles	TSS	0.446	313	82.896	61.699
156	Melica nutans	TSS	0.52	874	63.943	88.01
157	Meum athamanticum	TSS	0.506	651.5	64.689	85.932
158	Microtus agrestis	TSS	0.448	247.5	84.312	60.533
160	Milium effusum	TSS	0.443	207	87.31	56.96
161	Molinia caerulea	TSS	0.44	874	54.959	89.074
162	Morus alba	TSS	0.351	626	90.722	44.33
163	Mustela nivalis	TSS	0.429	273	87.467	55.475
165	Myodes glareolus	TSS	0.383	247.5	92.275	45.998
166	Myodes rufocanus	TSS	0.509	374	78.947	72
167	Nyctereutes procyonoides	TSS	0.482	414	78.295	69.891
168	Olea europaea	TSS	0.326	439	67.188	65.446
169	Oryctolagus cuniculus	TSS	0.524	874	61.978	90.455
171	Ovis aries	TSS	0.496	384	75.455	74.182
173	Petasites albus	TSS	0.455	359	77.411	68.137
175	Phleum pratense	TSS	0.533	540	76.087	77.202
176	Picea abies	TSS	0.482	126	90.734	57.431
177	Picris hieracioides	TSS	0.449	460	72.033	72.902
178	Pimpinella saxifraga	TSS	0.544	874	67.686	86.762
179	Pinus cembra	TSS	0.432	621	74.359	68.846
180	Pinus sylvestris	TSS	0.486	126	95.292	53.34
181	Plantago lanceolata	TSS	0.445	540	76.706	67.763
182	Plantago major	TSS	0.451	874	57.173	87.946
183	Poa angustifolia	TSS	0.51	126	96.295	54.683
184	Poa compressa	TSS	0.544	207	91.415	63.014
185	Poa nemoralis	TSS	0.504	540	76.08	74.368
186	Poa pratensis	TSS	0.51	460	77.58	73.412
187	Poa trivialis	TSS	0.526	374	77.864	74.75
188	Polygonatum verticillatum	TSS	0.431	874	60.796	82.327
189	Populus alba	TSS	0.516	707	67.866	83.692
190	Populus tremula	TSS	0.521	126	93.436	58.651
192	Poterium sanguisorba	TSS	0.412	874	55.608	85.603
193	Prenanthes purpurea	TSS	0.406	313	83.396	57.208
194	Prunus armeniaca	TSS	0.35	626	73.214	61.786
195	Prunus avium	TSS	0.468	460	75.629	71.189
196	Prunus cerasifera	TSS	0.511	540	76.352	74.743
198	Prunus domestica	TSS	0.493	207	88.739	60.607
199	Prunus mahaleb	TSS	0.486	540	73.993	74.579
201	Prunus persica	TSS	0.457	783	67.331	78.406
202	Prunus spinosa	TSS	0.486	126	94.396	54.237
203	Pteridium aquilinum	TSS	0.485	207	91.86	56.676
205	Pyrus communis	TSS	0.471	460	73.341	73.714
207	Quercus cerris	TSS	0.618	126	86.378	75.387
210	Quercus petraea	TSS	0.402	374	79.95	60.291
211	Quercus pubescens	TSS	0.356	500	81.215	54.365
213	Quercus robur	TSS	0.508	460	77.595	73.176
214	Quercus rotundifolia	TSS	0.228	828	36.923	85.846
215	Rangifer tarandus	TSS	0.446	621	64.075	80.498
216	Ranunculus cassubicus	TSS	0.528	460	74.699	78.072
217	Ranunculus platanifolius	TSS	0.507	288	84.379	66.317
218	Ranunculus repens	TSS	0.449	126	93.097	51.826
219	Rhododendron tomentosum	TSS	0.421	621	73.399	68.655
220	Ribes uva-crispa	TSS	0.607	126	95.91	64.76
221	Rosa canina	TSS	0.453	374	77.303	68.04
223	Rubus chamaemorus	TSS	0.43	313	85.37	57.58
224	Rubus fruticosus	TSS	0.4	207	90.29	49.71
225	Rubus idaeus	TSS	0.522	874	64.615	87.603
226	Rubus ulmifolius	TSS	0.413	717	54.286	87.048
227	Rumex acetosa	TSS	0.45	126	93.991	51.01
228	Rumex scutatus	TSS	0.47	217	88.028	59.014
230	Rupicapra rupicapra	TSS	0.446	874	59.785	84.776
232	Secale cereale	TSS	0.578	40	93.478	64.304
233	Sedum anglicum	TSS	0.519	374	84.771	67.143
234	Sempervivum tectorum	TSS	0.369	677	73.144	63.725
235	Sesleria caerulea	TSS	0.736	40	97.472	76.149
236	Sisymbrium officinale	TSS	0.476	126	94.634	52.996
237	Solanum nigrum	TSS	0.531	540	73.354	79.739
238	Solanum tuberosum	TSS	0.481	495	71.934	76.118
239	Sorbus aria	TSS	0.481	828	66.546	81.564
240	Sorbus aucuparia	TSS	0.496	126	91.877	57.734
242	Sorbus domestica	TSS	0.499	687	80.247	69.63
243	Sorbus torminalis	TSS	0.44	540	73.308	70.677
244	Stellaria alsine	TSS	0.473	126	91.285	56.063
245	Stellaria nemorum	TSS	0.498	207	84.82	64.969
246	Sus scrofa	TSS	0.487	273	91.052	57.608
247	Tipula fenestralis	TSS	0.498	500	86.047	63.721
248	Taraxacum officinale	TSS	0.447	874	56.301	88.449
249	Tetrao urogallus	TSS	0.464	207	94.091	52.296
250	Teucrium scorodonia	TSS	0.438	621	74.004	69.841
252	Trifolium repens	TSS	0.428	460	75.062	67.724
253	Trisetum flavescens	TSS	0.432	859	54.068	89.119
254	Triticum aestivum	TSS	0.537	207	86.687	66.989
255	Tussilago farfara	TSS	0.462	207	91.224	54.93
256	Ulex europaeus	TSS	0.447	374	79.108	65.601
257	Ursus arctos	TSS	0.411	747	76.056	65.07
258	Urtica dioica	TSS	0.44	540	73.203	70.793
260	Vaccinium myrtillus	TSS	0.466	126	94	52.59
261	Vaccinium oxycoccos	TSS	0.515	651.5	69.911	81.556
262	Vaccinium uliginosum	TSS	0.42	874	53.564	88.417
263	Vaccinium vitis-idaea	TSS	0.47	126	92.271	54.708
264	Verbascum nigrum	TSS	0.517	460	76.037	75.633
265	Veronica chamaedrys	TSS	0.456	126	93.198	52.428
267	Vespula germanica	TSS	0.416	793	66.302	75.344
268	Vespula vulgaris	TSS	0.444	793	62.614	81.795
269	Viburnum lantana	TSS	0.432	874	63.887	79.276
270	Viburnum opulus	TSS	0.503	207	91.022	59.296
271	Vicia cracca	TSS	0.482	126	94.08	54.142
272	Vicia faba	TSS	0.108	247.5	47.685	63.148
273	Vicia sepium	TSS	0.504	207	88.583	61.785
274	Vitis vinifera	TSS	0.482	500	76.394	71.822
275	Vulpes vulpes	TSS	0.418	874	56.971	84.847
276	Zea mays	TSS	0.499	747	74.038	75.865
