## Supplementary Table 35 for "Including biotic interactions in species distribution models improves the understanding of species niche: a case of study with the brown bear in Europe"

### Sheet: Sheet1
Supplementary Table 35. Variable importance for the fitted species distribution models of food species. NA means that this variable was not included in the model. We show the identificator of the species (i).
i	Species	Clim_1	Clim_12	Clim_15	Clim_7	LC_2	LC_3	LC_4	LC_5	LC_7	LC_8	LC_9
1	Abies alba	0.466	0.04875	0.05325	NA	0.19025	NA	0.286	0.0415	NA	NA	NA
2	Achillea millefolium	0.253	NA	0.16725	0.29675	0.40625	NA	0.09475	0.0245	NA	NA	NA
3	Aconitum septentrionale	0.26775	NA	0.19325	0.36475	NA	0.31925	0.33075	NA	0.08	NA	NA
4	Actaea spicata	0.575	NA	0.13925	0.2925	0.0865	NA	0.13025	NA	0.005	NA	NA
5	Aegopodium podagraria	0.4585	NA	0.2465	0.16575	0.11475	NA	0.182	0.032	NA	NA	NA
6	Agrostis canina	0.38075	NA	0.2435	0.28925	0.3195	0.039	NA	NA	NA	0.00425	NA
7	Agrostis stolonifera	0.33425	NA	0.17975	0.25275	0.3515	NA	0.124	NA	0.003	NA	NA
8	Alces alces	0.2625	NA	0.07875	0.47775	0.23975	NA	0.18375	NA	0.03125	NA	NA
9	Alectoris chukar	0.13125	0.1675	NA	0.5605	NA	0.009	NA	NA	0.0305	NA	0.12675
10	Alopecurus pratensis	0.306	0.20725	0.168	NA	0.2785	NA	0.10725	NA	0.0045	NA	NA
11	Amelanchier ovalis	0.4625	0.10925	0.234	NA	0.3965	0.0645	NA	0.05475	NA	NA	NA
12	Anchusa officinalis	0.454	0.20125	NA	0.43775	0.1125	NA	0.2255	NA	NA	0.003	NA
14	Angelica sylvestris	0.466	NA	0.17925	0.23725	0.163	NA	0.11975	NA	0.008	NA	NA
15	Anthoxanthum odoratum	0.54625	NA	0.1755	0.13725	0.19225	NA	0.07175	0.03	NA	NA	NA
16	Anthriscus sylvestris	0.511	NA	0.19275	0.1615	0.15425	NA	0.11925	0.021	NA	NA	NA
17	Anthyllis vulneraria	0.4585	0.20925	NA	0.41225	0.186	NA	0.21225	NA	NA	NA	0.006
18	Apis mellifera	0.26575	NA	0.11175	0.13625	0.5475	NA	0.2105	0.016	NA	NA	NA
19	Aposeris foetida	0.376	0.23925	NA	0.076	NA	NA	0.56775	0.0845	NA	NA	0.008
20	Arbutus unedo	0.456	NA	0.33775	0.19075	0.35825	NA	NA	0.14375	NA	NA	0.008
21	Arctostaphylos uva-ursi	0.37225	NA	0.14925	0.433	0.16475	NA	0.249	NA	NA	NA	0.01075
23	Arvicola amphibius	0.26175	NA	0.12025	0.6865	NA	NA	0.07575	0.0445	0.02475	NA	NA
25	Avena sativa	0.29225	NA	0.2765	0.213	0.10075	NA	0.262	NA	NA	0.004	NA
26	Avenella flexuosa	0.53275	NA	0.2195	0.229	0.11375	0.0695	0.2125	NA	NA	NA	NA
27	Avenula pubescens	0.3145	0.29325	0.0795	NA	0.18025	0.125	0.2495	NA	NA	NA	NA
28	Beta vulgaris	0.43575	0.279	NA	0.2985	NA	NA	0.08075	NA	NA	0.06525	0.02725
29	Betonica officinalis	0.35425	0.3665	0.1745	NA	0.4255	NA	0.09875	NA	NA	0.08425	NA
30	Betula nana	0.5665	NA	0.10875	0.4245	0.022	0.0405	0.264	NA	NA	NA	NA
31	Betula pubescens	0.36725	NA	0.15075	0.38325	0.09975	0.113	0.20925	NA	NA	NA	NA
33	Bos taurus	0.182	0.17325	NA	0.4765	0.46175	0.12075	NA	NA	NA	0.03775	NA
34	Brachypodium sylvaticum	0.0995	0.24	NA	0.3505	0.27625	0.31775	NA	0.04475	NA	NA	NA
35	Brassica napus	NA	0.2515	0.457	0.36175	0.13575	NA	0.201	NA	NA	0.005	NA
36	Bromus inermis	0.43225	NA	0.0895	0.40875	0.179	NA	0.27425	NA	NA	0.004	NA
37	Bromus racemosus	0.17775	0.143	0.10775	NA	0.65625	NA	NA	0.1245	0.01725	NA	NA
38	Calluna vulgaris	0.45475	NA	0.1755	0.288	0.08425	NA	0.23925	NA	NA	NA	0.001
39	Campanula patula	0.4635	NA	0.13975	0.2485	0.21975	NA	0.12225	0.13425	NA	NA	NA
40	Camponotus herculeanus	0.39025	0.50875	NA	0.1395	0.0825	NA	0.22225	0.11675	NA	NA	NA
41	Camponotus ligniperdus	0.5995	0.149	NA	0.2835	0.0995	NA	NA	0.07375	0.0015	NA	NA
43	Canis lupus familiaris	0.2575	0.37675	NA	0.3185	0.163	NA	0.03225	NA	NA	NA	0.03225
44	Cannabis sativa	0.21175	NA	0.21225	0.28875	0.55475	NA	NA	0.04825	0.01025	NA	NA
45	Capra hircus	NA	0.04775	0.0695	0.3365	0.393	NA	0.03225	0.22525	NA	NA	NA
46	Capreolus capreolus	0.43775	NA	0.22625	0.1435	0.357	NA	0.21175	0.0195	NA	NA	NA
47	Cardamine pratensis	0.30425	NA	0.113	0.13275	0.5015	NA	0.19825	0.0535	NA	NA	NA
48	Carex humilis	0.24125	NA	0.11975	0.117	0.7185	NA	NA	NA	0.00175	NA	0.01475
49	Carex sylvatica	0.12075	0.192	NA	0.28625	0.1215	0.494	NA	0.0525	NA	NA	NA
50	Carum carvi	0.40125	NA	0.0695	0.2935	0.18325	NA	0.25225	NA	0.009	NA	NA
51	Castanea sativa	0.29175	NA	0.40125	0.23325	0.1365	0.0385	NA	0.08675	NA	NA	NA
52	Castor fiber	0.384	NA	0.11225	0.18875	0.3475	NA	0.25775	NA	0.00525	NA	NA
53	Cervus elaphus	0.40925	0.112	NA	0.644	NA	NA	0.22425	0.17975	NA	NA	0.004
54	Chaerophyllum hirsutum	0.13525	0.11675	0.132	NA	0.234	NA	0.51525	NA	0.02225	NA	NA
55	Chenopodium album	0.37825	0.297	NA	0.206	0.188	NA	0.15125	0.01925	NA	NA	NA
56	Chrysosplenium oppositifolium	NA	0.09375	0.11525	0.90775	0.10875	NA	0.05425	0.1235	NA	NA	NA
57	Cicerbita alpina	0.333	NA	0.09025	0.2225	NA	0.3605	0.49825	NA	0.02075	NA	NA
58	Cirsium arvense	0.4655	NA	0.22525	0.1845	0.21275	NA	0.127	0.012	NA	NA	NA
59	Cirsium heterophyllum	0.4005	NA	0.06275	0.436	0.08975	0.18275	NA	NA	0.063	NA	NA
60	Cirsium oleraceum	0.2035	NA	0.06875	0.74475	0.05675	0.03625	0.02825	NA	NA	NA	NA
61	Cornus mas	0.3035	0.071	NA	0.09725	0.565	NA	0.12775	0.0185	NA	NA	NA
62	Corylus avellana	0.46075	NA	0.24975	0.161	0.2285	0.08925	0.07625	NA	NA	NA	NA
63	Corylus colurna	0.05575	0.04375	0.02725	NA	0.8925	0.12975	NA	0.04025	NA	NA	NA
64	Crataegus monogyna	0.24	0.273	NA	0.13425	0.50325	NA	0.14825	0.04325	NA	NA	NA
65	Crepis paludosa	0.42825	NA	0.12675	0.37175	0.11375	0.24375	NA	NA	0.05175	NA	NA
66	Cynodon dactylon	0.15525	NA	0.276	0.0475	0.78875	0.039	NA	NA	0.00075	NA	NA
67	Cynosurus cristatus	0.27675	0.3265	0.161	NA	0.23725	NA	0.16225	0.03725	NA	NA	NA
70	Cytisus scoparius	0.26875	NA	0.08975	0.494	0.22825	NA	0.19225	0.16925	NA	NA	NA
72	Dactylis glomerata	0.4745	NA	0.2515	0.186	0.1445	NA	0.10125	0.02	NA	NA	NA
73	Daucus carota	0.182	0.368	NA	0.18275	0.45225	NA	0.1525	0.0245	NA	NA	NA
74	Deschampsia cespitosa	0.31925	NA	0.12925	0.307	0.15675	0.083	0.11675	NA	NA	NA	NA
75	Elymus repens	0.3795	NA	0.19725	0.292	0.12	NA	0.1175	NA	0.004	NA	NA
76	Empetrum nigrum	0.102	0.142	NA	0.94625	NA	0.049	0.18125	0.097	NA	NA	NA
77	Epilobium angustifolium	0.42875	NA	0.1825	0.38125	0.13275	NA	0.13325	NA	0.0115	NA	NA
78	Equisetum pratense	0.435	NA	0.10675	0.22375	0.07875	0.25325	NA	NA	0.00925	NA	NA
79	Equus caballus	0.64925	0.47975	0.17675	NA	NA	0.11875	0.21225	NA	NA	NA	0.04375
80	Erinaceus europaeus	0.2435	NA	0.08675	0.32025	0.5035	0.107	0.19825	NA	NA	NA	NA
83	Fagus sylvatica	0.236	NA	0.09475	0.11825	0.2745	0.2055	0.1755	NA	NA	NA	NA
84	Festuca ovina	0.57525	NA	0.15025	0.22425	0.14475	NA	0.132	0.014	NA	NA	NA
85	Festuca rubra	0.54375	NA	0.1305	0.08425	0.20475	NA	0.18275	NA	0.007	NA	NA
86	Ficus carica	0.1835	0.10175	NA	0.1155	0.6585	0.0965	NA	NA	NA	NA	0.04
87	Filipendula vulgaris	0.424	0.335	0.11425	NA	0.15375	NA	0.157	0.01925	NA	NA	NA
88	Formica aquilonia	0.30575	NA	0.3175	0.0685	NA	NA	0.4425	0.03075	0.005	NA	NA
89	Formica cinerea	0.45425	0.4125	NA	0.164	NA	NA	0.36525	NA	0.0775	NA	0.00775
90	Formica cunicularia	0.37975	0.05725	NA	0.205	0.38225	NA	0.03525	0.06375	NA	NA	NA
91	Formica exsecta	NA	0.171	0.056	0.52225	0.0555	NA	0.1405	0.0995	NA	NA	NA
92	Formica fusca	0.368	NA	0.0465	0.17175	0.40075	NA	0.132	0.09775	NA	NA	NA
93	Formica lugubris	0.2915	NA	0.187	0.1755	NA	NA	0.628	0.0425	0.00375	NA	NA
94	Formica polyctena	0.57625	0.1815	NA	0.16075	0.1315	0.11125	0.451	NA	NA	NA	NA
95	Formica pratensis	0.849	0.198	0.0395	NA	0.0855	NA	0.08775	0.03675	NA	NA	NA
96	Formica rufa	0.3755	0.1375	0.10325	NA	0.1445	NA	0.32825	0.22425	NA	NA	NA
97	Formica sanguinea	0.2915	0.198	NA	0.42375	0.05425	NA	0.3385	0.2065	NA	NA	NA
98	Formica truncorum	0.1625	0.1935	0.477	NA	0.3615	0.138	NA	0.06475	NA	NA	NA
99	Fragaria vesca	0.5135	NA	0.20725	0.24275	0.07975	NA	0.0955	0.017	NA	NA	NA
100	Frangula alnus	0.496	NA	0.28375	0.128	0.154	NA	0.204	0.0405	NA	NA	NA
101	Fraxinus excelsior	0.507	NA	0.32675	0.144	0.1005	0.063	0.11075	NA	NA	NA	NA
102	Lamium galeobdolon	0.28675	NA	0.0855	0.38775	0.2755	NA	0.0535	0.0765	NA	NA	NA
103	Gallus gallus f. domesticus	0.1115	0.04725	NA	0.40175	0.61125	0.00675	NA	NA	NA	NA	0
106	Geranium phaeum	0.45975	0.1155	0.081	NA	0.455	NA	0.04125	0.041	NA	NA	NA
108	Glechoma hederacea	0.3135	NA	0.136	0.262	0.40675	0.0325	0.2055	NA	NA	NA	NA
111	Hedera helix	0.3105	0.12175	NA	0.21475	0.54725	0.0325	NA	0.0385	NA	NA	NA
112	Helianthemum canum	0.097	NA	0.08175	0.245	0.37025	NA	NA	NA	0.056	0.00925	NA
113	Helianthemum salicifolium	0.2535	0.37075	NA	0.22425	0.112	NA	0.14025	0.059	NA	NA	NA
114	Helianthus annuus	0.36225	0.3705	NA	0.168	0.24575	NA	0.191	NA	0.01675	NA	NA
116	Helictochloa pratensis	0.1655	0.195	0.121	NA	0.4765	0.05375	0.19575	NA	NA	NA	NA
117	Helminthotheca echioides	0.1635	0.313	NA	0.47125	0.4035	NA	0.02275	NA	NA	NA	0.018
118	Heracleum sphondylium	0.27075	NA	0.068	0.13825	0.56125	0.04725	0.273	NA	NA	NA	NA
119	Holcus lanatus	0.31925	NA	0.17225	0.378	0.363	NA	0.02375	0.0615	NA	NA	NA
120	Holcus mollis	0.38275	NA	0.05725	0.48675	0.18075	0.09225	0.09	NA	NA	NA	NA
121	Homogyne alpina	0.5655	0.1595	NA	0.03675	NA	0.0055	0.25325	NA	NA	NA	0.055
122	Hordeum murinum	NA	0.111	0.11075	0.134	0.663	0.13675	0.196	NA	NA	NA	NA
123	Hordeum vulgare	0.4185	0.3275	NA	0.248	0.0935	NA	0.25875	NA	NA	0.02325	NA
124	Ilex aquifolium	0.28325	0.057	NA	0.39225	0.446	0.074	0.14175	NA	NA	NA	NA
125	Juglans regia	0.4735	NA	0.137	0.23925	0.2005	NA	0.037	NA	NA	0.03025	NA
126	Juniperus communis	0.39425	NA	0.142	0.46775	0.0955	NA	0.1195	NA	NA	NA	0.011
127	Laburnum anagyroides	0.12725	0.159	NA	0.19725	0.58525	0.082	0.25225	NA	NA	NA	NA
128	Lactuca muralis	0.59375	0.0985	0.229	NA	0.09625	NA	0.0985	0.02025	NA	NA	NA
129	Lamium purpureum	0.30575	0.33025	0.1925	NA	0.26475	NA	0.164	0.023	NA	NA	NA
130	Lapsana communis	0.5085	NA	0.1845	0.1715	0.09975	NA	0.14625	0.0135	NA	NA	NA
131	Laserpitium latifolium	0.1095	0.34	NA	0.2665	0.08575	NA	0.25925	0.034	NA	NA	NA
132	Lasius alienus	NA	0.049	0.0415	0.16475	0.836	NA	NA	NA	0.001	NA	0.0085
133	Lasius brunneus	0.14	0.39	NA	0.274	0.353	0.1155	0.2955	NA	NA	NA	NA
134	Lasius emarginatus	0.07225	0.54075	NA	0.2115	NA	NA	0.012	NA	0.00025	NA	0.00525
135	Lasius flavus	0.36825	0.0725	NA	0.19675	0.483	NA	0.07725	0.059	NA	NA	NA
136	Lasius fuliginosus	0.12925	0.23525	NA	0.28	0.279	NA	0.224	0.049	NA	NA	NA
137	Lasius meridionalis	0.11525	0.0475	0.03225	NA	0.5395	NA	0.10625	0.056	NA	NA	NA
138	Lasius niger	0.51	NA	0.0585	0.248	0.40225	NA	0.1895	NA	NA	NA	0.0105
139	Lasius umbratus	0.49025	0.04875	0.08675	NA	0.432	NA	NA	0.15975	NA	NA	0.01375
140	Lathyrus pratensis	0.47675	NA	0.15975	0.232	0.16375	NA	0.10075	0.02675	NA	NA	NA
141	Leontodon hispidus	0.5295	0.26325	0.14425	NA	0.16775	NA	0.062	0.02275	NA	NA	NA
142	Lepus europaeus	0.40125	0.25875	NA	0.42	0.285	NA	0.174	NA	NA	0.07625	NA
143	Lepus timidus	0.20225	NA	0.26625	0.71575	0.07725	NA	0.083	NA	0.03025	NA	NA
145	Lonicera xylosteum	0.444	0.16125	0.19375	NA	0.14	0.127	0.11775	NA	NA	NA	NA
146	Luzula sylvatica	0.16325	0.081	NA	0.61375	0.124	0.24225	0.2425	NA	NA	NA	NA
147	Maianthemum bifolium	0.412	NA	0.09775	0.332	0.06275	0.10525	0.26775	NA	NA	NA	NA
148	Malus pumila	0.4835	0.3015	0.2935	NA	0.0965	NA	0.079	0.05375	NA	NA	NA
149	Malus sylvestris	0.38675	0.143	NA	0.3025	0.17125	NA	0.22125	0.0795	NA	NA	NA
152	Medicago sativa	0.212	NA	0.0905	0.4195	0.2125	0.046	0.20575	NA	NA	NA	NA
153	Melampyrum sylvaticum	0.33025	NA	0.10525	0.31225	NA	0.21475	0.333	NA	0.018	NA	NA
155	Meles meles	0.512	0.11075	NA	0.438	0.21325	NA	0.1955	0.02025	NA	NA	NA
156	Melica nutans	0.595	NA	0.0755	0.33175	0.084	0.132	NA	NA	0.02175	NA	NA
157	Meum athamanticum	0.31775	0.16125	NA	0.6795	NA	0.03625	NA	0.2275	0.01275	NA	NA
158	Microtus agrestis	0.27925	0.153	NA	0.5055	NA	NA	0.215	0.21675	0.03925	NA	NA
160	Milium effusum	0.50925	NA	0.1265	0.1745	0.13775	0.283	NA	NA	0.02475	NA	NA
161	Molinia caerulea	0.387	NA	0.20375	0.39625	0.19725	NA	0.21575	NA	NA	NA	0.004
162	Morus alba	NA	0.283	0.22925	0.37025	0.49325	0.066	NA	0.06775	NA	NA	NA
163	Mustela nivalis	0.40175	NA	0.11375	0.47375	0.40325	NA	0.155	NA	0.005	NA	NA
165	Myodes glareolus	0.46275	NA	0.1445	0.528	NA	0.212	0.15875	NA	0.01625	NA	NA
166	Myodes rufocanus	0.19125	0.447	NA	0.0345	NA	0.40425	NA	NA	0.1125	NA	0.002
167	Nyctereutes procyonoides	0.3155	0.27375	0.41475	NA	0.239	NA	0.1915	NA	0.0135	NA	NA
168	Olea europaea	0.364	NA	0.106	0.427	0.2915	0.03875	NA	NA	NA	NA	0.0225
169	Oryctolagus cuniculus	0.451	NA	0.21475	0.303	0.29775	0.04025	0.0175	NA	NA	NA	NA
171	Ovis aries	NA	0.38475	0.21825	0.24975	NA	NA	0.3315	NA	NA	0.01975	0
173	Petasites albus	0.65725	NA	0.2375	0.51	NA	NA	NA	0.11375	0.008	NA	0.01325
175	Phleum pratense	0.39975	NA	0.2035	0.245	0.18025	NA	0.0755	NA	0.008	NA	NA
176	Picea abies	0.43225	NA	0.14625	0.27125	0.105	NA	0.25375	NA	0.005	NA	NA
177	Picris hieracioides	0.16425	0.26	NA	0.34725	0.3845	0.0935	0.02425	NA	NA	NA	NA
178	Pimpinella saxifraga	0.4405	0.22925	0.19425	NA	0.1555	NA	0.113	0.03	NA	NA	NA
179	Pinus cembra	0.42775	0.07625	0.03975	NA	0.02375	NA	0.616	NA	NA	NA	0.09
180	Pinus sylvestris	0.47975	NA	0.125	0.28475	0.084	NA	0.212	0.0335	NA	NA	NA
181	Plantago lanceolata	0.35125	0.18425	NA	0.206	0.3615	NA	0.141	0.03525	NA	NA	NA
182	Plantago major	0.52025	NA	0.20775	0.2015	0.19775	NA	0.1	0.019	NA	NA	NA
183	Poa angustifolia	0.3485	0.48625	0.08975	NA	0.133	NA	0.12975	0.0095	NA	NA	NA
184	Poa compressa	0.4565	NA	0.26725	0.13025	0.08675	NA	0.23875	0.01	NA	NA	NA
185	Poa nemoralis	0.50675	NA	0.18	0.09775	0.13375	NA	0.22725	NA	0.008	NA	NA
186	Poa pratensis	0.41725	NA	0.19625	0.2255	0.15375	NA	0.135	NA	0.015	NA	NA
187	Poa trivialis	0.3885	NA	0.13025	0.32075	0.27725	NA	0.053	0.028	NA	NA	NA
188	Polygonatum verticillatum	0.52575	0.36725	0.099	NA	NA	0.407	NA	NA	0.04125	NA	0.003
189	Populus alba	0.277	NA	0.1105	0.25625	0.48525	NA	0.04125	0.031	NA	NA	NA
190	Populus tremula	0.57325	NA	0.1775	0.2175	0.0765	NA	0.115	NA	0.007	NA	NA
192	Poterium sanguisorba	0.144	0.05325	NA	0.1205	0.59	0.07575	0.23225	NA	NA	NA	NA
193	Prenanthes purpurea	0.18125	0.35875	0.06925	NA	NA	NA	0.508	NA	0.00725	NA	0.00925
194	Prunus armeniaca	0.0905	0.1295	0.15525	NA	0.82875	NA	NA	NA	0.0005	NA	0.002
195	Prunus avium	0.369	0.21575	0.24675	NA	0.21575	NA	0.184	0.03525	NA	NA	NA
196	Prunus cerasifera	NA	0.18175	0.13475	0.54675	0.285	NA	0.057	0.0195	NA	NA	NA
198	Prunus domestica	NA	0.3335	0.39375	0.48075	0.10225	NA	0.13	NA	NA	0.012	NA
199	Prunus mahaleb	0.079	0.28	NA	0.13175	0.37675	0.072	0.234	NA	NA	NA	NA
201	Prunus persica	NA	0.155	0.082	0.092	0.77025	0.17425	NA	0.037	NA	NA	NA
202	Prunus spinosa	0.32125	0.33325	NA	0.17175	0.34975	NA	0.13425	0.01975	NA	NA	NA
203	Pteridium aquilinum	0.3565	NA	0.204	0.0875	0.051	NA	0.582	0.04075	NA	NA	NA
205	Pyrus communis	0.44825	0.37025	NA	0.2465	0.135	NA	0.18425	0.0475	NA	NA	NA
207	Quercus cerris	NA	0.09675	0.1035	0.422	0.4195	0.0095	NA	0.03125	NA	NA	NA
210	Quercus petraea	0.17175	0.037	NA	0.2605	0.51025	0.14375	0.06175	NA	NA	NA	NA
211	Quercus pubescens	0.18325	0.13475	0.20975	NA	0.471	0.2115	NA	0.053	NA	NA	NA
213	Quercus robur	0.4045	NA	0.26475	0.137	0.1605	NA	0.137	0.06525	NA	NA	NA
214	Quercus rotundifolia	0.05225	NA	0.06875	0.07125	0.911	0.0285	NA	0.02675	NA	NA	NA
215	Rangifer tarandus	0.20775	NA	0.177	0.3465	NA	NA	0.15325	NA	0.16275	NA	0.02825
216	Ranunculus cassubicus	0.13725	0.117	NA	0.5845	NA	NA	0.1315	0.14125	NA	0.04325	NA
217	Ranunculus platanifolius	0.42725	NA	0.11025	0.11525	NA	0.5395	NA	NA	NA	0.01025	0.02025
218	Ranunculus repens	0.51025	NA	0.2005	0.11875	0.20175	NA	0.118	NA	0.006	NA	NA
219	Rhododendron tomentosum	NA	0.53	0.36125	0.4395	0.1725	NA	0.24925	NA	0.0315	NA	NA
220	Ribes uva-crispa	0.55675	0.26675	0.154	NA	0.0585	NA	0.15425	0.0305	NA	NA	NA
221	Rosa canina	0.17875	0.2695	NA	0.31475	0.41725	NA	0.07025	0.0485	NA	NA	NA
223	Rubus chamaemorus	0.61275	0.591	0.334	NA	0.09975	0.074	NA	NA	NA	NA	0.0165
224	Rubus fruticosus	0.354	0.047	0.14325	NA	0.64925	0.02	NA	0.04625	NA	NA	NA
225	Rubus idaeus	0.5425	NA	0.19425	0.27	0.09075	NA	0.08075	NA	0.007	NA	NA
226	Rubus ulmifolius	0.06175	NA	0.077	0.22175	0.78075	NA	0.0145	0.033	NA	NA	NA
227	Rumex acetosa	0.381	NA	0.2	0.2055	0.21675	NA	0.12175	0.0355	NA	NA	NA
228	Rumex scutatus	0.11125	0.59975	NA	0.09275	NA	0.038	0.11125	0.3215	NA	NA	NA
230	Rupicapra rupicapra	0.48375	0.04575	NA	0.122	0.051	NA	0.26925	0.042	NA	NA	NA
232	Secale cereale	0.48575	NA	0.29575	0.2105	0.02025	NA	0.255	NA	NA	0.00275	NA
233	Sedum anglicum	0.44275	0.31175	0.3955	NA	0.18675	0.02175	0.163	NA	NA	NA	NA
234	Sempervivum tectorum	0.14125	0.27775	NA	0.13575	0.137	NA	0.5075	NA	NA	NA	0.02475
235	Sesleria caerulea	NA	0.326	0.0865	0.5375	0.06175	NA	NA	NA	NA	0.002	0.001
236	Sisymbrium officinale	0.23725	0.28025	NA	0.31975	0.39325	NA	0.1075	NA	0.01975	NA	NA
237	Solanum nigrum	0.28325	0.31525	NA	0.32825	0.28125	NA	0.10825	NA	0.01025	NA	NA
238	Solanum tuberosum	0.2845	0.385	NA	0.27725	0.272	NA	0.10375	NA	NA	0.0115	NA
239	Sorbus aria	0.13525	NA	0.14875	0.17075	0.74225	NA	0.1095	0.0285	NA	NA	NA
240	Sorbus aucuparia	0.54425	NA	0.133	0.30625	0.0895	NA	0.12125	NA	0.00725	NA	NA
242	Sorbus domestica	NA	0.276	0.12	0.2405	0.277	0.17	NA	0.11875	NA	NA	NA
243	Sorbus torminalis	0.11575	NA	0.03975	0.306	0.134	0.401	NA	0.1805	NA	NA	NA
244	Stellaria alsine	0.228	NA	0.20525	0.2995	0.41525	0.1175	0.06775	NA	NA	NA	NA
245	Stellaria nemorum	0.2585	NA	0.108	0.24125	0.1445	0.4595	NA	NA	0.02475	NA	NA
246	Sus scrofa	0.2465	0.3635	NA	0.3285	0.14675	NA	0.2045	0.14175	NA	NA	NA
247	Tipula fenestralis	0.27825	NA	0.2325	0.2265	NA	NA	NA	0.613	NA	0.00825	0.001
248	Taraxacum officinale	0.299	NA	0.1295	0.228	0.534	NA	0.0485	0.021	NA	NA	NA
249	Tetrao urogallus	0.3115	NA	0.13825	0.20675	NA	NA	0.453	0.07625	0.021	NA	NA
250	Teucrium scorodonia	0.2015	0.06725	NA	0.17875	0.40275	NA	0.29625	0.12125	NA	NA	NA
252	Trifolium repens	0.5175	NA	0.15975	0.19825	0.21975	NA	0.11775	0.038	NA	NA	NA
253	Trisetum flavescens	0.1345	0.0665	NA	0.2665	0.6885	NA	0.2055	NA	0.00675	NA	NA
254	Triticum aestivum	NA	0.393	0.378	0.22225	0.14175	NA	0.203	NA	NA	0.007	NA
255	Tussilago farfara	0.489	NA	0.24025	0.28325	0.15675	NA	0.07725	NA	NA	NA	0.00275
256	Ulex europaeus	0.27325	0.26225	NA	0.468	0.2915	NA	0.10575	0.1335	NA	NA	NA
257	Ursus arctos	0.6765	0.30175	NA	0.29925	0.08775	0.1875	NA	NA	NA	NA	0.01975
258	Urtica dioica	0.438	NA	0.1935	0.19525	0.29275	NA	0.1455	0.0225	NA	NA	NA
260	Vaccinium myrtillus	0.277	NA	0.17575	0.414	0.075	NA	0.32375	NA	NA	NA	0.00875
261	Vaccinium oxycoccos	NA	0.26225	0.454	0.46425	0.28625	NA	0.3605	NA	0.004	NA	NA
262	Vaccinium uliginosum	0.268	0.15125	NA	0.74225	0.13325	0.05175	NA	NA	NA	NA	0.021
263	Vaccinium vitis-idaea	0.221	NA	0.13325	0.65175	0.0715	NA	0.259	NA	NA	NA	0.01125
264	Verbascum nigrum	0.458	0.188	0.1995	NA	0.10375	0.033	0.2335	NA	NA	NA	NA
265	Veronica chamaedrys	0.46525	NA	0.2225	0.2065	0.17075	NA	0.0805	0.04075	NA	NA	NA
267	Vespula germanica	0.092	0.09325	NA	0.06675	0.60025	NA	0.379	NA	NA	NA	0.003
268	Vespula vulgaris	0.27825	NA	0.05225	0.0575	0.62375	NA	0.241	0.0285	NA	NA	NA
269	Viburnum lantana	0.14375	0.10225	NA	0.12325	0.6945	NA	0.188	NA	NA	0.0725	NA
270	Viburnum opulus	0.4955	NA	0.27925	0.17175	0.2105	0.05575	0.069	NA	NA	NA	NA
271	Vicia cracca	0.4905	NA	0.2325	0.243	0.131	NA	0.09525	0.023	NA	NA	NA
272	Vicia faba	0	0	NA	0.98975	NA	NA	0	NA	NA	0	0.00925
273	Vicia sepium	0.45225	NA	0.282	0.21575	0.13	NA	0.123	0.027	NA	NA	NA
274	Vitis vinifera	0.47325	0.17875	0.11725	NA	0.61525	0.11525	NA	NA	0.003	NA	NA
275	Vulpes vulpes	0.296	NA	0.09425	0.1825	0.44275	NA	0.164	NA	0.0135	NA	NA
276	Zea mays	0.49625	0.26125	0.28325	NA	0.63175	0.14675	NA	NA	NA	NA	0.0045
