## Supplementary Table 39 for "Including biotic interactions in species distribution models improves the understanding of species niche: a case of study with the brown bear in Europe"

### Sheet: Sheet1
Supplementary Table 39. Mean habitat suitability change (in percentage) for all species by subpopulation and scenario.
Scenario	Alpine	Baltic	Cantabrian	Eastern Carpathian	Western Carpathian	Caucasian	Apennine	East Balkan	Pindus	Dinaric	Karelian	Pyrenees	Scandinavian	Turkey
SSP1-2.6	-29.96	-12.42	-38.81	-66.88	-62.14	-49.82	-37.54	-67.51	-36.05	-35.75	-62.94	-55.16	-41.17	-43.08
SSP3-6.0	-29.94	-12.46	-48.96	-66.91	-52.51	-51.77	-43.79	-66.17	-30.36	-39.13	-63.8	-58.67	-39.11	-40.98
SSP5-8.5	-36.5	-19.03	-62.49	-81.66	-67.81	-62.43	-62.46	-77.58	-53.45	-64.17	-64.87	-86.79	-40.26	-60.82
