## Supplementary Table 41 for "Including biotic interactions in species distribution models improves the understanding of species niche: a case of study with the brown bear in Europe"

### Sheet: Sheet1
Supplementary Table 41. Change in biotic variables for the three future shared socioeconomic parthways (SSPs) scenarios for land use and climate, namely SSP1-2.6, SSP3-6.0 and SSP5-8.5. NA values correspond to subpopulations where it has not been detected any species of the respective food category.
Biotic_variable	Scenario	Delta Biotic variable for Europe	Alpine	Baltic	Cantabrian	Eastern Carpathian	Western Carpathian	Caucasian	Apennine	East Balkan	Pindus	Dinaric	Karelian	Pyrenees	Scandinavian	Turkey
All_species	SSP1-2.6	-50.1729	-58.2915	-38.1196	-27.7997	-37.1727	-81.4489	-66.321	-16.7396	-39.8338	-35.7136	-65.8049	-45.7771	-50.9963	-69.0398	-45.4337
All_species	SSP3-6.0	-53.0257	-52.5267	-36.0179	-38.9647	-40.2393	-77.6976	-67.8224	-20.1508	-40.9666	-25.4626	-64.1257	-56.3814	-59.7802	-67.4662	-40.9427
All_species	SSP5-8.5	-61.7115	-60.1316	-48.8492	-49.5374	-76.3948	-83.5379	-79.4361	-34.0565	-92.559	-46.8693	-83.603	-59.1553	-92.3837	-68.2548	-56.6877
Bio_reprod_plant	SSP1-2.6	-47.65	-79.6464	-39.229	-45.2381	-34.2208	-84.1781	NA	-16.3134	-40.6093	-36.8809	-65.8793	-4.41811	-50.9332	-80.9526	NA
Bio_reprod_plant	SSP3-6.0	-51.2439	-73.1413	-37.7943	-60.4713	-37.9312	-80.6575	NA	-19.5519	-42.2497	-27.0897	-64.1689	-22.6769	-59.771	-78.5512	NA
Bio_reprod_plant	SSP5-8.5	-61.6301	-77.6595	-50.5201	-73.6426	-77.0521	-85.4862	NA	-32.1952	-97.5908	-48.1654	-83.7389	-23.8177	-92.414	-79.1102	NA
Bio_veget_plant	SSP1-2.6	-64.9887	13.7337	-23.6971	-29.9078	NA	NA	NA	-59.5513	NA	3.91996	NA	NA	-65.9617	-73.2623	NA
Bio_veget_plant	SSP3-6.0	-65.7509	7.41441	-31.6417	-54.5716	NA	NA	NA	-65.8597	NA	35.4896	NA	NA	-61.9802	-72.4619	NA
Bio_veget_plant	SSP5-8.5	-69.7191	-0.810751	-51.5402	-73.2825	NA	NA	NA	-94.8037	NA	-1.14251	NA	NA	-85.1906	-74.2126	NA
Bio_unknown_plant	SSP1-2.6	-4.5309	-29.2426	-21.8265	20.2358	NA	NA	NA	NA	NA	NA	NA	NA	NA	-70.6916	NA
Bio_unknown_plant	SSP3-6.0	-5.63513	-27.4873	-29.6156	16.9782	NA	NA	NA	NA	NA	NA	NA	NA	NA	-66.3103	NA
Bio_unknown_plant	SSP5-8.5	-13.2699	-45.4866	-54.8534	13.4261	NA	NA	NA	NA	NA	NA	NA	NA	NA	-67.1198	NA
Bio_invertebrates	SSP1-2.6	-65.9971	-11.7829	27.4806	NA	NA	-12.6135	NA	NA	NA	NA	NA	-89.9779	NA	34.8654	NA
Bio_invertebrates	SSP3-6.0	-66.2251	-8.15971	32.7111	NA	NA	-3.21813	NA	NA	NA	NA	NA	-90.3037	NA	31.7952	NA
Bio_invertebrates	SSP5-8.5	-68.917	31.7512	17.9268	NA	NA	-34.3595	NA	NA	NA	NA	NA	-93.5534	NA	34.0302	NA
Bio_vertebrates	SSP1-2.6	-50.6754	-50.7447	-40.6121	-50.5567	-80.601	-82.5134	-66.321	16.2966	-30.4189	-11.0521	-42.4561	-57.9541	NA	-18.2808	-45.4337
Bio_vertebrates	SSP3-6.0	-53.7112	-39.3377	-37.1624	-55.8983	-74.1952	-70.4275	-67.8224	11.1827	-25.39	-0.392059	-50.5913	-68.1853	NA	-11.7314	-40.9427
Bio_vertebrates	SSP5-8.5	-62.3396	-57.4466	-49.592	-67.4112	-66.7246	-86.1564	-79.4361	-21.5938	-31.4742	-22.2915	-40.9765	-72.578	NA	-17.795	-56.6877
