## Supplementary Table 49 for "Including biotic interactions in species distribution models improves the understanding of species niche: a case of study with the brown bear in Europe"

### Sheet: Sheet1
Supplementary Table 49. Correlation of the posterior samples among the predictors used in the Bayesian hierarchical model using abiotic and biotic factors to explain brown bear distribution (see Supplementary Table 42). We highlight the values with a correlation >0.7, notice that correlation between a linear effect of a climatic variable and their quadratic effect, e.g. correlation between Clim_3…
	Clim_3	Clim_4	Clim_8	Clim_10	Clim_3_c	Clim_4_c	Clim_8_c	Clim_10_c	LC_1	LC_3	LC_4	Natural Landscape	Bio_Reprod_plant	Bio_Invertebrates	Bio_Unknown_plant	Bio_Vertebrates
Clim_3	1
Clim_4	0.0189388	1
Clim_8	0.0134179	0.0228981	1
Clim_10	-0.0256723	-0.00791871	-0.0100812	1
Clim_3_c	-0.833277	0.0112725	0.00963354	0.024144	1
Clim_4_c	0.0379991	-0.857049	0.00610062	-0.0120946	-0.0179871	1
Clim_8_c	-0.0549096	-0.0854075	-0.803552	-0.0641625	-0.0053741	0.00389757	1
Clim_10_c	0.0378423	-0.00448562	-0.0481981	-0.943428	-0.00693425	0.0115076	0.0294993	1
LC_1	-0.00406366	-0.0362749	0.0314813	-0.0440441	-0.000839887	0.040792	-0.0268921	0.0306288	1
LC_3	-0.0548289	-0.0200163	-0.0844451	-0.141785	0.0455917	-0.0210352	0.0487331	0.0926582	0.0271359	1
LC_4	-0.0836866	-0.0229343	-0.0586447	-0.137967	0.0366682	-0.00231785	0.0337082	0.138387	0.0489225	0.615294	1
Natural Landscape	0.0930259	0.012481	0.0936878	0.0733681	-0.0375298	0.0176691	-0.00584844	-0.0364976	0.0143917	-0.59149	-0.630786	1
Bio_Reprod_plant	0.0966042	0.0959673	-0.0106931	-0.0447979	0.00293958	-0.00714726	0.00147126	0.0644027	0.023657	-0.212452	-0.112719	-0.0181793	1
Bio_Invertebrates	0.0100165	0.025183	-0.038226	-0.0521512	-0.0229096	0.00520091	0.0168414	0.0396044	-0.0291452	0.00161624	0.0708355	-0.00617525	-0.0326538	1
Bio_Unknown_plant	-0.0125935	-0.0915358	0.0433659	-0.078605	-0.0177824	0.0452069	-0.0160003	0.0667716	-0.0259816	-0.0591058	-0.00869639	-0.0444422	-0.144688	-0.00851153	1
Bio_Vertebrates	-0.0439116	0.0348954	0.0231608	-0.0126237	0.0609952	0.0280588	-0.0332119	0.019878	0.0302259	0.132057	0.108975	-0.0495522	-0.214352	-0.131545	-0.192379	1
