## Supplementary Table 53 for "Including biotic interactions in species distribution models improves the understanding of species niche: a case of study with the brown bear in Europe"

### Sheet: Sheet1
Supplementary Table 53. Correlation of the posterior samples among the predictors used in the simple Bayesian model using biotic factors to explain brown bear distribution (see Supplementary Table 42) . We highlight the values with a correlation >0.7, notice that correlation between a linear effect of a climatic variable and their quadratic effect, e.g. correlation between Clim_3 and Clim_3_c is …
	Bio_Reprod_plant	Bio_Invertebrates	Bio_Unknown_plant	Bio_Vertebrates
Bio_Reprod_plant	1
Bio_Invertebrates	0.0281201	1
Bio_Unknown_plant	-0.193205	-0.0232817	1
Bio_Vertebrates	-0.203571	-0.148037	-0.190726	1
