## Supplementary Table 55 for "Including biotic interactions in species distribution models improves the understanding of species niche: a case of study with the brown bear in Europe"

### Sheet: Sheet1
Supplementary Table 55. Descriptors for the current and for each of the future scenarios proposed for the predicted distribution of brown bear in Europe based on the best model, the Bayesian hierarchical model using abiotic and biotic factors (see Supplementary Table 42). For each scenario we show the area of the predicted distribution for the brown bear (in square km), the area of the distributi…
Scenario	Factor of change	RCP	Area of the predicted distribution	Area of the predicted distribution in protected areas	Percentage of the predicted distribution in protected areas	Area of the predicted distribution currently occupied	Percentage of the predicted distribution currently occupied
1	No change; Current scenario	Current	2793351	529718	18.9635	1909743	68.3675
2	Biotic and abiotic factors	SSP1-2.6	1709114	290024	16.9693	1451332	84.9172
3	Biotic and abiotic factors	SSP3-6.0	1410498	259844	18.4221	1152747	81.7262
4	Biotic and abiotic factors	SSP5-8.5	632456	124071	19.6173	544966	86.1666
5	Change in biotic factors	SSP1-2.6	2408839	450075	18.6843	1825658	75.79
6	Change in biotic	SSP3-6.0	2432129	451534	18.5654	1832920	75.3628
7	Change in biotic	SSP5-8.5	2281204	419331	18.382	1766698	77.4459
8	Change in abiotic	SSP1-2.6	2156333	405855	18.8215	1538712	71.3578
9	Change in abiotic	SSP3-6.0	1920314	379993	19.7881	1308893	68.1604
10	Change in abiotic	SSP5-8.5	1345201	291939	21.7023	852770	63.3935
