## Supplementary Table 56 for "Including biotic interactions in species distribution models improves the understanding of species niche: a case of study with the brown bear in Europe"

### Sheet: Sheet1
Supplementary Table 56. Descriptors for the curent and for the future scenarios proposed for the predicted distribution of brown bear in each subpopulation based on the best model, the Bayesian hierarchical model using abiotic and biotic factors (see Supplementary Table 42). For each scenario we show the the percentage for the area of the predicted distribution for the brown bear (in square kilom…
Scenario	Factor of change	Shared Socioeconomic Pathways (SSPs) for 2040	Subpopulation	Area of the predicted distribution	Area of the predicted distribution in protected areas	Percentage of the predicted distribution in protected areas	Area of the predicted distribution currently occupied	Percentage of the predicted distribution currently occupied
1	No change; Current scenario	Current	Alpine	100093	35616	35.5829	8937	8.9287
1	No change; Current scenario	Current	Baltic	651968	84869	13.0174	416693	63.9131
1	No change; Current scenario	Current	Cantabrian	44229	23722	53.6345	6411	14.495
1	No change; Current scenario	Current	Eastern Carpathian	136255	63119	46.3242	68767	50.4693
1	No change; Current scenario	Current	Western Carpathian	98325	51780	52.6621	21878	22.2507
1	No change; Current scenario	Current	Caucasian	101115	13950	13.7962	76256	75.4151
1	No change; Current scenario	Current	Apennine	67647	32059	47.3916	5896	8.71583
1	No change; Current scenario	Current	East Balkan	44374	21417	48.2647	23259	52.4158
1	No change; Current scenario	Current	Pindus	46204	18599	40.2541	24731	53.5257
1	No change; Current scenario	Current	Dinaric	83236	21628	25.984	49570	59.5536
1	No change; Current scenario	Current	Karelian	869194	82159	9.45232	849019	97.6789
1	No change; Current scenario	Current	Pyrenees	63265	36469	57.6448	9971	15.7607
1	No change; Current scenario	Current	Scandinavian	456778	44331	9.70515	328175	71.8456
1	No change; Current scenario	Current	Turkey	30668	0	0	20180	65.8015
2	Change in biotic and abiotic factors	SSP1-2.6	Alpine	21986	10250	46.6206	2875	13.0765
2	Change in biotic and abiotic factors	SSP1-2.6	Baltic	434638	52199	12.0098	368821	84.8571
2	Change in biotic and abiotic factors	SSP1-2.6	Cantabrian	16100	11890	73.8509	4744	29.4658
2	Change in biotic and abiotic factors	SSP1-2.6	Eastern Carpathian	79958	41319	51.6759	53082	66.3873
2	Change in biotic and abiotic factors	SSP1-2.6	Western Carpathian	18937	13490	71.2362	12196	64.403
2	Change in biotic and abiotic factors	SSP1-2.6	Caucasian	9143	3278	35.8526	7909	86.5033
2	Change in biotic and abiotic factors	SSP1-2.6	Apennine	54228	26405	48.6926	5649	10.4171
2	Change in biotic and abiotic factors	SSP1-2.6	East Balkan	2285	1224	53.5667	1532	67.046
2	Change in biotic and abiotic factors	SSP1-2.6	Pindus	9518	4052	42.572	5934	62.345
2	Change in biotic and abiotic factors	SSP1-2.6	Dinaric	38328	11685	30.4869	30506	79.5919
2	Change in biotic and abiotic factors	SSP1-2.6	Karelian	745233	70158	9.41424	738365	99.0784
2	Change in biotic and abiotic factors	SSP1-2.6	Pyrenees	24355	15641	64.2209	6061	24.8861
2	Change in biotic and abiotic factors	SSP1-2.6	Scandinavian	252429	28433	11.2638	212085	84.0177
2	Change in biotic and abiotic factors	SSP1-2.6	Turkey	1976	0	0	1573	79.6053
3	Change in biotic and abiotic factors	SSP3-6.0	Alpine	30398	13084	43.0423	3845	12.6489
3	Change in biotic and abiotic factors	SSP3-6.0	Baltic	344071	41596	12.0894	276713	80.4232
3	Change in biotic and abiotic factors	SSP3-6.0	Cantabrian	13647	10201	74.749	4118	30.1751
3	Change in biotic and abiotic factors	SSP3-6.0	Eastern Carpathian	70841	37876	53.4662	50098	70.7189
3	Change in biotic and abiotic factors	SSP3-6.0	Western Carpathian	20817	14297	68.6794	12248	58.8365
3	Change in biotic and abiotic factors	SSP3-6.0	Caucasian	5761	2023	35.1154	5222	90.644
3	Change in biotic and abiotic factors	SSP3-6.0	Apennine	56042	27029	48.2299	5719	10.2049
3	Change in biotic and abiotic factors	SSP3-6.0	East Balkan	2262	1071	47.3475	1559	68.9213
3	Change in biotic and abiotic factors	SSP3-6.0	Pindus	11480	5038	43.885	7305	63.6324
3	Change in biotic and abiotic factors	SSP3-6.0	Dinaric	39999	12156	30.3908	31311	78.2795
3	Change in biotic and abiotic factors	SSP3-6.0	Karelian	651457	63576	9.75905	646411	99.2254
3	Change in biotic and abiotic factors	SSP3-6.0	Pyrenees	20813	14243	68.4332	5224	25.0997
3	Change in biotic and abiotic factors	SSP3-6.0	Scandinavian	142452	17654	12.393	102618	72.0369
3	Change in biotic and abiotic factors	SSP3-6.0	Turkey	458	0	0	356	77.7293
4	Change in biotic and abiotic factors	SSP5-8.5	Alpine	11680	4930	42.2089	1760	15.0685
4	Change in biotic and abiotic factors	SSP5-8.5	Baltic	25245	2775	10.9923	18860	74.7079
4	Change in biotic and abiotic factors	SSP5-8.5	Cantabrian	6300	5481	87	2965	47.0635
4	Change in biotic and abiotic factors	SSP5-8.5	Eastern Carpathian	36335	22505	61.9375	29832	82.1027
4	Change in biotic and abiotic factors	SSP5-8.5	Western Carpathian	4250	3667	86.2823	3486	82.0235
4	Change in biotic and abiotic factors	SSP5-8.5	Caucasian	41	36	87.8049	41	100
4	Change in biotic and abiotic factors	SSP5-8.5	Apennine	28152	17192	61.0685	4799	17.0467
4	Change in biotic and abiotic factors	SSP5-8.5	East Balkan	12	12	100	0	0
4	Change in biotic and abiotic factors	SSP5-8.5	Pindus	931	405	43.5016	537	57.6799
4	Change in biotic and abiotic factors	SSP5-8.5	Dinaric	11098	4399	39.6378	9636	86.8265
4	Change in biotic and abiotic factors	SSP5-8.5	Karelian	405231	47718	11.7755	403398	99.5477
4	Change in biotic and abiotic factors	SSP5-8.5	Pyrenees	987	774	78.4194	455	46.0993
4	Change in biotic and abiotic factors	SSP5-8.5	Scandinavian	102194	14177	13.8726	69197	67.7114
4	Change in biotic and abiotic factors	SSP5-8.5	Turkey	0	0	0	0	0
5	Change in biotic factors	SSP1-2.6	Alpine	59053	25279	42.8073	7159	12.123
5	Change in biotic factors	SSP1-2.6	Baltic	644859	85738	13.2956	486035	75.3707
5	Change in biotic factors	SSP1-2.6	Cantabrian	31960	18718	58.567	5717	17.888
5	Change in biotic factors	SSP1-2.6	Eastern Carpathian	110672	52409	47.3552	67550	61.0362
5	Change in biotic factors	SSP1-2.6	Western Carpathian	53759	32826	61.0614	19315	35.9289
5	Change in biotic factors	SSP1-2.6	Caucasian	94683	13623	14.388	71241	75.2416
5	Change in biotic factors	SSP1-2.6	Apennine	72897	31882	43.7357	6006	8.23902
5	Change in biotic factors	SSP1-2.6	East Balkan	36000	17400	48.3333	22444	62.3444
5	Change in biotic factors	SSP1-2.6	Pindus	45395	18071	39.8083	24603	54.1976
5	Change in biotic factors	SSP1-2.6	Dinaric	55450	15581	28.0992	40655	73.3183
5	Change in biotic factors	SSP1-2.6	Karelian	781813	73917	9.45456	774223	99.0292
5	Change in biotic factors	SSP1-2.6	Pyrenees	55072	32908	59.7545	9697	17.6079
5	Change in biotic factors	SSP1-2.6	Scandinavian	338677	31723	9.36674	271851	80.2685
5	Change in biotic factors	SSP1-2.6	Turkey	28549	0	0	19162	67.1197
6	Change in biotic factors	SSP3-6.0	Alpine	63206	26378	41.7334	7467	11.8138
6	Change in biotic factors	SSP3-6.0	Baltic	656323	86774	13.2212	487789	74.3215
6	Change in biotic factors	SSP3-6.0	Cantabrian	29733	17735	59.6475	5390	18.128
6	Change in biotic factors	SSP3-6.0	Eastern Carpathian	108275	51911	47.9437	66029	60.9827
6	Change in biotic factors	SSP3-6.0	Western Carpathian	57981	33744	58.1984	19994	34.4837
6	Change in biotic factors	SSP3-6.0	Caucasian	94706	13521	14.2768	71316	75.3025
6	Change in biotic factors	SSP3-6.0	Apennine	70859	31806	44.8863	5980	8.43929
6	Change in biotic factors	SSP3-6.0	East Balkan	35248	17132	48.6042	22370	63.4646
6	Change in biotic factors	SSP3-6.0	Pindus	46646	18637	39.9541	25178	53.9768
6	Change in biotic factors	SSP3-6.0	Dinaric	56294	15407	27.3688	41145	73.0895
6	Change in biotic factors	SSP3-6.0	Karelian	783047	73995	9.44962	775314	99.0125
6	Change in biotic factors	SSP3-6.0	Pyrenees	53178	31917	60.0192	9468	17.8044
6	Change in biotic factors	SSP3-6.0	Scandinavian	347870	32577	9.36471	276198	79.3969
6	Change in biotic factors	SSP3-6.0	Turkey	28763	0	0	19282	67.0375
7	Change in biotic factors	SSP5-8.5	Alpine	62682	26107	41.6499	7394	11.796
7	Change in biotic factors	SSP5-8.5	Baltic	608371	81129	13.3354	467315	76.8141
7	Change in biotic factors	SSP5-8.5	Cantabrian	24773	14830	59.8636	4561	18.4112
7	Change in biotic factors	SSP5-8.5	Eastern Carpathian	72014	42150	58.5303	47898	66.5121
7	Change in biotic factors	SSP5-8.5	Western Carpathian	51018	33265	65.2025	18422	36.1088
7	Change in biotic factors	SSP5-8.5	Caucasian	93718	13362	14.2577	70347	75.0624
7	Change in biotic factors	SSP5-8.5	Apennine	64785	30221	46.6481	5953	9.18886
7	Change in biotic factors	SSP5-8.5	East Balkan	19688	10603	53.8551	14509	73.6946
7	Change in biotic factors	SSP5-8.5	Pindus	43433	17988	41.4155	24160	55.6259
7	Change in biotic factors	SSP5-8.5	Dinaric	39843	14197	35.6324	28259	70.9259
7	Change in biotic factors	SSP5-8.5	Karelian	782854	73567	9.39728	775237	99.027
7	Change in biotic factors	SSP5-8.5	Pyrenees	47378	29387	62.0267	8423	17.7783
7	Change in biotic factors	SSP5-8.5	Scandinavian	342738	32525	9.48976	275335	80.334
7	Change in biotic factors	SSP5-8.5	Turkey	27909	0	0	18885	67.6663
8	Change in abiotic factors	SSP1-2.6	Alpine	75031	28698	38.2482	6622	8.82569
8	Change in abiotic factors	SSP1-2.6	Baltic	412485	56768	13.7624	244672	59.3166
8	Change in abiotic factors	SSP1-2.6	Cantabrian	29266	18205	62.2053	5994	20.4811
8	Change in abiotic factors	SSP1-2.6	Eastern Carpathian	106206	54857	51.6515	55246	52.0178
8	Change in abiotic factors	SSP1-2.6	Western Carpathian	66862	38682	57.8535	19943	29.8271
8	Change in abiotic factors	SSP1-2.6	Caucasian	14170	4572	32.2653	12085	85.2858
8	Change in abiotic factors	SSP1-2.6	Apennine	52349	27088	51.745	5441	10.3937
8	Change in abiotic factors	SSP1-2.6	East Balkan	3078	1707	55.4581	944	30.6693
8	Change in abiotic factors	SSP1-2.6	Pindus	18346	7696	41.9492	11620	63.3381
8	Change in abiotic factors	SSP1-2.6	Dinaric	67052	18301	27.2937	44485	66.344
8	Change in abiotic factors	SSP1-2.6	Karelian	823616	77904	9.45878	804769	97.7117
8	Change in abiotic factors	SSP1-2.6	Pyrenees	39722	24742	62.2879	7981	20.0921
8	Change in abiotic factors	SSP1-2.6	Scandinavian	445651	46635	10.4645	316987	71.129
8	Change in abiotic factors	SSP1-2.6	Turkey	2499	0	0	1923	76.9508
9	Change in abiotic factors	SSP3-6.0	Alpine	77103	29051	37.6782	6887	8.93221
9	Change in abiotic factors	SSP3-6.0	Baltic	331625	50229	15.1463	170019	51.2685
9	Change in abiotic factors	SSP3-6.0	Cantabrian	29832	18403	61.6888	5982	20.0523
9	Change in abiotic factors	SSP3-6.0	Eastern Carpathian	103642	53426	51.5486	53338	51.4637
9	Change in abiotic factors	SSP3-6.0	Western Carpathian	64590	37477	58.0229	19486	30.1688
9	Change in abiotic factors	SSP3-6.0	Caucasian	9665	3264	33.7713	8299	85.8665
9	Change in abiotic factors	SSP3-6.0	Apennine	54794	27838	50.8048	5574	10.1727
9	Change in abiotic factors	SSP3-6.0	East Balkan	2333	1192	51.093	544	23.3176
9	Change in abiotic factors	SSP3-6.0	Pindus	17957	7629	42.4848	11318	63.0284
9	Change in abiotic factors	SSP3-6.0	Dinaric	68346	18866	27.6037	44490	65.0952
9	Change in abiotic factors	SSP3-6.0	Karelian	736804	69669	9.45557	719234	97.6154
9	Change in abiotic factors	SSP3-6.0	Pyrenees	42017	25868	61.5656	7640	18.1831
9	Change in abiotic factors	SSP3-6.0	Scandinavian	380914	37081	9.73474	255558	67.0907
9	Change in abiotic factors	SSP3-6.0	Turkey	692	0	0	524	75.7225
10	Change in abiotic factors	SSP5-8.5	Alpine	59508	23095	38.8099	5467	9.187
10	Change in abiotic factors	SSP5-8.5	Baltic	223005	38608	17.3126	93159	41.7744
10	Change in abiotic factors	SSP5-8.5	Cantabrian	26405	16950	64.1924	5757	21.8027
10	Change in abiotic factors	SSP5-8.5	Eastern Carpathian	85003	44854	52.7675	44041	51.8111
10	Change in abiotic factors	SSP5-8.5	Western Carpathian	55513	32278	58.1449	18109	32.6212
10	Change in abiotic factors	SSP5-8.5	Caucasian	1186	382	32.2091	911	76.8128
10	Change in abiotic factors	SSP5-8.5	Apennine	36102	20132	55.7642	5091	14.1017
10	Change in abiotic factors	SSP5-8.5	East Balkan	83	21	25.3012	0	0
10	Change in abiotic factors	SSP5-8.5	Pindus	10354	4102	39.6175	7162	69.1713
10	Change in abiotic factors	SSP5-8.5	Dinaric	56987	16822	29.519	39269	68.9087
10	Change in abiotic factors	SSP5-8.5	Karelian	419413	47325	11.2836	403372	96.1754
10	Change in abiotic factors	SSP5-8.5	Pyrenees	22672	14566	64.2467	4833	21.317
10	Change in abiotic factors	SSP5-8.5	Scandinavian	348964	32804	9.4004	225593	64.6465
10	Change in abiotic factors	SSP5-8.5	Turkey	6	0	0	6	100
