## Supplementary Table 57 for "Including biotic interactions in species distribution models improves the understanding of species niche: a case of study with the brown bear in Europe"

### Sheet: Sheet1
Supplementary Table 57. Change in the descriptors respect to the curent scenario for the future scenarios proposed of the predicted distribution of brown bear in all Europe based on the best model, the Bayesian hierarchical model using abiotic and biotic factors (see Supplementary Table 42). For each scenario we show the changes in percentage from a reference value of 100% for the current scenari…
Scenario	Factor of change	Shared Socioeconomic Pathways (SSPs) for 2040	Change in Area of the predicted distribution	Area of the predicted distribution in protected areas	Percentage of the predicted distribution in protected areas	Area of the predicted distribution currently occupied	Percentage of the predicted distribution currently occupied
1	No change; Current scenario	Current	100	100	100	100	100
2	Biotic and abiotic factors	SSP1-2.6	61.1851	54.7506	89.4836	75.9962	124.207
3	Biotic and abiotic factors	SSP3-6.0	50.4948	49.0533	97.1451	60.3614	119.54
4	Biotic and abiotic factors	SSP5-8.5	22.6415	23.4221	103.448	28.5361	126.035
5	Change in biotic factors	SSP1-2.6	86.2347	84.965	98.5276	95.597	110.857
6	Change in biotic	SSP3-6.0	87.0685	85.2404	97.9004	95.9773	110.232
7	Change in biotic	SSP5-8.5	81.6655	79.1612	96.9334	92.5097	113.279
8	Change in abiotic	SSP1-2.6	77.1952	76.6172	99.2512	80.5717	104.374
9	Change in abiotic	SSP3-6.0	68.7459	71.735	104.348	68.5376	99.6971
10	Change in abiotic	SSP5-8.5	48.1572	55.1121	114.442	44.6536	92.7247
