## Supplementary Table 58 for "Including biotic interactions in species distribution models improves the understanding of species niche: a case of study with the brown bear in Europe"

### Sheet: Sheet1
Supplementary Table 58. Change in the descriptors respect to the curent scenario for the future scenarios proposed of the predicted distribution of brown bear in all Europe and in each subpopulation based on the best model, the Bayesian hierarchical model using abiotic and biotic factors (see Supplementary Table 42). For each scenario we show the changes in percentage from a reference value of 10…
Scenario	Factor of change	Shared Socioeconomic Pathways (SSPs) for 2040	Subpopulation	Change in Area of the predicted distribution	Area of the predicted distribution in protected areas	Percentage of the predicted distribution in protected areas	Area of the predicted distribution currently occupied	Percentage of the predicted distribution currently occupied
1	No change; Current scenario	Current	Alpine	100	100	100	100	100
1	No change; Current scenario	Current	Baltic	100	100	100	100	100
1	No change; Current scenario	Current	Cantabrian	100	100	100	100	100
1	No change; Current scenario	Current	Eastern Carpathian	100	100	100	100	100
1	No change; Current scenario	Current	Western Carpathian	100	100	100	100	100
1	No change; Current scenario	Current	Caucasian	100	100	100	100	100
1	No change; Current scenario	Current	Apennine	100	100	100	100	100
1	No change; Current scenario	Current	East Balkan	100	100	100	100	100
1	No change; Current scenario	Current	Pindus	100	100	100	100	100
1	No change; Current scenario	Current	Dinaric	100	100	100	100	100
1	No change; Current scenario	Current	Karelian	100	100	100	100	100
1	No change; Current scenario	Current	Pyrenees	100	100	100	100	100
1	No change; Current scenario	Current	Scandinavian	100	100	100	100	100
1	No change; Current scenario	Current	Turkey	100	0	0	100	100
2	Change in biotic and abiotic factors	SSP1-2.6	Alpine	21.9656	28.7792	131.02	32.1696	146.455
2	Change in biotic and abiotic factors	SSP1-2.6	Baltic	66.6655	61.5054	92.2596	88.5114	132.769
2	Change in biotic and abiotic factors	SSP1-2.6	Cantabrian	36.4015	50.1223	137.693	73.9978	203.283
2	Change in biotic and abiotic factors	SSP1-2.6	Eastern Carpathian	58.6826	65.4621	111.553	77.1911	131.54
2	Change in biotic and abiotic factors	SSP1-2.6	Western Carpathian	19.2596	26.0525	135.27	55.7455	289.443
2	Change in biotic and abiotic factors	SSP1-2.6	Caucasian	9.04218	23.4982	259.873	10.3716	114.703
2	Change in biotic and abiotic factors	SSP1-2.6	Apennine	80.1632	82.3638	102.745	95.8107	119.52
2	Change in biotic and abiotic factors	SSP1-2.6	East Balkan	5.14941	5.71509	110.985	6.5867	127.912
2	Change in biotic and abiotic factors	SSP1-2.6	Pindus	20.5999	21.7861	105.758	23.9942	116.477
2	Change in biotic and abiotic factors	SSP1-2.6	Dinaric	46.0474	54.0272	117.329	61.5412	133.648
2	Change in biotic and abiotic factors	SSP1-2.6	Karelian	85.7384	85.393	99.5971	86.9668	101.433
2	Change in biotic and abiotic factors	SSP1-2.6	Pyrenees	38.4968	42.8885	111.408	60.7863	157.9
2	Change in biotic and abiotic factors	SSP1-2.6	Scandinavian	55.2629	64.138	116.06	64.6256	116.942
2	Change in biotic and abiotic factors	SSP1-2.6	Turkey	6.4432	0	0	7.79485	120.978
3	Change in biotic and abiotic factors	SSP3-6.0	Alpine	30.3698	36.7363	120.963	43.0234	141.665
3	Change in biotic and abiotic factors	SSP3-6.0	Baltic	52.7742	49.012	92.8711	66.4069	125.832
3	Change in biotic and abiotic factors	SSP3-6.0	Cantabrian	30.8553	43.0023	139.368	64.2334	208.176
3	Change in biotic and abiotic factors	SSP3-6.0	Eastern Carpathian	51.9915	60.0073	115.418	72.8518	140.123
3	Change in biotic and abiotic factors	SSP3-6.0	Western Carpathian	21.1716	27.611	130.415	55.9832	264.425
3	Change in biotic and abiotic factors	SSP3-6.0	Caucasian	5.69747	14.5018	254.53	6.84799	120.193
3	Change in biotic and abiotic factors	SSP3-6.0	Apennine	82.8448	84.3102	101.769	96.998	117.084
3	Change in biotic and abiotic factors	SSP3-6.0	East Balkan	5.09758	5.0007	98.0995	6.70278	131.489
3	Change in biotic and abiotic factors	SSP3-6.0	Pindus	24.8463	27.0875	109.02	29.5378	118.882
3	Change in biotic and abiotic factors	SSP3-6.0	Dinaric	48.0549	56.2049	116.96	63.1652	131.444
3	Change in biotic and abiotic factors	SSP3-6.0	Karelian	74.9496	77.3817	103.245	76.1362	101.583
3	Change in biotic and abiotic factors	SSP3-6.0	Pyrenees	32.8981	39.0551	118.715	52.3919	159.255
3	Change in biotic and abiotic factors	SSP3-6.0	Scandinavian	31.1863	39.8231	127.695	31.2693	100.266
3	Change in biotic and abiotic factors	SSP3-6.0	Turkey	1.49341	0	0	1.76412	118.127
4	Change in biotic and abiotic factors	SSP5-8.5	Alpine	11.6692	13.8421	118.621	19.6934	168.765
4	Change in biotic and abiotic factors	SSP5-8.5	Baltic	3.87212	3.26974	84.4432	4.52611	116.89
4	Change in biotic and abiotic factors	SSP5-8.5	Cantabrian	14.244	23.1051	162.209	46.2486	324.687
4	Change in biotic and abiotic factors	SSP5-8.5	Eastern Carpathian	26.6669	35.6549	133.705	43.3813	162.678
4	Change in biotic and abiotic factors	SSP5-8.5	Western Carpathian	4.3224	7.08188	163.841	15.9338	368.634
4	Change in biotic and abiotic factors	SSP5-8.5	Caucasian	0.040548	0.258065	636.444	0.053766	132.599
4	Change in biotic and abiotic factors	SSP5-8.5	Apennine	41.616	53.6261	128.859	81.3942	195.584
4	Change in biotic and abiotic factors	SSP5-8.5	East Balkan	0.027043	0.05603	207.19	0	0
4	Change in biotic and abiotic factors	SSP5-8.5	Pindus	2.01498	2.17754	108.068	2.17136	107.761
4	Change in biotic and abiotic factors	SSP5-8.5	Dinaric	13.3332	20.3394	152.547	19.4392	145.796
4	Change in biotic and abiotic factors	SSP5-8.5	Karelian	46.6215	58.0801	124.578	47.5134	101.913
4	Change in biotic and abiotic factors	SSP5-8.5	Pyrenees	1.5601	2.12235	136.039	4.56323	292.495
4	Change in biotic and abiotic factors	SSP5-8.5	Scandinavian	22.3728	31.9799	142.941	21.0854	94.2457
4	Change in biotic and abiotic factors	SSP5-8.5	Turkey	0	0	0	0	0
5	Change in biotic factors	SSP1-2.6	Alpine	58.9981	70.9765	120.303	80.1052	135.776
5	Change in biotic factors	SSP1-2.6	Baltic	98.9096	101.024	102.138	116.641	117.927
5	Change in biotic factors	SSP1-2.6	Cantabrian	72.2603	78.9057	109.196	89.1749	123.408
5	Change in biotic factors	SSP1-2.6	Eastern Carpathian	81.2242	83.032	102.226	98.2303	120.937
5	Change in biotic factors	SSP1-2.6	Western Carpathian	54.6748	63.3951	115.949	88.285	161.473
5	Change in biotic factors	SSP1-2.6	Caucasian	93.6389	97.6559	104.29	93.4235	99.7699
5	Change in biotic factors	SSP1-2.6	Apennine	107.761	99.4479	92.2857	101.866	94.5294
5	Change in biotic factors	SSP1-2.6	East Balkan	81.1286	81.2439	100.142	96.496	118.942
5	Change in biotic factors	SSP1-2.6	Pindus	98.2491	97.1611	98.8927	99.4824	101.255
5	Change in biotic factors	SSP1-2.6	Dinaric	66.6178	72.0409	108.141	82.0153	123.113
5	Change in biotic factors	SSP1-2.6	Karelian	89.9469	89.9682	100.024	91.1903	101.382
5	Change in biotic factors	SSP1-2.6	Pyrenees	87.0497	90.2355	103.66	97.252	111.72
5	Change in biotic factors	SSP1-2.6	Scandinavian	74.1448	71.5594	96.5131	82.8372	111.724
5	Change in biotic factors	SSP1-2.6	Turkey	93.0905	0	0	94.9554	102.003
6	Change in biotic factors	SSP3-6.0	Alpine	63.1473	74.0622	117.285	83.5515	132.312
6	Change in biotic factors	SSP3-6.0	Baltic	100.668	102.245	101.566	117.062	116.285
6	Change in biotic factors	SSP3-6.0	Cantabrian	67.2251	74.7618	111.211	84.0743	125.064
6	Change in biotic factors	SSP3-6.0	Eastern Carpathian	79.465	82.2431	103.496	96.0184	120.831
6	Change in biotic factors	SSP3-6.0	Western Carpathian	58.9687	65.168	110.513	91.3886	154.978
6	Change in biotic factors	SSP3-6.0	Caucasian	93.6617	96.9247	103.484	93.5218	99.8507
6	Change in biotic factors	SSP3-6.0	Apennine	104.748	99.2108	94.7137	101.425	96.8272
6	Change in biotic factors	SSP3-6.0	East Balkan	79.4339	79.9925	100.703	96.1778	121.079
6	Change in biotic factors	SSP3-6.0	Pindus	100.957	100.204	99.2548	101.807	100.843
6	Change in biotic factors	SSP3-6.0	Dinaric	67.6318	71.2364	105.33	83.0038	122.729
6	Change in biotic factors	SSP3-6.0	Karelian	90.0889	90.0632	99.9715	91.3188	101.365
6	Change in biotic factors	SSP3-6.0	Pyrenees	84.056	87.5182	104.119	94.9554	112.967
6	Change in biotic factors	SSP3-6.0	Scandinavian	76.1573	73.4858	96.4921	84.1618	110.51
6	Change in biotic factors	SSP3-6.0	Turkey	93.7883	0	0	95.55	101.878
7	Change in biotic factors	SSP5-8.5	Alpine	62.6238	73.3013	117.05	82.7347	132.114
7	Change in biotic factors	SSP5-8.5	Baltic	93.313	95.5932	102.444	112.148	120.185
7	Change in biotic factors	SSP5-8.5	Cantabrian	56.0108	62.5158	111.614	71.1433	127.017
7	Change in biotic factors	SSP5-8.5	Eastern Carpathian	52.8524	66.7786	126.349	69.6526	131.787
7	Change in biotic factors	SSP5-8.5	Western Carpathian	51.8871	64.2429	123.813	84.2033	162.282
7	Change in biotic factors	SSP5-8.5	Caucasian	92.6846	95.7849	103.345	92.2511	99.5323
7	Change in biotic factors	SSP5-8.5	Apennine	95.7692	94.2668	98.4312	100.967	105.427
7	Change in biotic factors	SSP5-8.5	East Balkan	44.3683	49.5074	111.583	62.3802	140.596
7	Change in biotic factors	SSP5-8.5	Pindus	94.0027	96.7149	102.885	97.6912	103.924
7	Change in biotic factors	SSP5-8.5	Dinaric	47.8675	65.6418	137.132	57.0083	119.096
7	Change in biotic factors	SSP5-8.5	Karelian	90.0667	89.5422	99.4177	91.3097	101.38
7	Change in biotic factors	SSP5-8.5	Pyrenees	74.8882	80.5808	107.602	84.475	112.802
7	Change in biotic factors	SSP5-8.5	Scandinavian	75.0338	73.3685	97.7806	83.8988	111.815
7	Change in biotic factors	SSP5-8.5	Turkey	91.0036	0	0	93.5828	102.834
8	Change in abiotic factors	SSP1-2.6	Alpine	74.9613	80.5761	107.49	74.0965	98.8463
8	Change in abiotic factors	SSP1-2.6	Baltic	63.2677	66.889	105.724	58.7176	92.8082
8	Change in abiotic factors	SSP1-2.6	Cantabrian	66.1693	76.7431	115.98	93.4955	141.298
8	Change in abiotic factors	SSP1-2.6	Eastern Carpathian	77.9465	86.9104	111.5	80.338	103.068
8	Change in abiotic factors	SSP1-2.6	Western Carpathian	68.001	74.7045	109.858	91.1555	134.05
8	Change in abiotic factors	SSP1-2.6	Caucasian	14.0137	32.7742	233.872	15.8479	113.088
8	Change in abiotic factors	SSP1-2.6	Apennine	77.3855	84.4942	109.186	92.2829	119.251
8	Change in abiotic factors	SSP1-2.6	East Balkan	6.93649	7.9703	114.904	4.05864	58.5115
8	Change in abiotic factors	SSP1-2.6	Pindus	39.7065	41.3786	104.211	46.9856	118.332
8	Change in abiotic factors	SSP1-2.6	Dinaric	80.5565	84.6172	105.041	89.7418	111.402
8	Change in abiotic factors	SSP1-2.6	Karelian	94.7563	94.821	100.068	94.7881	100.034
8	Change in abiotic factors	SSP1-2.6	Pyrenees	62.7867	67.8439	108.055	80.0421	127.483
8	Change in abiotic factors	SSP1-2.6	Scandinavian	97.564	105.197	107.824	96.5908	99.0025
8	Change in abiotic factors	SSP1-2.6	Turkey	8.14856	0	0	9.52924	116.944
9	Change in abiotic factors	SSP3-6.0	Alpine	77.0314	81.5673	105.888	77.0617	100.039
9	Change in abiotic factors	SSP3-6.0	Baltic	50.8652	59.1842	116.355	40.802	80.2159
9	Change in abiotic factors	SSP3-6.0	Cantabrian	67.449	77.5778	115.017	93.3084	138.339
9	Change in abiotic factors	SSP3-6.0	Eastern Carpathian	76.0647	84.6433	111.278	77.5634	101.97
9	Change in abiotic factors	SSP3-6.0	Western Carpathian	65.6903	72.3774	110.18	89.0666	135.586
9	Change in abiotic factors	SSP3-6.0	Caucasian	9.55842	23.3978	244.788	10.8831	113.859
9	Change in abiotic factors	SSP3-6.0	Apennine	80.9999	86.8337	107.202	94.5387	116.715
9	Change in abiotic factors	SSP3-6.0	East Balkan	5.25758	5.56567	105.86	2.33888	44.4858
9	Change in abiotic factors	SSP3-6.0	Pindus	38.8646	41.0183	105.542	45.7644	117.754
9	Change in abiotic factors	SSP3-6.0	Dinaric	82.1111	87.2295	106.234	89.7519	109.305
9	Change in abiotic factors	SSP3-6.0	Karelian	84.7686	84.7978	100.034	84.7135	99.935
9	Change in abiotic factors	SSP3-6.0	Pyrenees	66.4143	70.9315	106.802	76.6222	115.37
9	Change in abiotic factors	SSP3-6.0	Scandinavian	83.3915	83.6458	100.305	77.8725	93.3818
9	Change in abiotic factors	SSP3-6.0	Turkey	2.25642	0	0	2.59663	115.077
10	Change in abiotic factors	SSP5-8.5	Alpine	59.4527	64.8444	109.069	61.1726	102.893
10	Change in abiotic factors	SSP5-8.5	Baltic	34.2049	45.4913	132.996	22.3568	65.3612
10	Change in abiotic factors	SSP5-8.5	Cantabrian	59.7007	71.4527	119.685	89.7988	150.415
10	Change in abiotic factors	SSP5-8.5	Eastern Carpathian	62.3852	71.0626	113.909	64.0438	102.659
10	Change in abiotic factors	SSP5-8.5	Western Carpathian	56.4587	62.3368	110.411	82.7726	146.607
10	Change in abiotic factors	SSP5-8.5	Caucasian	1.17292	2.73835	233.464	1.19466	101.853
10	Change in abiotic factors	SSP5-8.5	Apennine	53.3682	62.7967	117.667	86.3467	161.794
10	Change in abiotic factors	SSP5-8.5	East Balkan	0.187046	0.098053	52.4217	0	0
10	Change in abiotic factors	SSP5-8.5	Pindus	22.4093	22.055	98.4187	28.9596	129.23
10	Change in abiotic factors	SSP5-8.5	Dinaric	68.4644	77.7788	113.605	79.2193	115.709
10	Change in abiotic factors	SSP5-8.5	Karelian	48.2531	57.6017	119.374	47.5104	98.4608
10	Change in abiotic factors	SSP5-8.5	Pyrenees	35.8366	39.9408	111.453	48.4706	135.255
10	Change in abiotic factors	SSP5-8.5	Scandinavian	76.3969	73.9979	96.8599	68.7417	89.9797
10	Change in abiotic factors	SSP5-8.5	Turkey	0.019564	0	0	0.029732	151.972
