## Supplementary Table 66 for "Including biotic interactions in species distribution models improves the understanding of species niche: a case of study with the brown bear in Europe"

### Sheet: Sheet1
Supplementary Table 66. Correlation of the posterior samples among the predictors used in the Bayesian brown bear historical range model. We highlight the values with a correlation > 0.7, notice that correlation between a linear effect of a climatic variable and their quadratic effect, e.g. correlation between Clim_3 and Clim_3_c is something expected and it is taking into account for fitting the…
	Clim_3	Clim_4	Clim_8	Clim_10	Clim_3_c	Clim_4_c	Clim_8_c	Clim_10_c
Clim_3	1
Clim_4	-0.171187	1
Clim_8	0.0170773	0.108097	1
Clim_10	0.00656931	0.323637	-0.401771	1
Clim_3_c	-0.942017	0.337929	-0.029578	0.0908106	1
Clim_4_c	0.305926	-0.966348	-0.137671	-0.283923	-0.416707	1
Clim_8_c	0.0371466	-0.137694	-0.671644	0.0679745	-0.0216094	0.148044	1
Clim_10_c	-0.0634913	-0.363244	0.290397	-0.949747	-0.0551931	0.324332	-0.0769231	1
